# Diencephalic and Neuropeptidergic Dysfunction in Zebrafish with Autism Risk Mutations

**DOI:** 10.1101/2024.01.18.576309

**Authors:** Mary E.S. Capps, Anna J. Moyer, Claire L. Conklin, Verdion Martina, Emma G. Torija-Olson, Morgan C. Klein, William C. Gannaway, Caleb C.S. Calhoun, Michael D. Vivian, Summer B. Thyme

**Affiliations:** Department of Neurobiology, The University of Alabama at Birmingham Heersink School of Medicine, Birmingham, AL, USA; Department of Biochemistry and Molecular Biotechnology, UMass Chan Medical School, Worcester, MA, USA

## Abstract

Hundreds of human mutations are linked to autism and related disorders, yet the functions of many of these mutated genes during vertebrate neurodevelopment are unclear. We generated 27 zebrafish mutants with presumptive protein-truncating mutations or specific missense variants corresponding to autism-risk alleles in 17 human genes. We observed baseline and stimulus-driven behavioral changes at larval stages, as well as social behavior differences in lines tested as juveniles. Imaging whole-brain activity revealed a near identical activity map for mutations in the unrelated genes *kmt5b* and *hdlbpa*, defined by increased activity mainly in the diencephalon. Mutating 7 of the 17 risk genes resulted in substantial brain size differences. Using RNA sequencing, we further defined molecular drivers of the observed phenotypes, identifying targetable disruptions in neuropeptide signaling, neuronal maturation, and cell proliferation. This multi-modal screen nominated brain regions, cell types, and molecular pathways that may contribute to autism susceptibility.

**Teaser:** Zebrafish screen uncovers diencephalon, social interaction, and neuropeptidergic signaling phenotypes in ASD risk mutants.
