## Supplementary material for "Diencephalic and Neuropeptidergic Dysfunction in Zebrafish with Autism Risk Mutations": Table S1

### Sheet: Mutant Information
Zebrafish Gene	Unique Identifier	Ensembl Gene	Transcript; Exon #	ZFIN ID	Mutation Area - WT DNA Sequence	Mutation Area - Mutant DNA Sequence	Guide RNA Target Sites	Genotyping Primers	Lesion	WT Genotyping Size	MUT Genotyping Size	WT Protein Sequence	WT Protein Length	Mutant Protein Sequence	MUT Protein Length	UAB Allele #	cDNA qPCR primers	N for brain activity	N for larval behavior	N for social behavior
arid1b	arid1b_195d50i	ENSDARG00000092503	ENSDART00000164274.2;e5	ZDB-GENE-030131-4459	ggcttaatgttcatctggctgttcttgtgtttgtgttcttcagGATCTCTCTGGCTCTATTGACGACCTCCCCACGGGAACAGAAGCAGGTCTCAGTTCAGCCGTCAGCGCTTCAGGCTCTACCAGCAGTCAAGGCGAGCAGAGTAACCCCGCTCAGTCCCCCTTCTCCCCCCACGCCTCACCCAGAGTTCCCAGCATGCGCAGCGGACCCTCGCCCTCCCCAGTTGGATCTCCTGTGGGTTCCAGCCAGTCCCGATCTGGGCCCATATCACCTGCCAGTGGGCCAGgtaaaggattatgtgcgagatg	GGCTTAATGTTCATCTGGCTGTTCTTGTGTTTGTGTTCTTCAGGATCTCTCTGGCTCTATTGACGACCTCCCGGACTAGCCTTATTTTAACTTGCTATGCTGTTTCAATCACCTGCTGGTTAATCACCTGCCAGTGGGCCAGGTAAAGGATTATGTGCGAGATG	CTCTATTGACGACCTCCCCACGG AGTTCAGCCGTCAGCGCTTCAGG AACCCACAGGAGATCCAACTGGG CAGGTGATATGGGCCCAGATCGG	F:ggcttaatgttcatctggctgttcttgtg R:catctcgcacataatcctttacCTGG wt_F: TCTCCCCCCACGCCTCAC *PCR with a mix of all 3 primers, or F/R can work well without wt_F	indel: 195D,50I	309 with F/R, 145 with wt_F/R	164	METGLVANHQVKNVGRGDPPPSPHHRTPPQQQSRAFHQQHQQRAAHNNNNISITIHSSSNRADPQHGGKEDALEAQVDRHPRLLNTGDEEDRSSKTGGDRMGSRYEHSNFGPASNNNNNNNSGGGGGSASQSGSSSVSEFNNYYGNGRGGPCFDQHGGQQSPRTALIHQAPGNMDQVQNSHEGYHNNPYNHYPNYRPGYGGAGYGMMSPSRQGNMMGPGTNSPTAAAASHGKAAMASTTPAPGANVGSFQRFPGQNQQHPSGATPTLNQLLTSPSPMMRGYGGGYQDYSNPPSQQQQSGMGLGKDMSSPYSPAASHSWAAQQRNHPAMSPGNNGNSRAQVATMDPMTMKRSQMYGMGNNPYSQQGTYAGQPYGSPTAHRYPMGMQGRGQVGIGGMQYSQ…	2122	METGLVANHQVKNVGRGDPPPSPHHRTPPQQQSRAFHQQHQQRAAHNNNNISITIHSSSNRADPQHGGKEDALEAQVDRHPRLLNTGDEEDRSSKTGGDRMGSRYEHSNFGPASNNNNNNNSGGGGGSASQSGSSSVSEFNNYYGNGRGGPCFDQHGGQQSPRTALIHQAPGNMDQVQNSHEGYHNNPYNHYPNYRPGYGGAGYGMMSPSRQGNMMGPGTNSPTAAAASHGKAAMASTTPAPGANVGSFQRFPGQNQQHPSGATPTLNQLLTSPSPMMRGYGGGYQDYSNPPSQQQQSGMGLGKDMSSPYSPAASHSWAAQQRNHPAMSPGNNGNSRAQVATMDPMTMKRSQMYGMGNNPYSQQGTYAGQPYGSPTAHRYPMGMQGRGQVGIGGMQYSQ…	492 (491 match)	uab304	F:AGGCTCAGGGGACACCA R:GCCAAAGAACCCCAGCAG e10-e11	(-/-,+/-,+/+) run1: 18,40,19 run2: 15,33,15	(-/-,+/-,+/+) run1: 16,41,20 run2: 14,41,14	(-/-,+/- & +/+) run1: 16,63 run2: 13,40 run3: 21,74
ash1l	ash1l_1i60d19i	ENSDARG00000070981	ENSDART00000052915.8;e3	ZDB-GENE-030131-6101	CCAGCTATAACTGGGAAGCAGGATGCAAAAGAAAGGTGTTCTTTATCAGCTCCTCGAAATGACAGGGGTAAGAGCTCAAGCCCAGTCAAACGTAGTCCCAATCAGGAAAGTCGCGTTAGTGGGGTACCAAGTCCTGCTGAGTCCACCAAATGCACTATTTCTCCTTCATACCCTTCTGGTGCCAGCAGGAGCCCACCACCACTATGCGATGACACCGGGGCTATTTCTCCTGCATCACCATCTGAGCAGGATTCAAAACCTCTTAAGAAGCGACGAGGACGACGACCTCGCTGGACGAAGGCAGTGAGTCGCACCCACAAGTCTTTACATGAGTCTCCTTCTAACCATCAGCAAATCCCCACACCAATGCCCTCAGGGCTTTCTTTCTCATCCCCTATT…	CCAGCTATAACTGGGAAGCAGGATGCAAAAGAAAGGTGTTCTTTATCAGCTCCTCGAAATGACAGGGGTAAGAGCTCAAGCCCAGTCAAACGTAGTCCCAATCAGGAAAGTCGCGTTTAGTGGGGTACCAAGTCCTGCTGAGTCCACCAAATGCACTATTTCTCCTTCATACCCTTCTGGTGCCAGCAGGAGCCCACCACCACTATGCGATGACACCGGGGCTATTTCTCCTGCATCACCATCTGAGCAGGATTCAAAACCTCTTAAGAAGCGACGAGGACGACGACCTCGCTGGACGAAGGCAGTGAGTCGCACCCACAAGTCTTTACATGAGTCTCCTTCTAACCATCAGCAAATCCCCATATTCTGTGGAGCAGCCTTTCAGTGACAGTTACACAT…	CTCTTACCCCTGTCATTTCGAGG AATCAGGAAAGTCGCGTTAGTGG AAGCCCTGAGGGCATTGGTGTGG ATCCCCTATTCGGGAGTCTGTGG	F:CCAGCTATAACTGGGAAGCAGGATG R:CGTCCTCTCTTCTTGGGCGAAG	insertion,indel: 1)1I 2)60D,19I	488	448	MDQRTQGGPSTPPPLPANAPPAEREKEGVGGKKDDEEEKKKREKLRDGAQNEASGAESGTGDQPQQPTQFSVKETSYSEGNVKLKIGLQAKRMKKPPKILENYVCRPAFRATVRHSGGRGGGRANRGAGASDANSNSTSTSNGKEGEKKPSVNRGASQSAAAPAASTPSPSLPPASINTVTPVNGNAPAKRGPPKLACKSEGKADVKSVASSEKPLNLHRPTTESKSHSSGKKNHVPQTNSAPAPSPPAVPPAATSQQDPKIDGILKTPQCNFLEGQKEQERGISSWGTPTVTEKLAQLIATCPPSKCPKPKARKVSPAPAHSSSPPLISNLQRPERAMANRNTYSRAVHLAQPPPVSRPPGRPYGSKNKDSILEKFSGTSKKEESDGLSKGVSGSSST…	2988	MDQRTQGGPSTPPPLPANAPPAEREKEGVGGKKDDEEEKKKREKLRDGAQNEASGAESGTGDQPQQPTQFSVKETSYSEGNVKLKIGLQAKRMKKPPKILENYVCRPAFRATVRHSGGRGGGRANRGAGASDANSNSTSTSNGKEGEKKPSVNRGASQSAAAPAASTPSPSLPPASINTVTPVNGNAPAKRGPPKLACKSEGKADVKSVASSEKPLNLHRPTTESKSHSSGKKNHVPQTNSAPAPSPPAVPPAATSQQDPKIDGILKTPQCNFLEGQKEQERGISSWGTPTVTEKLAQLIATCPPSKCPKPKARKVSPAPAHSSSPPLISNLQRPERAMANRNTYSRAVHLAQPPPVSRPPGRPYGSKNKDSILEKFSGTSKKEESDGLSKGVSGSSST…	554 (554 match)	uab305	F:CTGAAGCGTGAGGGAGAGC R:GCAGCGCTGAGAACTGAGTC e16-e17	(-/-,+/-,+/+) run1: 20,38,14 run2: 19,37,17	(-/-,+/-,+/+) run1: 5,18,14 run2: 18,30,19	(+/-,+/+) run: 27,30
bspry. This mutant was generated as it is a binding partner of Deaf1. It had no phenotypes in the screen (data not shown).	bspry_157d	ENSDARG00000104875	ENSDART00000169695.2;e3	ZDB-GENE-060526-219	tgtatccagatgaactgtacttataccagtgttatatgtgcatgtaccttatagACAGATGCAAACAGGGCAAGAGAACGAGTGTTGGCTCAGGTGAGTGTGGTGCGCGAGGCTTTGGAGGAAGAGGAGCAGCGTCTCCTGGAGGCTATACAGAGAGAGGAAGAGCGTGTGGAGCAGTGCCTCCTCACTCAGAGAGCACACTGGACTCAAACCCTTGAGAAACTCACCCAAACACGCACCAGCCTGGTGCACACACTCACACACTCAACAGATACAACGCTTGTGgtaagtgaataaacaacgatgtac	TGTATCCAGATGAACTGTACTTATACCAGTGTTATATGTGCATGTACCTTATAGACAGATGCAAACAGGGCAAGAGAACCACCAGCCTGGTGCACACACTCACACACTCAACAGATACAACGCTTGTGGTAAGTGAATAAACAACGATGTAC	CAGGGCAAGAGAACGAGTGTTGG TCAGGTGAGTGTGGTGCGCGAGG AGTGTGCTCTCTGAGTGAGGAGG GCACCAGGCTGGTGCGTGTTTGG	F:tgtatccagatgaactgtacttataccagtgtt R:gtacatcgttgtttattcacttacCACAAGCG	deletion: 157D	309	152	MSEEDRLCELATVSLHVSDLETDPGLENSQKHEDQVNICEGGRLYNGTVHGGSSTKPFPKCVDTTVGSSADSSDLGKAKLCTEHQCELQLYCSTEGKLTCSQCVSDGFCQGHAVTELVTRATIVRNQLVDVCEEMQLQAIRIERFIDRTLTAREKAVQTDANRARERVLAQVSVVREALEEEEQRLLEAIQREEERVEQCLLTQRAHWTQTLEKLTQTRTSLVHTLTHSTDTTLVSSNEEINNRIEDAEGVGDPRDTEQLSFNRNCSDSKVMMGLWASALLLGPSAHGSTTMQFEKQTVSPLLSLSNDQRTITFQPKRQRQLPPYDSERFDNLPNALCSPSMSSGTHSWVVDVGTSGAFKVGICYASIERKGSGNEARLGYNTNSWVLSHYDGDLSFCH…	463	MSEEDRLCELATVSLHVSDLETDPGLENSQKHEDQVNICEGGRLYNGTVHGGSSTKPFPKCVDTTVGSSADSSDLGKAKLCTEHQCELQLYCSTEGKLTCSQCVSDGFCQGHAVTELVTRATIVRNQLVDVCEEMQLQAIRIERFIDRTLTAREKAVQTDANRAREPPAWCTHSHTQQIQRL	182 (166 match)	uab306	NA	(-/-,+/-,+/+) run1: 15,37,32	(-/-,+/-,+/+) run1: 18,46,17 run2: 18,37,23	NA
cnot3a	cnot3a_112d30i	ENSDARG00000007135	ENSDART00000102100.3;e6	ZDB-GENE-040927-6	ttcaaccccttaacccgacacggcctttttctcctcagCAAATGGAGCGCTTTAAGGTGGTTGAAAGAGAAACCAAGACAAAGGCCTACTCTAAAGAGGGGTTGGGCTTGGCTCAGAAAGTGGACCCAGCACAGAAAGAGAAGGAGGAAACGGAACAGTGGCTCACGgtaccagagggctcacagaataaccgtgggggattgaaaaaaaaattgagcagaattcaagcagtgcaataatgacatgatttctctc	TTCAACCCCTTAACCCGACACGGCCTTTTTCTCCTCAGCAAATGGAGCGTTCAAAATACTTAACTGGTACCTGTGAGCCCTCACGGTACCAGAGGGCTCACAGAATAACCGTGGGGGATTGAAAAAAAAATTGAGCAGAATTCAAGCAGTGCAATAATGACATGATTTCTCTC	gCAAATGGAGCGCTTTAAGGTGG GCCCAACCCCTCTTTAGAGTAGG GGACCCAGCACAGAAAGAGAAGG GGAAACGGAACAGTGGCTCACGg	F:ttcaaccccttaacccgacacgg R:gagagaaatcatgtcattattgcactgcttgaa	indel: 112D,30I	255	173	MADKRKLQGEIDRCLKKVAEGVEQFEDIWKKLHNAANANQKEKYEADLKKEIKKLQRLRDQIKTWVASNEIKDKRQLVENRKLIETQMERFKVVERETKTKAYSKEGLGLAQKVDPAQKEKEETEQWLTNTIDTLNMQVDQFESEVESLSVQTRKKKGDKEKQDRIEELKRLIERHRYHIRMLETILRMLDNDSIQVDAIHKIKDDVEYYIDSSQDPDFEENEFLYDDLDLEDIPATLMATSPQGHIEDEMFLQSSSTPTSTTSSSPIPPSPATGTTEILEDKRGRSTDSEVSQSPVKNGNPSLSSFSSSASSGSSSSSSSLVSMATVVGGCTAVSGGSSLLASFSSAVQQHPPQSQQQTQVKLSSTSIPSNNTPSPPSHPTLPASTASSLPSSSTPGP…	908	MADKRKLQGEIDRCLKKVAEGVEQFEDIWKKLHNAANANQKEKYEADLKKEIKKLQRLRDQIKTWVASNEIKDKRQLVENRKLIETQMERSKYLTGTCEPSRTQ	104 (90 match)	uab307	F:TGAAGTTGAGTCCCTCTCTGTTC R:TTAGCTCCTCAATGCGATCC e7-e8	(-/-;+/-, +/-;-/-, +/-;+/-, +/+;+/-, +/-;+/+, +/+;+/+) run1: 8,19,26,11,12,8 (-/-,+/-,+/+) run2, a only: 17,38,23	(-/-,+/-,+/+) run1: 16,42,14 run2: 15,39,11	NA
cnot3b	cnot3b_266d31i	ENSDARG00000019842	ENSDART00000027316.8;e7-e8	ZDB-GENE-030131-5838	GCAGGATCGGATCGAGGAACTAAAGCGATTGATCGAGAGGCACCGATTTCACATCCGCATGCTGGAAACCATCCTTCGAATGCTGGACAATGACTCGATACAGGTGGACTCCATCCGCAAGATTAAAGATGACGTGGAGTACTACCTTGATTCCTCTCAGGATCCTGACTTTGAGGAGAACGAGTTCCTCTATGATGACCTTGATTTAGAGGAGATACgtgagtgcttgaaaatgcttgtcagaagggagtttgttttttttttttggttcagttataacatttttcccttcctgtagCCCTGCCAGTAGTTCCCACGTCTCCGGCAGGTCACCCAGACGATGAGATCTTCCAGCACTCCAGTTCTACCCCGACCTCCACAACGTCCTCTTCTCCCATT…	GCAGGATCGGATCGAGGAACTAAAGCGATTGATCGAGAGGCACCGATTTCACATCCGCATGCTGGAAACCATCCTTCGAATGCTGGACAATGACTCGATACCCCGACCTCCCCGACCTCGATACCCCGACCTCCCCGACCTCCACAACGTCCTCTTCTCCCATTCCTCCCTCTCCGGCAACTTGCACTACGGTGAGCATCTTC	GGAAACCATCCTTCGAATGCTGG GGACAATGACTCGATACAGGTGG GGGTGACCTGCCGGAGACGTGGG TCGGGGTAGAACTGGAGTGCTGG	F:GCAGGATCGGATCGAGGAACTAAAGC R:gaagatgctcacCGTAGTGCAAGTTGC wt_R:GGAACTCGTTCTCCTCAAAGTCAGG *PCR with a mix of all 3 primers	indel: 266D,31I	438 with F/R, 188 with F/wt_R	203	MADKRKLQGEIDRCLKKVTEGVEQFEDIWKKLHNAANANQKEKYESDLKKEIKKLQRLRDQIKTWVASNEIKDKRQLVENRKLIETQMERFKIVERETKTKAYSKEGLGLAQKVDPAQKEKEEVGQWLTNTIDTLNMQVDQFESEVESLSVQTRKKKGDKEKQDRIEELKRLIERHRFHIRMLETILRMLDNDSIQVDSIRKIKDDVEYYLDSSQDPDFEENEFLYDDLDLEEIPLPVVPTSPAGHPDDEIFQHSSSTPTSTTSSSPIPPSPATCTTNSEDEKKRGHSTDSEISQSPIKNGNQSSSLSSSSSLSSSSSGASSISLISMATLASSGSSASGSSSLLGNISVPLQNSGSYSSATQQQTQQSQQQHQPKNSASSHSNSTSASNSILLPTSTS…	885	MADKRKLQGEIDRCLKKVTEGVEQFEDIWKKLHNAANANQKEKYESDLKKEIKKLQRLRDQIKTWVASNEIKDKRQLVENRKLIETQMERFKIVERETKTKAYSKEGLGLAQKVDPAQKEKEEVGQWLTNTIDTLNMQVDQFESEVESLSVQTRKKKGDKEKQDRIEELKRLIERHRFHIRMLETILRMLDNDSIPRPPRPRYPDLPDLHNVLFSHSSLSGNLHYEFGR	229 (195 match)	uab308	F:CACAGAACAGCCAATCCTCATC R:GCCTGCTTTGCTTTCACTG e11-e12		NA	NA
deaf1	deaf1_23d46i	ENSDARG00000088844	ENSDART00000130299.3;e4	ZDB-GENE-081022-163	CCCAACACTCCACTCGCATCCGGACATGATAAAGACGTCTCGAAGTACAACTGGGACCCGTCGGTTTATGACAACGAGCTGCCAGTGCGCTGCAGAAACACCAGCGGCCTCCTGTACAAGAACAGACTGGGCTCAGgtacacaccacagtgttggttatcatggtgacatgtgtcacgaccagtctgtgtgc	CCCAACACTCCACTCGCATCCGGACATGATAAAGACGTCTCGAAGTACAACTGGGACCCGTCGGTTTATGACAACGAGCTGCCAGTGCGCTGCAGAAACACCAGCGGCCTGTTCGATACAGCGACCTTTACCCCCTGAGCCGGGTCTGTTCTTGTACAGGTACACACCACAGTGTTGGTTATCATGGTGACATGTGTCACGACCAGTCTGTGTGC	TACAAGAACAGACTGGGCTCAGg	F:CCCAACACTCCACTCGCATCC R:gcacacagactggtcgtgacacatg	indel: 23D,46I	192	215	MDATEEPATKELELGDASESASTGEPVGSDTESEAEVATMTVMGEAGTIDITESLPNPDDAETAFAEVTAVTVGDVQSSDDSVFTSAVATATSIPEHVLTGRATLQIGNTLSTQKATLIVVHTDGSIVDATSLKATGTPMTPGPQTPNTPLASGHDKDVSKYNWDPSVYDNELPVRCRNTSGLLYKNRLGSGGKGRCIKHNNSWYTPTEFEGMSGRASSKDWKRSIRYAGRPLQCLIQERILNPHAASCTCAACCDDLSTCTKEGSYGQESLSMTGPVRLFVPYKRRKKDNERAASPDNKKEIQSPKNITLAPGATFTVSPSGQISTSGTLSFDRSASGETASIISDSPAAPDVYTNTTVLTTLPALAVVPQQAVVQSKPPPAGTLLNGLETGEQRTWL…	528	MDATEEPATKELELGDASESASTGEPVGSDTESEAEVATMTVMGEAGTIDITESLPNPDDAETAFAEVTAVTVGDVQSSDDSVFTSAVATATSIPEHVLTGRATLQIGNTLSTQKATLIVVHTDGSIVDATSLKATGTPMTPGPQTPNTPLASGHDKDVSKYNWDPSVYDNELPVRCRNTSGLFDTATFTP	191 (183 match)	uab309	F:GCCCCTGACGTCTACACTAAC R:GAGGGCTCTTACGGCCA e9-e10	(-/-,+/-,+/+) run1: 22,54,20 run2: 24,45,25	(-/-,+/-,+/+) run1: 18,33,14 run2: 22,43,25	(-/-,+/- & +/+) run: 19,61
deaf1	deaf1_c207y	ENSDARG00000088844	ENSDART00000130299.3;e4	ZDB-GENE-081022-163	CCCAACACTCCACTCGCATCCGGACATGATAAAGACGTCTCGAAGTACAACTGGGACCCGTCGGTTTATGACAACGAGCTGCCAGTGCGCTGCAGAAACACCAGCGGCCTCCTGTACAAGAACAGACTGGGCTCAGgtacacaccacagtgttggttatcatggtgacatgtgtcacgaccagtctgtgtgc	CCCAACACTCCACTCGCATCCGGACATGATAAAGACGTCTCGAAGTACAACTGGGACCCGTCGGTTTATGACAACGAGCTGCCAGTGCGCTATAGAAACACCAGCGGCCTCCTGTACAAGAACAGACTGGGCTCAGgtacacaccacagtgttggttatcatggtgacatgtgtcacgaccagtctgtgtgc	CTGGTGTTTCTGCAGCGCACTGG and insertion oligo CCGTCGGTTTATGACAACGAGCTGCCAGTGCGCTATAGAAACACCAGCGGCCTCCTGTAC	F:CCCAACACTCCACTCGCATCC R:gcacacagactggtcgtgacacatg followed by digestion with PstI (CTGCAG) cutting WT	Two missense mutations: ccagtgcgctGC/ATagaaacacca point mutation: C207Y	92,100 after digestion with PstI	192	MDATEEPATKELELGDASESASTGEPVGSDTESEAEVATMTVMGEAGTIDITESLPNPDDAETAFAEVTAVTVGDVQSSDDSVFTSAVATATSIPEHVLTGRATLQIGNTLSTQKATLIVVHTDGSIVDATSLKATGTPMTPGPQTPNTPLASGHDKDVSKYNWDPSVYDNELPVRCRNTSGLLYKNRLGSGGKGRCIKHNNSWYTPTEFEGMSGRASSKDWKRSIRYAGRPLQCLIQERILNPHAASCTCAACCDDLSTCTKEGSYGQESLSMTGPVRLFVPYKRRKKDNERAASPDNKKEIQSPKNITLAPGATFTVSPSGQISTSGTLSFDRSASGETASIISDSPAAPDVYTNTTVLTTLPALAVVPQQAVVQSKPPPAGTLLNGLETGEQRTWL…	528	MDATEEPATKELELGDASESASTGEPVGSDTESEAEVATMTVMGEAGTIDITESLPNPDDAETAFAEVTAVTVGDVQSSDDSVFTSAVATATSIPEHVLTGRATLQIGNTLSTQKATLIVVHTDGSIVDATSLKATGTPMTPGPQTPNTPLASGHDKDVSKYNWDPSVYDNELPVRYRNTSGLLYKNRLGSGGKGRCIKHNNSWYTPTEFEGMSGRASSKDWKRSIRYAGRPLQCLIQERILNPHAASCTCAACCDDLSTCTKEGSYGQESLSMTGPVRLFVPYKRRKKDNERAASPDNKKEIQSPKNITLAPGATFTVSPSGQISTSGTLSFDRSASGETASIISDSPAAPDVYTNTTVLTTLPALAVVPQQAVVQSKPPPAGTLLNGLETGEQRTWL…	528 (527 match)	uab310	NA	(-/-,+/-,+/+) run1: 19,37,20 run2: 19,27,20	(-/-,+/-,+/+) run1: 24,39,18 run2: 29,42,18	NA
deaf1	deaf1_t238p	ENSDARG00000088844	ENSDART00000130299.3;e5	ZDB-GENE-081022-163	catctgcaGGGGTAAAGGTCGCTGTATCAAACACAACAATAGCTGGTACACGCCGACTGAGTTTGAGGGGATGTCAGGCAGAGCAAGCAGCAAAGACTGGAAGAGAAGCATCCGCTACGCTGGACGACCTTTACAGTGTCTC	CATCTGCAGGGGTAAAGGTCGCTGTATCAAACACAACAATAGCTGGTACACGCCGCCCGAGTTTGAGGGGATGTCAGGCAGAGCAAGCAGCAAAGACTGGAAGAGAAGCATCCGCTACGCTGGACGACCTTTACAGTGTCTC	GACATCCCCTCAAACTCAGTCGG and insertion oligo AAACACAACAATAGCTGGTACACGCCGCCCGAGTTTGAGGGGATGTCAGGCAGAGCAAGC	F:catctgcaGGGGTAAAGGTCGCTG R:GAGACACTGTAAAGGTCGTCCAGC for control; allele-specific mut_F:GCTGGTACACGCCGCCC for mutant and wt_F:GCTGGTACACGCCGACT for wt, both with control R.	Two missense mutations: gtacacgccgACT/CCCgagtttgagg point mutation: T238P	101	101	MDATEEPATKELELGDASESASTGEPVGSDTESEAEVATMTVMGEAGTIDITESLPNPDDAETAFAEVTAVTVGDVQSSDDSVFTSAVATATSIPEHVLTGRATLQIGNTLSTQKATLIVVHTDGSIVDATSLKATGTPMTPGPQTPNTPLASGHDKDVSKYNWDPSVYDNELPVRCRNTSGLLYKNRLGSGGKGRCIKHNNSWYTPTEFEGMSGRASSKDWKRSIRYAGRPLQCLIQERILNPHAASCTCAACCDDLSTCTKEGSYGQESLSMTGPVRLFVPYKRRKKDNERAASPDNKKEIQSPKNITLAPGATFTVSPSGQISTSGTLSFDRSASGETASIISDSPAAPDVYTNTTVLTTLPALAVVPQQAVVQSKPPPAGTLLNGLETGEQRTWL…	528	MDATEEPATKELELGDASESASTGEPVGSDTESEAEVATMTVMGEAGTIDITESLPNPDDAETAFAEVTAVTVGDVQSSDDSVFTSAVATATSIPEHVLTGRATLQIGNTLSTQKATLIVVHTDGSIVDATSLKATGTPMTPGPQTPNTPLASGHDKDVSKYNWDPSVYDNELPVRCRNTSGLLYKNRLGSGGKGRCIKHNNSWYTPPEFEGMSGRASSKDWKRSIRYAGRPLQCLIQERILNPHAASCTCAACCDDLSTCTKEGSYGQESLSMTGPVRLFVPYKRRKKDNERAASPDNKKEIQSPKNITLAPGATFTVSPSGQISTSGTLSFDRSASGETASIISDSPAAPDVYTNTTVLTTLPALAVVPQQAVVQSKPPPAGTLLNGLETGEQRTWL…	528 (527 match)	uab311	NA	(-/-,+/-,+/+) run1: 20,36,28 run2: 19,43,23	(-/-,+/-,+/+) run1: 15,36,24 run2: 15,41,19	(-/-,+/- & +/+) run: 18,58
gigyf1a	gigyf1a_199d12i1d	ENSDARG00000098932	ENSDART00000173495.2;e5-e6	ZDB-GENE-050809-79	gtgttttgcttcgcagAGGAACTTCTCCATGTCTGTCAACAGTGTGGCTGTGCTGAGGCTTATGGGTAAAGGGGGCGGGGCCGTCCCAGCTGGGGTGAACAGAGGCAGAGGCAGTGTGAGAGGCGGCAGAGgcaagttgatctatttttgtgtacgtgtttaaattattcatgtattggcagagatgctgaagttcttcacgccgtgtgtttagGTCGAGGAAGAGGGGAGAGCGGATTCTACCAAAGAAGCACAGAGGAAGGAGAAGGCGGTTTCGCTCGTAGCGTTAGAGAGATCCATCGCAGCCAGAGCTGGGATGACCGgtatttttttttttcatttagtttcatttggttattgcagtttgttgcc	GTGTTTTGCTTCGCAGAGGAACTTCTCCATGTCTGTCAACAGTGTGGCTGTGCTGAGGCTTATGGGTAAAGGAAGGAGAAGGCAGTTTCGCTCGTAGCGTTAGAGAGATCCATCGAGCCAGAGCTGGGATGACCGGTATTTTTTTCATTTAGTTTCATTTGGTTATTGCAGTTTGTTGCC	GGCTTATGGGTAAAGGGGGCGGG TGCCTCTGTTCACCCCAGCTGGG ATTCTACCAAAGAAGCACAGAGG CATCCCAGCTCTGGCTGCGATGG	F:gtgttttgcttcgcagAGGAACTTCTCC R:ggcaacaaactgcaataaccaaatgaaactaaa	indel,deletion: 1)199D,12I 2)1D	372	180	MTAETLNFGPEWLRALSSGSSLSSPPASPAMPKYKLAEYRYGREEMLALYVKDNKVPEEMQDKEFAAILQDEPQQPLALLPLTEEEQRNFSMSVNSVAVLRLMGKGGGAVPAGVNRGRGSVRGGRGRGRGESGFYQRSTEEGEGGFARSVREIHRSQSWDDRSERRFEKPLRRDGVRVGFEEGAPGVRKEFMRSDSDNWRTLREEQEEEDAGETAGSSWRLTVAKRDDGGPRSAGWREHTGPGEVRRRKFDFDFRDGGNEGGRRRAGSEGAEDDRDGLPEWCTDEEDGEMGTFDSSGAFMSIKGPKDPILEEEFQGLEDEEDEGAHQEMKNGMGAEKTEKDVIDSAAVSETEVKLVSPSTPPPPSLPPSLPAPISEAVPSAAPSGLEESPPAPSIPHKL…	1048	MTAETLNFGPEWLRALSSGSSLSSPPASPAMPKYKLAEYRYGREEMLALYVKDNKVPEEMQDKEFAAILQDEPQQPLALLPLTEEEQRNFSMSVNSVAVLRLMGKGRRRQFRS	113 (106 match)	uab420	F:TCTTTGTCCTCTGCTGCTACTG R:CTTCTAGAGATGTGTCCTGGAGC e11-e12	(-/-;-/-, -/-;+/-, +/-;-/-, +/-;+/-) run1: 27,16,24,20 run2: 11,16,14,18	(-/-;-/-, -/-;+/-, +/-;-/-, +/-;+/-) run1: 5,20,20,22 run2: 11,28,24,21	NA
gigyf1b	gigyf1b_308d13i	ENSDARG00000078691	ENSDART00000182002.1;e2-e3	ZDB-GENE-091204-310	GTGCACTATCCAGAGGGGCGAGTGTGACGTCCCCTCCCCCTTCCCCTGCAATGCCAAAGTCCAAGTTGGCCGACTACCGTTATGGCCGCGAGGAGATGTTAGCACTTTATGTCAAAGATAACAAGgtgagagattcacagcacctgcagtaaatgtcaaattcttggccatggccgtcctgttatctgtgtaactgaaggggcacatcattacaatagttcaaaaacaacatttttatccatcaaatgcttgatagataaatacaataattttgtttgtgttgtttagATCCCTGAAGACATGCAGGATAAGGAGTTTGCTGCTATCCTGCAGGACGAGCCTCAGCAGCCACTGGCCTTGGTGCCTCTGACTGAGGAGGAGCAGgtgagtccttgcttc…	GTGCACTATCCAGAGGGGCGAGTGTGACGTCCCCTCCCCCTTCCCCTGCAATGCCAAAGTCCAAGGCCGACTACCGTTAGGAGGAGCAGGTGAGTCCTTGCTTCTCTGTCTGCATTTATGTATATAGGCCTGTGTGATA	ATAACGGTAGTCGGCCAACTTGG ACATCTCCTCGCGGCCATAACGG CCCTGAAGACATGCAGGATAAGG CTTGGTGCCTCTGACTGAGGAGG	F:GTGCACTATCCAGAGGGGCGAGTGTGAC R:tatcacacaggcctatatacataaatgcagac	indel: 308D,13I	434	139	MLHITVCVCWHFAETLSPLDTQNMTAETLNFGPEWLRALSRGASVTSPPPSPAMPKSKLADYRYGREEMLALYVKDNKIPEDMQDKEFAAILQDEPQQPLALVPLTEEEQRNFSMSVNSVAVLRLMGKGGGAVPTGVARGRGSTRGGRGRGRGEGGFYQRSVDEEVGFGRGREMHRSQSWDDRGERRFEKPLRREVGRGGFEDSGAVARKDYARSDSDNWRTLREEQEEEEAAAEPGGSWRIAGGRRDDGGPRSAGWREHISGEGRRRKFDFDFRDGEGGRRRAGSEGGEEERDGLPEWCTDEEEGEMGTFDSSGAFMCIKKNSRDAILEDQELEFEALEEEEECCQEKKDSPADKLEECEAATVYDGDRKSLSSSPHAVSVPAAVLPSEQETPKPIIV…	1030	MLHITVCVCWHFAETLSPLDTQNMTAETLNFGPEWLRALSRGASVTSPPPSPAMPKSKADYR	62 (62 match)	uab312	F:GCTCCATGCTCTCAACACTTC R:CTTCATACGGAGATTCCACTTC e19-e20			(-/-,+/- & +/+) run: 8,46
hdlbpa	hdlbpa_41d6d	ENSDARG00000009830	ENSDART00000011863.10;e9	ZDB-GENE-030131-2032	tgacccttactttctctgtacagGCCAACAGCTACACTGTGTCCTCAGTCTCTGCTCCCTCTTGGCTTCATCGTTTCATCATTGGCAAGAAAGGACAGAATCTGGCTAAGATCACACAGCAAATGCCCAAGgcgagtcaactttccattaatcatgttggagtgcttggtttctccatt	TGACCCTTACTTTCTCTGTACAGGCCAACAGCTACACTGTGTCCTCAGAAAGGACAGAATCTGGCTAAGATCACACAGCAAAAGGCGAGTCAACTTTCCATTAATCATGTTGGAGTGCTTGGTTTCTCCATT	CCAAGAGGGAGCAGAGACTGAGG GATGAAACGATGAAGCCAAGAGG TGGCAAGAAAGGACAGAATCTGG GATCACACAGCAAATGCCCAAGg	F:tgacccttactttctctgtacagGCC R:aatggagaaaccaagcactccaacatg	deletion,deletion: 1)41D 2)6D	179	132	MSSVAVLTQESFNEHRSGLLPEQVKAAAGGDPSSVEDDDSLPTYKDAFPPLPEKPLPEGVQETENAWTTKIKPLKSSIITQVFHVPLEERKYKDMNQFGEGDQAKVCLDIMHKTGAHLELSMAKDQGLSIMVSGKYDAVMKARKEIVSRLQTQASATVAIPKEHHRFVIGKSGEKLQELELKTATKIQIPRPDDPSNQIKISGTKEGLEKAKHEILLISAEQDKRAVERMNIDKVFHPFITGAHGKLVGDLMQETGARINVPPPSVNKTEIVITGEKEQVALAMVKIKKLYEEKKKNATTIAVEVKKSQHKYVIGPKGNTLQEILERTGVSVEIPPLDSSSETVILRGEPARLGQALTEVYAKANSYTVSSVSAPSWLHRFIIGKKGQNLAKITQQMPK…	1272	MSSVAVLTQESFNEHRSGLLPEQVKAAAGGDPSSVEDDDSLPTYKDAFPPLPEKPLPEGVQETENAWTTKIKPLKSSIITQVFHVPLEERKYKDMNQFGEGDQAKVCLDIMHKTGAHLELSMAKDQGLSIMVSGKYDAVMKARKEIVSRLQTQASATVAIPKEHHRFVIGKSGEKLQELELKTATKIQIPRPDDPSNQIKISGTKEGLEKAKHEILLISAEQDKRAVERMNIDKVFHPFITGAHGKLVGDLMQETGARINVPPPSVNKTEIVITGEKEQVALAMVKIKKLYEEKKKNATTIAVEVKKSQHKYVIGPKGNTLQEILERTGVSVEIPPLDSSSETVILRGEPARLGQALTEVYAKANSYTVSSERTESG	377 (371 match)	uab313	F:ATCAACTTCCCTGACCCG R:CATTTCAGCCACCA e14	(-/-;-/-, -/-;+/-, +/-;-/-, +/-;+/-, +/+;-/-, +/+;+/-) run1: 16,17,25,28,15,10 run2: 14,19,38,44,21,13	(-/-;-/-, -/-;+/-, +/-;-/-, +/-;+/-, +/+;-/-, +/+;+/-) run1: 11,9,18,20,9,12 run2: 9,11,20,24,10,12	NA
hdlbpb	hdlbpb_135d67i	ENSDARG00000061864	ENSDART00000153055.2;e12	ZDB-GENE-030131-6822	gtgttgcacattggatctgtctatatattcttcaacatatttgtaacagtaatgttttgattaatgaacagagaattgaatggttgtgtgcttttcccagTAAACCGGATAAAGGAGCAGTACAAGGTATCGGTGAGGATTCCTCAGGACTCGGAGCGCTGTGGTTTGGTTCGCATTGAAGGTGATCCTCAGGGAGTGCAGCTTGCTCGCAAAGAACTGATGGACATGGCCCAGCGGATGgtgagacatgctaatgtactttaccgaaaatgaatcacacctgactcattattgagagg	GTGTTGCACATTGGATCTGTCTATATATTCTTCAACATATTTGTAACAGTAATGTTTTGATTAATGAACAGAGAATTGAATGGTTGTGTGCTTTTCCCAGTTCAATGCGAACCAAACCACAGCGCTCCGAGTCCTGAGGAATCCTTGTACTGCTCCTTTATCCGGTTTGATGGTGAGACATGCTAATGTACTTTACCGAAAATGAATCACACCTGACTCATTATTGAGAGG	GCTCCTTTATCCGGTTTActggg AGCAGTACAAGGTATCGGTGAGG GCTTGCTCGCAAAGAACTGATGG tagcatgtctcacCATCCGCTGG	F:gtgttgcacattggatctgtctatatattcttc R:cctctcaataatgagtcaggtgtgattc	indel: 135D,67I	299	231	MSSVAVLTQESFAEHRSGLKDVQIMGSAPEDEAYIPTYLEAFPPLPEKGSPGEKSGEPAGAWSKIRPIKASVITQVFHVPLEERRYKDNSQFGEGEEAKVCLDIMQKTGAHIELSLAKDQGLSIMVTGKLDSVMKARKEIVARLQTQASATVLIPKEHHRFVIGKNGEKLQELELKTATKIAIPRSDDPNANIRITGTKEGIEKARHEIQLISAEQDKRAVERLCFEKAFHPFIAGAYNRLVQELSQETGARISIPPPSIPKDEIVITGEKEAVAMAIARIRATYEEKKRKTTTISVEVKKSQHKYIVGPKGNTLQEILENTGVSVEMPPLDSASETIILRGEPDKLGPALTQVYAKAKSVIVAEVIAPAWLHRFIIGKKGQNISRITQQLPKVHIEFT…	1259	MSSVAVLTQESFAEHRSGLKDVQIMGSAPEDEAYIPTYLEAFPPLPEKGSPGEKSGEPAGAWSKIRPIKASVITQVFHVPLEERRYKDNSQFGEGEEAKVCLDIMQKTGAHIELSLAKDQGLSIMVTGKLDSVMKARKEIVARLQTQASATVLIPKEHHRFVIGKNGEKLQELELKTATKIAIPRSDDPNANIRITGTKEGIEKARHEIQLISAEQDKRAVERLCFEKAFHPFIAGAYNRLVQELSQETGARISIPPPSIPKDEIVITGEKEAVAMAIARIRATYEEKKRKTTTISVEVKKSQHKYIVGPKGNTLQEILENTGVSVEMPPLDSASETIILRGEPDKLGPALTQVYAKAKSVIVAEVIAPAWLHRFIIGKKGQNISRITQQLPKVHIEFT…	480 (454 match)	uab314	F:GAGGTCCTGCAGAGGAAGTG R:CTTGTGGTACTCCGGCTTG e17-e18
hectd4	hectd4_21d11i14i	ENSDARG00000101079	ENSDART00000160682.2;e4	ZDB-GENE-130530-528	caccatccacaccaccctccgatggccagCGGCTCAGAGCAGGCACCATTCACCTCCCGTGTGGGCCTGCTGTTGGTTTTCCCACTGCTGCAGTCGCAAACTCGGCACGACCCTGCGCTGTGCGGCGTCACAGCGGAGGTGTTGCTTGCATGTCTGCGGGACTGCCAGCCACTCAGCCTGGGGAAGGAGCCCGCCGACTGTCTTAATGGCCTGGAGAGGTTGCTGTGCTCCTGGTTGGAGGAGACGGAG	CACCATCCACACCACCCTCCGATGGCCAGCGGCTCAGAGCAGGCACCATTCACCTCCTGCTGTTGGTCTTCCCACTGCTGCAGTCGCAAACTCGGCACGACCCTGCGCTGTGCGGCGTCACAGCGGAGGTGTTGCTTGCATGTCTGCGGGACTGCCAGCCACTCAGCCTGGGGAAGGAGCCCGCCGACTTACTTAATGGCCTGGTCTTAATGGCCTGGAGAGGTTGCTGTGCTCCTGGTTGGAGGAGACGGAG	GGCACCATTCACCTCCCGTGTGG CACTGCTGCAGTCGCAAACTCGG GACTGCCAGCCACTCAGCCTGGG CTCCAGGCCATTAAGACAGTCGG	F:caccatccacaccaccctccgat R:CTCCGTCTCCTCCAACCAGGAGC new_F:GGAAGGAGCCCGCCGACT	indel,insertion: 1)21D,11I 2)14I	249 with F/R, 68 with new_F/R	253 with F/R, 82 with new_F/R	VKSSAAVKEMGSGAVDSSQWLSVKEETIFLHDGLIRVTDLAELPSEIGVSEQAESEQEILTFETKNPVELAERLRAVCGNQSNAYARLLEYRLNALRGLWGAQRQLALEEQQDHDGVVSASGGGSDEETLALLKRQGLLGSEQAPFTSRVGLLLVFPLLQSQTRHDPALCGVTAEVLLACLRDCQPLSLGKEPADCLNGLERLLCSWLEETEGSAPMRPLLTQQQRQNAAAALVALACARGSLKTFIHTVHLLQKQTDLGQLPVADVLYRLLLLEGGPGSPSCLLGGKHIVSWGFEDMLPTPESSAAGADSKDTDLGRSLATDGFYLYTTSSFGKGLSKLGSGQHGTLRGFVYCRNEEMEAGWVAHSSGFLLHRPASFDTKPHQLCHVIDPFTLQVSQV…	4391	VKSSAAVKEMGSGAVDSSQWLSVKEETIFLHDGLIRVTDLAELPSEIGVSEQAESEQEILTFETKNPVELAERLRAVCGNQSNAYARLLEYRLNALRGLWGAQRQLALEEQQDHDGVVSASGGGSDEETLALLKRQGLLGSEQAPFTSCCWSSHCCSRKLGTTLRCAASQRRCCLHVCGTASHSAWGRSPPTYLMAWS	198 (148 match)	uab315	F:CTGCCCACACCAGAGAG R:AGCCCAGCTTGCTCAAA e6-e7	(-/-,+/-,+/+) run1: 24,47,19 run2: 22,45,22	(-/-,+/-,+/+) run1: 14,33,20 run2: 18,46,22	(-/-,+/- & +/+) run1: 28,48 run2: 14,59
kdm5ba	kdm5ba_105d17i	ENSDARG00000057093	ENSDART00000184549.1;e5	ZDB-GENE-030131-5379	ggaagtaaacgcgtcctttggtgtcctctgtttctagCTGGTCAAAGAGGACGGAGGCTTTGATGTGGTCTGTAAAGAGCGGAGATGGACCCAGATCGCATTGAAGATGGGCTTTGCTCCCGGCAAAGCTATTGGCTCTCACCTCCGTGCTCACTATGAGAGGATTCTCTACCCATACTATCTGTTCCAGACAGGAGCTAATCTTATGgtgagg	GGAAGTAAACGCGTCCTTTGGTGTCCTCTGTTTCTAGCTGGTCAAAGAGGACGGAGGCTTTTGGCTCTCACCTCCGTGCTCTACCCATACTATCTGTTCCAGACAGGAGCTAATCTTATGGTGAGG	AGAGGACGGAGGCTTTGATGTGG GCCCATCTTCAATGCGATCTGGG TGAGAGCCAATAGCTTTGCCGGG ACCTCCGTGCTCACTATGAGAGG	F:ggaagtaaacgcgtcctttggtgtcc R:cctcacCATAAGATTAGCTCCTGTCTGG	indel: 105D,17I	214	126	MTHSRPNEFIPPPECPVFEPSWEEFADPFGFINKIRPIAENTGICKIRPPPGWQPPFACDVDRLHFTPRIQRLNELEAQTRVKLNFLDQIAKFWELQGCTLKIPHVERKTLDLFVLYKLVKEDGGFDVVCKERRWTQIALKMGFAPGKAIGSHLRAHYERILYPYYLFQTGANLMQNSQKPTLTNDTKDKEYKPHDLPQRQSVQPVETCTIARRAKRTEGRCFKSEPGEVCENKPNLRRRMGSYVAKPEPGTFKMLPVQVKEEPIVQPVDGEKSKVEQYICLVCGGGGDEDRLLLCDGCDDSYHTFCLIPPLHDVPKGDWRCPKCLAQECGKPQVAFGFEQAPRDYTLRTFGDMADSFKSDYFNMPVHMVPTELVEKEFWRLVSTIEEDVTVEYGADIA…	1478	MTHSRPNEFIPPPECPVFEPSWEEFADPFGFINKIRPIAENTGICKIRPPPGWQPPFACDVDRLHFTPRIQRLNELEAQTRVKLNFLDQIAKFWELQGCTLKIPHVERKTLDLFVLYKLVKEDGGFWLSPPCSTHTICSRQELILCRTLKNQL	153 (126 match)	uab316	F:CGCACCTTTGGCGATATG R:ACCAGCTCTGTGGGAACC e10-e11	(-/-;-/-, -/-;+/-, +/-;-/-, +/-;+/-) run1: 23,27,19,19 run2: 10,20,18,15	(-/-;-/-, -/-;+/-, +/-;-/-, +/-;+/-) run1: 23,23,16,16 run2: 16,15,18,18	(-/-;-/-, +/-;+/-) run: 11,10
kdm5bb	kdm5bb_17d	ENSDARG00000003098	ENSDART00000005583.9;e1	ZDB-GENE-030424-1	gattctgctccggaaccggacctgcaggATGACCCAGCAGGGCCCGGCCGAGTTTACCCCACCGCCGGAGTGCCCGGTGTTCGAGCCGAGTTGGGAGGAATTTAAAGACCCGTTTGCGTTTATCAATAAAATCCGACCTATCGCCGAGAAAACCGGGATCTGCAAGGTTCGACCGCCTCCGgtgagtgctgtccggaccgtctgaggcggac	GATTCTGCTCCGGAACCGGACCTGCAGGATGACCCAGCAGGGCCCGGCCGGAGTGCCCGGTGTTCGAGCCGAGTTGGGAGGAATTTAAAGACCCGTTTGCGTTTATCAATAAAATCCGACCTATCGCCGAGAAAACCGGGATCTGCAAGGTTCGACCGCCTCCGGTGAGTGCTGTCCGGACCGTCTGAGGCGGAC	CTCCGGCGGTGGGGTAAACTCGG GCCCGGTGTTCGAGCCCAGTTGG GACCTATCGCCGAGAAAACCGGG CGGTCGAACCTTGCAGATCCCGG	F:gattctgctccggaaccggacc R:gtccgcctcagacggtccggac new_R:GGTTTTCTCGGCGATAGGTCGG	deletion: 17D	212 with F/R, 154 with F/new_R	195 with F/R, 137 with F/new_R	MTQQGPAEFTPPPECPVFEPSWEEFKDPFAFINKIRPIAEKTGICKVRPPPDWQPPFACDVDRLHFTPRIQRLNELEAQTRVKLNFLDQIAKFWDLQGCTLKIPHVERKILDLYQLNKLVADEGGFDLVCRERRWTKIAMTMGFAPGKAVGSHLRAHYERILYPYNLFQSGTNLLAPEFAVKLTGFGEPPVLEECLQKPGDEVNDIDKEYKPHDLLQRQNVPLQPSNTSAPARRAKRMKTESGCIKSEEGEGVENKPNLRRRMGSFVVKTEQKKEIPIQVKEEPVEIKELNPEPEKSKPKKKNIPPPPVSMVDLYVCLVCGKGNDEDRLLLCDGCDDSYHTFCLIPPLTDVPKGDWRCPKCLTQECCKPQEAFGFEQAHRDYTLKAFGEMADSFKSDYF…	1522	MTQQGPAGVPGVRAELGGI	19 (7 match)	uab317	F:TATGTGGGCATGTGCTTCTC R:GAGCACCATACCAGGTCTTAGGT e12-e13
kiaa0232 (zgc:158564)	kiaa0232_209d	ENSDARG00000052244	ENSDART00000146171.4;e2	ZDB-GENE-070112-1662	GTCCACCTGGGAACATGCAGCTGCATTTGAGAATGGCTCCAACCTAGTCTCATGCGTCCAATGAGTGGCGAGTCAGACGGCCCTGCTCCTGAAAGAGTCTCGCAGGCCTTCCCTTTGTCAGGCCCTGTGTCCTCCTCAGAGATGTCCTCACTGCAGTCACTAGGGCCAGTGCAGAGCTGGCTGGGTCAGGAGCTGGAGAAATGTGGCATAGATGCAATGATCTACACCCGCTATGTCCTTAGCCTGCTACTGCACGACAGCTATGACTATGACCTGCAGGACCAGgtatagtaaaaaacactgtacaaatctaacactatttgaatggttt	GTCCACCTGGGAACATGCAGCTGCATTTGAGAATGGCTCCAACCTAGTCTCATGCGTCCAATGAGTGCAGGACCAGGTATAGTGAAAAACACTGTACAAATCTAACACTATTTGAATGGTTTA	CCAATGAGTGGCGAGTCAGACGG TCGCAGGCCTTCCCTTTGTCAGG TAGCAGGCTAAGGACATAGCGGG CAGCTATGACTATGACCTGCAGG	F:GTCCACCTGGGAACATGCAGC R:aaaccattcaaatagtgttagatttgtacagtg	deletion: 209D	331	123	MRPMSGESDGPAPERVSQAFPLSGPVSSSEMSSLQSLGPVQSWLGQELEKCGIDAMIYTRYVLSLLLHDSYDYDLQDQENDIFLGWEKGAAKKWGKSKRKGGTDLSLEEMKKQAAVQCLRSASDENSGIESLVEELCSKLKDIQNKQKEKEKHGIKKSDISQSPEPDESLSSKDQVEMYYEAFPPLSEKPVCLQEIMTVWNTAKACTYSSSSSSAVPQTSTDTSSPKDCTSEGEAFKDRTVDAPSSTSTTSEKAQQRRTKREKENRFHGSATGMPDDQVAPHSKRQARHRSEGRFRPRSWSSGSSEAGSSSSGNQGDQAPSCKSVRIRHKSREVSGRNKKGRSGGGQVKLALKVIDKEERKNARGNMSTTGGPPKQQQHYMKKGKRPLREIRKDANLVE…	1325	MRPMSAGPGK	10 (5 match)	uab421	F:AAGGGAGGGACTGACCTTAGTC R:AAAGTTCCTCAACCAAGCTTTC e3-e4	(-/-,+/-,+/+) run1: 25,38,27 run2: 24,50,21	(-/-,+/-,+/+) run1: 21,27,21 run2: 22,40,24	(-/-,+/- & +/+) run: 8,24
kmt2ca	kmt2ca_82d17i	ENSDARG00000079312	ENSDART00000137010.4;e24	ZDB-GENE-080520-3	ctgtcagcatctacattactctgtgatgtttggccgcattgcAGAGGGTGACCCAATGGACTGCGATGGGAAATCTGACTCCAGCCCAGAGCGTGAGCACTGTGATGACCACCTGAAAGGGGTCGACGACAGCAACAAGAAGAGGAAGAGGAAGCCATACAGGCCGGgtaagtaagagagagagagagagagagagaaagagaaaggtgcacttatcggaaaggacagctccac	CTGTCAGCATCTACATTACTCTGTGATGTTTGGCCGCATTGCAGAGGGTGACCCAATGGACCCAATCGATGGGAAGTTGGAAGAGGAAGCCATACAGGCCGGGTAAGTAAGAAAGAGAGGGAGAGAGAGAAAGGTGCACTTATCGGAAAGGACAGCTCCAC	GGTGACCCAATGGACTGCGATGG ACAGTGCTCACGCTCTGGGCTGG TCGACGACAGCAACAAGAAGAGG tcttacttacCCGGCCTGTATGG	F:ctgtcagcatctacattactctgtgatgt R:gtggagctgtcctttccgataagtgc	indel: 82D,17I	226	161	MSSEEKSLEPSEQGPSPPLSSAGATPSGSPAPLDRRPRGRPRKDASSVTVTPKSRRKSRSRGCVQADDEDSMDATDVTPTPDIEITPEIDVVEPETDDEFPEPLDLSPRDERPLSPLFQRSVSEDSAGSSASTTRKAKTREKLCAFCYCGEKSLLGQGELKLFGPTPGYVPLHIRNRRGSSEKDDDYHDDDNDFDDNDNNRSPGHRGSGLKKVSSPDSGLHSTSAPGSTDPAAEEPGRKFWDELGQIGLPDEINVAFLFDPTGQCCAHLRCAAWSEGVCRGEGQSLLYVDKAIDSGSTECCAYCKRLGASIKCCEESCGRSFHYPCAAAAGTFQDIKTYTLLCPDYIQQALVRSKDGVKCLVCDSSGDLLDQLFCCTCGQHYHGTCLDVTVTPLKRAGW…	4946	MSSEEKSLEPSEQGPSPPLSSAGATPSGSPAPLDRRPRGRPRKDASSVTVTPKSRRKSRSRGCVQADDEDSMDATDVTPTPDIEITPEIDVVEPETDDEFPEPLDLSPRDERPLSPLFQRSVSEDSAGSSASTTRKAKTREKLCAFCYCGEKSLLGQGELKLFGPTPGYVPLHIRNRRGSSEKDDDYHDDDNDFDDNDNNRSPGHRGSGLKKVSSPDSGLHSTSAPGSTDPAAEEPGRKFWDELGQIGLPDEINVAFLFDPTGQCCAHLRCAAWSEGVCRGEGQSLLYVDKAIDSGSTECCAYCKRLGASIKCCEESCGRSFHYPCAAAAGTFQDIKTYTLLCPDYIQQALVRSKDGVKCLVCDSSGDLLDQLFCCTCGQHYHGTCLDVTVTPLKRAGW…	1320 (1268 match)	uab318	F:CACCAACAACCTGGTATGAGG R:CCATGCATCTGACCGTAGTC e50-e51	(-/-;-/-, -/-;+/-, +/-;-/-, +/-;+/-) run1: 17,29,21,26 run2: 8,10,10,25	(-/-;-/-, -/-;+/-, +/-;-/-, +/-;+/-) run1: 10,20,25,24 run2: 16,14,21,22	NA
kmt2cb	kmt2cb_6d29d	ENSDARG00000075560	ENSDART00000131780.3;e2	ZDB-GENE-070705-340	caacagAATGTCATCAGAGGAGAAAAGTCTGGACCCCTCTGACAAAGGACCCTCTCCACCTCCTTGCAGCTCTGGGGCCACTCCCACTGGAAGTCCAACCCCCACAGATAAGCGGCCTAGAGGCCGCCCTCGTAAGGACGCCTTATCCACAGCAACATCAATTCCCTCTGTGCCCAGACAGAGAAAAAAgtaagttagcttaaatttttgcaattggtattgtaactgatttgaatatcaat	CAACAGAATGTCATCAGAGGAGAAAAGTCTGGACCCCTCTGACAAAGGACCCTCTCCACCTCCTTGCAGCTCTGGGGCCACTGGAAGTCCAACCCCCACAGATAAGCGGCCTAGAGGCAACATCAATTCCCTCTGTGCCCAGACAGAGAAAAAAGTAAGTTAGCTTAAATTTTTGCAATTGGTATTGTAACTGATTTGAATATCAAT	TCCACCTCCTTGCAGCTCTGGGG GGTTGGACTTCCAGTGGGAGTGG ATAAGGCGTCCTTACGAGGGCGG AGAGGGAATTGATGTTGCTGTGG	F:CAACAGAATGTCATCAGAGGAGAAAAGTCT R:attgatattcaaatcagttacaataccaattgc new_R:TCTCTGTCTGGGCACAGAGGG	deletion,deletion: 1)6D 2)29D	242 with F/R, 184 with F/new_R	207 with F/R, 149 with F/new_R	MSSEEKSLDPSDKGPSPPPCSSGATPTGSPTPTDKRPRGRPRKDALSTATSIPSVPRQRKKNRGRGKALVEDEDSTDGMETAETGSTQETVAKGQQEETEDASAMAVSAEGEEEEQSSSPLPASSKTGAAQTSSASGEAKSSEQLCAFCYCGGRSLLGQGDLKPFRVTPGYDPPPRQSSTEEVHDHSDKTGAASQSGRQRGLESVGAEEAGSRFWDELRHVGLPDDVDVQTFFESGQCWAHQSCALWSNFVCQAEDQSLLYVDKAIHSGSTEHCAYCKRLGASIKCCEEGCDRSYHYPCVGAAGTFQDFRRRSVLCTEHIELAISKYEEEANCILCDSPGDLLDQFFCTSCGLHYHGMCLDISVTPLKRAGWQCPECKVCQTCKEPGEDTKMLVCDVCD…	4879	MSSEEKSLDPSDKGPSPPPCSSGATGSPTPTDKRPRGNINSLCAQTEKKE	50 (25 match)	uab319	F:CAAGCGGAGGATCAATCAC R:CCTCCTCACAGCACTTGATG e7-e8
kmt5b	kmt5b_208d1i5d	ENSDARG00000041081	ENSDART00000060191.4;e2-e3	ZDB-GENE-041114-22	TGGGAGAATCCAAGAACATGGTGCTGAATGGCAGGAGACATGGCAGAAAGTTCTCCAGTAATCAGCCCGTAAGCAAATCCAGGCTGCAAAACACACAGAGATCCCATCTTCGCCAGAACAAAGGCTCCCCGAGTGTCAGAAGATGCAGTCGACgtaagttcataaaacaatttattgtattttaccagtagttagtttttctattagttattcatgtcaaatgttcaaacagGTTGTGGTGGGGCGCCCCCGGAGGCAGAAAGGCGTCATGTTCCTTCATCGGGAATGACTGCCAAGGAGTTGTGCGAGTATGATGATCTGAGCACCAGTCTGATCCTGGATCCATACCTTGGCTTTCAGACCCACAAGATGAACACCAGgtttgtgcttggtgaatttg	TGGGAGAATCCAAGAACATGGTGCTGAATGGCAGGAGACATGGCAGAAAGTTCTCCAGTAATCAGCCCGTAAGCATGAATGACTGCCAAGGAGTTGTGCGAGTATGATGATCTGAGCACCAGTCTGATCCTGGATCCTTGGCTTTCAGACCCACAAGATGAACACCAGGTTTGTGCTTGGTGAATTTG	ATCAGCCCGTAAGCAAATCCAGG GCCTTTGTTCTGGCGAAGATGGG TTGGCAGTCATTCCCGATGAAGG CTGATCCTGGATCCATACCTTGG	F:TGGGAGAATCCAAGAACATGGTGC R:caaattcaccaagcacaaacCT	indel,deletion: 1)208D,1I 2)5D	400	188	MGESKNMVLNGRRHGRKFSSNQPVSKSRLQNTQRSHLRQNKGSPSVRRCSRRCGGAPPEAERRHVPSSGMTAKELCEYDDLSTSLILDPYLGFQTHKMNTRFRPIKGRQRELREIIELFKKHDNLEKAFQALTSGDWTRHHFLNKTKSQEKLFKAHVFVYLRMFASDSGFEILSCNRYSSEQNGAKIVATKDWKRNDKIEHLVGCIAELSPSEERMLLRHGENDFSVMYSTRKNCAQLWLGPAAFINHDCRPNCKFVSTGRDTACVKVLRDIEPGEEISCYYGDGFFGENNEFCECYTCERRGTGAFKSKPGLPVEAPVINSKYGLRETDKRLNRLKKLGESCRNSDSQSVSSNAEADSQEPTTVQTSLRKRTSQSCVKKHGEAKAVTRQTLSSTPSST…	808	MGESKNMVLNGRRHGRKFSSNQPVSMNDCQGVVRV	35 (25 match)	uab320	F:ACCAAGTCCCAGGAGAAGC R:GAGGAGTAGCGATTGCAAGAA e4-e5	(-/-,+/-,+/+) run1: 19,43,18 run2: 22,41,20	(-/-,+/-,+/+) run1: 22,35,17 run2: 22,33,16	(-/-,+/- & +/+) run1: 20,80 run2: 11,47
nsd2	nsd2_19i	ENSDARG00000026225	ENSDART00000009499.9;e5	ZDB-GENE-030131-2581	ggtgtacttatttatgctgagcactgtatgttatttcaatacattatttttaccactataatgaaattctttggtctcaggctttttttaatgtgctctctacagCGGGCAGTTCCTCGTAAGTTTCGGCAAAAGTGGGAAATAGGTGTGTCACAAGCAAAAGAAGCTTTGGGCCTGCTAACAGAGGAGCGG	GGTGTACTTATTTATGCTGAGCACTGTATGTTATTTCAATACATTATTTTTACCACTATAATGAAATTCTTTGGTCTCAGGCTTTTTTTAATGTGCTCTCTACAGCGGGCAGTTCCTCGTAAGGAACAAAAGTGGTTCCTCGTTTCGGCAAAAGTGGGAAATAGGTGTGTCACAAGCAAAAGAAGCTTTGGGCCTGCTAACAGAGGAGCGG	GGGCAGTTCCTCGTAAGTTTCGG	F:ggtgtacttatttatgctgagcactgtatg R:CCGCTCCTCTGTTAGCAGGCCC	insertion: 19I	192	211	MTDSKGGSLPAMPEPKSPTSMKQLSDSPGGRNGLVDGITDPTMLMNKAATQLAATPQESVPQMIGSHGHNHTHEHLKDLTSRLLNGDTEKIPKLCAAPAGQPLLKGVEPVSQHASPPRKTSVSPELTVKITKCVVNLGGKPNRYEVDYTEEKAEETDAPLRLPEGVLTSPTARRDRQKKKGMVRKRIPPYPILTHAASSDQSPLLHPTINSNDITIEPCGLPVESIEHTHGDMPTCVTAFPDEQPLSDCEETVDAQGVDETDDAQGENDVKESYTETQSNVHFSVGDVIWTKVSGYPWWPCMITTDPEFNMHFRSKVNSRTGLLYHVQYFGDTPERGYVFEKCIVTFSGKHQYQSLSRSNQLPINISGRKRAVPRKFRQKWEIGVSQAKEALGLLTEER…	1461	MTDSKGGSLPAMPEPKSPTSMKQLSDSPGGRNGLVDGITDPTMLMNKAATQLAATPQESVPQMIGSHGHNHTHEHLKDLTSRLLNGDTEKIPKLCAAPAGQPLLKGVEPVSQHASPPRKTSVSPELTVKITKCVVNLGGKPNRYEVDYTEEKAEETDAPLRLPEGVLTSPTARRDRQKKKGMVRKRIPPYPILTHAASSDQSPLLHPTINSNDITIEPCGLPVESIEHTHGDMPTCVTAFPDEQPLSDCEETVDAQGVDETDDAQGENDVKESYTETQSNVHFSVGDVIWTKVSGYPWWPCMITTDPEFNMHFRSKVNSRTGLLYHVQYFGDTPERGYVFEKCIVTFSGKHQYQSLSRSNQLPINISGRKRAVPRKEQKWFLVSAKVGNRCVTSKRSFG…	409 (376 match)	uab424	NA	(-/-,+/-,+/+) run1: 23,48,22 run2: 22,39,17	(-/-,+/-,+/+) run1: 25,42,15 run2: 20,39,16	NA
nsd2	nsd2_r378s	ENSDARG00000026225	ENSDART00000009499.9;e5	ZDB-GENE-030131-2581	ggtgtacttatttatgctgagcactgtatgttatttcaatacattatttttaccactataatgaaattctttggtctcaggctttttttaatgtgctctctacagCGGGCAGTTCCTCGTAAGTTTCGGCAAAAGTGGGAAATAGGTGTGTCACAAGCAAAAGAAGCTTTGGGCCTGCTAACAGAGGAGCGG	GGTGTACTTATTTATGCTGAGCACTGTATGTTATTTCAATACATTATTTTTACCACTATAATGAAATTCTTTGGTCTCAGGCTTTTTTTAATGTGCTCTCTACAGCGGGCAGTTCCTCGAAAGTTTTCGCAAAAGTGGGAAATAGGTGTGTCACAAGCAAAAGAAGCTTTGGGCCTGCTAACAGAGGAGCGG	GGGCAGTTCCTCGTAAGTTTCGG and insertion oligo GGGCAGTTCCTCGAAAGTTTTCGCAAAAGTGGGAAATAGGTGT	F:ggtgtacttatttatgctgagcactgtatg R:CCGCTCCTCTGTTAGCAGGCCC followed by digestion with XmnI (GAAAGTTTTC) cutting mutant	Three missense mutations: cagttcctcgT/AaagtttCG/TCgcaaaagtgg point mutation: R378S (R319S in human)	192	122,70 after digestion with XmnI	MTDSKGGSLPAMPEPKSPTSMKQLSDSPGGRNGLVDGITDPTMLMNKAATQLAATPQESVPQMIGSHGHNHTHEHLKDLTSRLLNGDTEKIPKLCAAPAGQPLLKGVEPVSQHASPPRKTSVSPELTVKITKCVVNLGGKPNRYEVDYTEEKAEETDAPLRLPEGVLTSPTARRDRQKKKGMVRKRIPPYPILTHAASSDQSPLLHPTINSNDITIEPCGLPVESIEHTHGDMPTCVTAFPDEQPLSDCEETVDAQGVDETDDAQGENDVKESYTETQSNVHFSVGDVIWTKVSGYPWWPCMITTDPEFNMHFRSKVNSRTGLLYHVQYFGDTPERGYVFEKCIVTFSGKHQYQSLSRSNQLPINISGRKRAVPRKFRQKWEIGVSQAKEALGLLTEER…	1461	MTDSKGGSLPAMPEPKSPTSMKQLSDSPGGRNGLVDGITDPTMLMNKAATQLAATPQESVPQMIGSHGHNHTHEHLKDLTSRLLNGDTEKIPKLCAAPAGQPLLKGVEPVSQHASPPRKTSVSPELTVKITKCVVNLGGKPNRYEVDYTEEKAEETDAPLRLPEGVLTSPTARRDRQKKKGMVRKRIPPYPILTHAASSDQSPLLHPTINSNDITIEPCGLPVESIEHTHGDMPTCVTAFPDEQPLSDCEETVDAQGVDETDDAQGENDVKESYTETQSNVHFSVGDVIWTKVSGYPWWPCMITTDPEFNMHFRSKVNSRTGLLYHVQYFGDTPERGYVFEKCIVTFSGKHQYQSLSRSNQLPINISGRKRAVPRKFSQKWEIGVSQAKEALGLLTEER…	1461	uab425	NA	(-/-,+/-,+/+) run1: 13,28,10 run2: 16,28,19	(-/-,+/-,+/+) run1: 13,27,14	(-/-,+/- & +/+) run: 23,72
nsd2. This mutant had near-identical phenotypes to 19i (data not shown).	nsd2_6dsplice	ENSDARG00000026225	ENSDART00000009499.9;e16	ZDB-GENE-030131-2581	ggctttttgtgagaacagttggcgttatagaaatgtatgcttttgtgctgttgaagGTGGCCGTCTGTTGTGTTGCGAGTCTTGTCCGGCTGCGTTTCACCCTGATTGTCTGAACATCGCTATGCCTGATGGCAGCTGG	GGCTTTTTGTGAGAACAGTTGGCGTTATAGAAATGTATGCTTTTGTGCTGTTGGCCGTCTGTTGTGTTGCGAGTCTTGTCCGGCTGCGTTT	tgcttttgtgctgttgaagGTGG	F:ggctttttgtgagaacagttggcg R:CCAGCTGCCATCAGGCATAGC new_R:AAACGCAGCCGGACAAGACTCGC	deletion: 6D	97 with F/new_R	91 with F/new_R	MTDSKGGSLPAMPEPKSPTSMKQLSDSPGGRNGLVDGITDPTMLMNKAATQLAATPQESVPQMIGSHGHNHTHEHLKDLTSRLLNGDTEKIPKLCAAPAGQPLLKGVEPVSQHASPPRKTSVSPELTVKITKCVVNLGGKPNRYEVDYTEEKAEETDAPLRLPEGVLTSPTARRDRQKKKGMVRKRIPPYPILTHAASSDQSPLLHPTINSNDITIEPCGLPVESIEHTHGDMPTCVTAFPDEQPLSDCEETVDAQGVDETDDAQGENDVKESYTETQSNVHFSVGDVIWTKVSGYPWWPCMITTDPEFNMHFRSKVNSRTGLLYHVQYFGDTPERGYVFEKCIVTFSGKHQYQSLSRSNQLPINISGRKRAVPRKFRQKWEIGVSQAKEALGLLTEER…	1461	MTDSKGGSLPAMPEPKSPTSMKQLSDSPGGRNGLVDGITDPTMLMNKAATQLAATPQESVPQMIGSHGHNHTHEHLKDLTSRLLNGDTEKIPKLCAAPAGQPLLKGVEPVSQHASPPRKTSVSPELTVKITKCVVNLGGKPNRYEVDYTEEKAEETDAPLRLPEGVLTSPTARRDRQKKKGMVRKRIPPYPILTHAASSDQSPLLHPTINSNDITIEPCGLPVESIEHTHGDMPTCVTAFPDEQPLSDCEETVDAQGVDETDDAQGENDVKESYTETQSNVHFSVGDVIWTKVSGYPWWPCMITTDPEFNMHFRSKVNSRTGLLYHVQYFGDTPERGYVFEKCIVTFSGKHQYQSLSRSNQLPINISGRKRAVPRKFRQKWEIGVSQAKEALGLLTEER…	1034 (930 match), assuming exon 16 skipped	uab426	NA	(-/-,+/-,+/+) run1: 21,48,24	(-/-,+/-,+/+) run1: 20,44,12	(-/-,+/- & +/+) run: 24,60
nsd2. This mutant had near-identical phenotypes to 19i (data not shown).	nsd2_promoter_7141d	ENSDARG00000026225	ENSDART00000009499.9;upstream,e1-e2	ZDB-GENE-030131-2581	acgtttcttcaaaagcgtggaaaggactcgcatgttgaccataacaatgagcagacaaaccagccagcggtcaacaacggtcaccgcactgttattttccagaaatgacttacagtaacagagcatgatgacacaaaagcgcgagcacgtgtgccagtgacacagacctacagttacagtgatcctccattatctgtgcctgctggactcatccctaacattcagcacatcaacacatttcagtcagacccttctcggtgattatgactgcttcaatttgtgaggctacacggttagcttgttagctaatcacttaagcccctcgtttaaccggtcgtttaataatctcgagtccgaggatttagaactattctgatttacacatgatttcacagaaaa…	ACGTTTCTTCAAAAGCGTGGAAAGGACTCGCATGTTGACCATAACAATGAGCAGACAACCAGCCAGCGGTCAACAACGGTCACCGCACTGTTATTTTCCAGAAATGACTTACAGTAACAGAGCATGATGACACAAAAGCGCGAGCACGTGTGCCAGTGACACAGACCTACAGTTACAGTGATCCTCCATTATCTGTGCCTGCTGGACTCATCCCTAACATTCAGCACATCAACACATTTCAGTCAGACCCTTCTCGGTGATTATGACTGCTTCAATTTGTGAGGCTACACGGTTAGCTTGTTAGCTAATCACTTAAGCCCCTCGTTTAACCGGTCGTTTAATAATCTCGAGTCCGAGGATTGAGAACTTTTCTGATTTACACATGATTTCACAGAAAAC…	cggtgaccgttgttgaccgctgg tgatgtaggcgcatagtaaccgg aacgctgggtggacgtacgaagg GCAGGGGCTGCACAGAGCTTTGG AGTAAGTTCAGGAGAAACGCTGG GAGTCCATTGAGCACACTCATGG	F:acgtttcttcaaaagcgtggaaagg R:tcaaacaatacCTCATCTGGAAAGGC wt_F:tgtaagcatatattgctctttgtgt	Removal of the region upstream and including the start codon and first 285 bases of the coding sequence. The neighboring gene letm1 is also affected. Deletion: 7141D, chr13:13,027,161=13,034,301	8097 with F/R (does not PCR), 786 with wt_F/R	956 with F/R	MTDSKGGSLPAMPEPKSPTSMKQLSDSPGGRNGLVDGITDPTMLMNKAATQLAATPQESVPQMIGSHGHNHTHEHLKDLTSRLLNGDTEKIPKLCAAPAGQPLLKGVEPVSQHASPPRKTSVSPELTVKITKCVVNLGGKPNRYEVDYTEEKAEETDAPLRLPEGVLTSPTARRDRQKKKGMVRKRIPPYPILTHAASSDQSPLLHPTINSNDITIEPCGLPVESIEHTHGDMPTCVTAFPDEQPLSDCEETVDAQGVDETDDAQGENDVKESYTETQSNVHFSVGDVIWTKVSGYPWWPCMITTDPEFNMHFRSKVNSRTGLLYHVQYFGDTPERGYVFEKCIVTFSGKHQYQSLSRSNQLPINISGRKRAVPRKFRQKWEIGVSQAKEALGLLTEER…	1461	NA	NA	uab427	NA	(-/-,+/-,+/+) run1: 23,44,25	(-/-,+/-,+/+) run1: 16,44,25 run2: 17,36,17	NA
phf12a	phf12a_376d	ENSDARG00000074303	ENSDART00000111104.5;e1-e2	ZDB-GENE-030131-3876	GCTGACGGAATCGGAACCAGTCGGGACCGGTGTTGATGTGGGGTAAAATGGAGACCCCGACGATCATGTACGATCTGGATACCTCCGGTGGACTGATGGAGgtaaagcacacacactctcatgtacccatttattcctctctccagtctccactgcccgcttcacaatctctttgtagccgctaacgttaacagctcacgaatgtcatccatagcacaggctctcgtcacatgggcgcgcacgcgcgctcacggttacggcccaacaatggctcgagttggagtgatgcaagacgcgtaacgttacagatgtttcaataatgagtttctgaatttcttccctgctccagAAAATCCAGACCCTGCTGGCTCCGCCCAAGTCTGAGGACGGAGAGAAGAA…	GCTGACGGAATCGGAACCAGTCGGGACCGGTGTTGATGTGGGGTAAAATGGAGACCCCGAAGGGCCACCAACCATGACATCTGTGACAGCTGCCGGGAAGGAGGAGATCTGCTGTG	CAGATCGTACATGATCGTCGGGG tacCTCCATCAGTCCACCGGAGG TCTCCGTCCTCAGACTTGGGCGG GAGCACCAGGAGATCCGGAAGGG	F:GCTGACGGAATCGGAACCAGTCG R:CACAGCAGATCTCCTCCTTCCCG wt_F:ccctgctccagAAAATCCAGACCC *PCR separately and sometimes wt_F is not needed	deletion: 376D	492 with F/R, 154 with wt_F/R	116	MWGKMETPTIMYDLDTSGGLMEKIQTLLAPPKSEDGEKKNRKPDRSTRRSGRATNHDICDSCREGGDLLCCDHCPAAFHLQCCNPPLSREMLPSGDWMCHRCTVRKKKREQKKEQINGLLERQLGKQTPPPAPEQDCGTLRLDPSVGTGGTGLRAAVAQVRLLERRHSSRPATPNSNTSSADTPTPSEQNDTEEDLLDVEDETQGSEPELLNTTTTLKRPFDLLIAAAMQRNPTQFQLPNDLTCTTALPGTSKRRRKDELSSKSVKRPQHELDSCGLVPLPVKVCYTCSRSCRLAPLIQCDFCPLLFHMDCLDPPLTAFPTGRWMCPNHIQNLILNQRSLTISNRCQLFDQFQDCISQHAVKLDFLQRIHRQHPPIQRSTHARSKKTLKVPDAIKSQYQ…	941	MWGKMETPKGHQP	13 (8 match)	uab321	F:CCAATACAGCGATCAACTCATG R:CCATCAAAGTAGGTGGGTTCTG e7-e8	(-/-;-/-, -/-;+/-, +/-;-/-, +/-;+/-) run1: 25,17,21,33 run2: 13,20,15,15	(-/-;-/-, -/-;+/-, +/-;-/-, +/-;+/-) run1: 12,16,14,16 run2: 16,16,17,12	(-/-;-/-, +/-;+/-) run: 19,21
phf12b	phf12b_74d	ENSDARG00000075509	ENSDART00000155900.2;e2	ZDB-GENE-110628-2	gccaatctgtttcagCAAATTCAACAGCTCCTTGCACCTCCGCGCTCTGAGGATGGAGAAAAGAGACGCAAACCCGAGAGGGAAACTAGAAGAGGAGGCCGAGCCACGAATCACGACACCTGTGACAGCTGCCGTGAGGGAGGAGATCTGCTCTGCTGTGATCACTGTCCCGCTGCCTTTCACTTGCAATGCTGgtaggtttgcagtgtgttttaatagcatttagacttaacagctatggtccaggccagatgac	GCCAATCTGTTTCAGCAAATTCAACAGCTCCTTGCACCTCCGCGCTCTGAACAGCTGCCGTGAGGGAGGAGATCTGCTCTGCTGTGATCACTGTCCCGCTGCCTTTCACTTGCAATGCTGGTAGGTTTGCAGTGTGTTTTAATAGCATTTAGACTTAACAGCTATGGTCCAGGCCAGATGAC	GCACCTCCGCGCTCTGAGGATGG CCCGAGAGGGAAACTAGAAGAGG TCCCTCACGGCAGCTGTCACAGG CTGCCTTTCACTTGCAATGCTGg	F:gccaatctgtttcagCAAATTCAACAGC R:gtcatctggcctggaccatagctg new_F:CAAATTCAACAGCTCCTTGCACC new_R:TGCAAGTGAAAGGCAGCGG	deletion: 74D	256 with F/R, 173 with new_F/new_R	182. with F/R, 99 with new_F/new_R	MWDKMETPKILYDLDTSGGLMEQIQQLLAPPRSEDGEKRRKPERETRRGGRATNHDTCDSCREGGDLLCCDHCPAAFHLQCCNPPLSREMLPPGDWMCHRCSVRKKKREQKAEQVNGALERQLSKRSSSPAAELELGTLRLDGLPSAASGGLRLAVAQVRLLERRTSSRPGTPTSNASTDTPTPSEHNDVDEDLMDVEEDVQGSESENATPRLKKPFQMLIAAAMERNPTQFQLPSELTCTTSLPGSSKRRRKEEAIGKNMKRPQHELDPSGLVPLPVKVCFTCGKSCRVAPLIQCDYCALLFHMDCLDPPLTAMPTGRWMCPNHVEHMVLNQKNVTLSTRCQVFDHFQDRLSQHAVKVDFLRWVHRQHHPNRRGVRHIKKKTLKVPNAIKSHYQNPPL…	939	MWDKMETPKILYDLDTSGGLMEQIQQLLAPPRSEQLP	37 (34 match)	uab322	F:ATGAAGAGACCACAACATGAGC R:GGAAGAGAAGCGCACAGTAATC e5-e6
phf2	phf2_46d7d8i	ENSDARG00000018691	ENSDART00000045942.8;e3	ZDB-GENE-050302-10	cactgtgtctgactataatttggcggctttcatctgtttgtcattttaacagTAAAAAAGAAAAAGAGCTGGAATAAGCATGACACGGGGCAGAGCGGAGACGTCAGACCAGTTCAGAACGGCAGTCAGGTGTTCATAAAAGAGCTACGCAGCAGAACATTCCCCAGgtaataaacacctgcattcatgcacatctctgctcagggtgacgcatttaaaggg	CACTGTGTCTGACTATAATTTGGCGGCTTTCATCTGTTTGTCATTTTAACAGTGAAAAAGAAAAAGAGCTGAACGGCAGTCAGGTGTTCATAAAAGAGCTACGCAGCAGGTAATAAACCCAGGTAATAAACACCTGCATTCATGCACATCTCTGCTCAGGGTGACGCATTTAAAGGG	GCTGGAATAAGCATGACACGGGG GACGTCAGACCAGTTCAGAACGG ACCAGTTCAGAACGGCAGTCAGG TACGCAGCAGAACATTCCCCAGg	F:cactgtgtctgactataatttggcgg R:ccctttaaatgcgtcaccctgagc	deletion,indel: 1)46D 2)7D,8I	222	177	MATVPVYCICRLPYDVTQFMIECDACKDWFHGSCVGVDEDEAPDIDIYHCPNCEKTHGKSTLKKKKSWNKHDTGQSGDVRPVQNGSQVFIKELRSRTFPSSEDVVVKLSGSQLTLEYLEENGFNEPILIQKKDGLGMAMPAPTFYVSDVENYVGPDVLVDVVDVTKQTDSKMKLKEFVDYYYSTNRKKVLNVINLEFSDARMANIVESPQIVRKLSWVENYWPDDALLGKPKVSKYCLICVKDSYTDFHIECGGASVWYHVLKGEKIFFLIKPTSANLSLYERWRSSSNHSEMFFADQVDKCYKCTLKQGQTLFIPSGWINAILTPVDCLAFSGHFVHSLSVEMQMRAYEVEKRLKVASLTPFSNFETACWYVGKYYLEQFKGLHKANKQPPPYLVHGA…	1075	MATVPVYCICRLPYDVTQFMIECDACKDWFHGSCVGVDEDEAPDIDIYHCPNCEKTHGKSTLKKKKS	67 (67 match)	uab422	F:CCTTGCCAAAGAGATTCGG R:CATGGGCTCTTCTGGTTCTG e11-e12	(-/-,+/-,+/+) run1: 21,48,27 run2: 21,33,17	(-/-,+/-,+/+) run1: 21,43,21 run2: 35,32,21	(-/-,+/- & +/+) run1: 14,38 run2: 23,57
tbl1xr1a	tbl1xr1a_11i6i9d	ENSDARG00000058696	ENSDART00000141612.4;e5	ZDB-GENE-050522-314	gagaaagttgatccagcaagcgtcacactgaagtgtttatcattccctctggcagGGTTTTCCCACTCGGCCTTCACATTCGGCATTGAGAGCCACATCAGCCAGTCGAACATCAACGGCGCCTTGGTGCCCCCTGCTGCCCTAATCTCCATCATTCAGAAGGGCCTGCAGTACGTGGAGGCTGAAGTCAGCATCAATGAGgtgaccgcgcagctttatttacatca	GAGAAAGTTGATCCAGCAAGCGTCACACTGAAGTGTTTATCATTCCCTCTGGCAGGGTTTTCCCACATTCAGCCCATTCGGCCTTCACATTCGGCATTGAGAGCCACATCAGCCAGTCACATCAGAACATCAACGGCGCCTTGGTGCCCCCTGCTGCCCTAATCTCCATCATTCAGAAGGGCCTGCAGGCTGAAGTCAGCATCAATGAGGTGACCGCGCAGCTTTATTTACATCA	GCCGAATGTGAAGGCCGAGTGGG AGGCGCCGTTGATGTTCGACTGG TAGGGCAGCAGGGGGCACCAAGG TCAGAAGGGCCTGCAGTACGTGG	F:gagaaagttgatccagcaagcgtcacac R:tgatgtaaataaagctgcgcggtcacC new_F:gtgtttatcattccctctggcag new_R:GCACCAAGGCGCCGTTG	insertion,insertion,deletion: 1)11I 2)6I 3)9D	227 with F/R, 98 with new_F/new_R	235 with F/R, 115 with new_F/new_R	MSISSDEVNFLVYRYLQESGFSHSAFTFGIESHISQSNINGALVPPAALISIIQKGLQYVEAEVSINEDGTLFDGRPIESLSLIDAVMPDVVQTRQQAYRDKLAQQQAAAAPSATSANMQGNAKNGENTANGEENGAHALPNNHADMMEVDGDVEIPQNKAMVLRGHESEVFICAWNPVSDLLASGSGDSTARIWNLSENSSSSSTQLVLRHCIREGGQDVPSNKDVTSLDWNSEGTLLATGSYDGFARIWTKDGNLASTLGQHKGPIFALKWNKKGNFILSAGVDKTTIIWDAHTGEAKQQFPFHSAPALDVDWQSNNTFASCSTDMCIHVCKLGQDRPIKTFQGHTNEVNAIKWDPTGNLLASCSDDMTLKIWSMKQDTCVHDLQAHSKEIYTIKWS…	513	MSISSDEVNFLVYRYLQESGFSHIQPIRPSHSALRATSASHIRTSTAPWCPLLP	54 (23 match)	uab423	F:CGCAAACGGAGAGGAGAAC R:CTCTGACTCGTGACCTCTAAGC e6-e7	(-/-,+/-,+/+) run1: 21,47,25 run2: 29,43,33	(-/-;+/-, +/-;-/-, +/-;+/-, +/+;-/-, +/+;+/-) run1: 11,26,23,11,12 run2: 7,31,22,9,10	NA
tbl1xr1b	tbl1xr1b_2i21d42i	ENSDARG00000008966	ENSDART00000146360.4;e4	ZDB-GENE-040426-1192	ccaaaactacatggtttgtaacgtgatctgtcttcttttttcatcagGCTTCTCCCACTCAGCATTCACCTTTGGCATAGAGAGCCACATCAGCCAGTCTAACATTAACGGAGCTCTGGTGCCCCCTGCTGCCCTCATCTCCATCATCCAGAAAGGCCTGCAGTACGTGGAGGCTGAAGTCAGCATCAATGAGgtcagtgctgctaccataacca	CCAAAACTACATGGTTTGTAACGTGATCTGTCTTCTTTTTTCATCAGGCTTCTCCCACTCAGCATTCACCTTTGGCATAGAGAGCCACATCAGCCAGTCATTAACATTAACGGAGCTCTGGTGCCCCCTGCTGCCCTCATCATCCAGCCCCCTGCTCTCCATCATCCAGAAGTACGTGGAGTACAGTACGTGGAGGCTGAAGTCAGCATCAATGAGGTCAGTGCTGCTACCATAACCA	TGCCAAAGGTGAATGCTGAGTGG GAGCTCCGTTAATGTTAGACTGG CTTTCTGGATGATGGAGATGAGG CCACGTACTGCAGGCCTTTCTGG	F:ccaaaactacatggtttgtaacgtgatctgtc R:tggttatggtagcagcactgacCTC new_F:AACGGAGCTCTGGTGCCC new_R:cCTCATTGATGCTGACTTCAGCC	insertion,indel: 1)2I, 2)21D,42I	215 with F/R, 88 with new_F/new_R	238 with F/R, 109 with new_F/new_R	MSISSDEVNFLVYRYLQESGFSHSAFTFGIESHISQSNINGALVPPAALISIIQKGLQYVEAEVSINEDGTLFDGRPIESLSLIDAVMPDVVQTRQQVYKDKLAQQQAASASSATTAAAAKNGENTANGEENGAHTLSNHHSDMMEVDRAVEIPASKAMVLRGHESEVFICAWNPVSDLLASGSGDSTARIWNLSESSTGGSTQLVLRHCIREGGQDVPSNKDVTSLDWNSEGTLLATGSYDGFARIWTKDGNLASTLGQHKGPIFALKWNKKGNFILSAGVDKTTIIWDAHTGEAKQQFPFHSAPALDVDWQSNNTFASCSTDMCIHVCKLGQERPIKTFQGHTNEVNAIKWDPTGNLLASCSDDMTLKLWSMKQDTCVHDLQAHSKEIYTIKWSPTG…	510	MSISSDEVNFLVYRYLQESGFSHSAFTFGIESHISQSLTLTELWCPLLPSSSSPLLSIIQKYVEYSTWRLKSASMRMVRCLMGGRSSLCR	90 (37 match)	uab323	F:CGGAGAGAACACGGCTAATG R:GCACAGATGAAGACCTCTGAC e5-e6	NA
tcf7l2	tcf7l2_15d2d	ENSDARG00000004415	ENSDART00000183754.1;e2-e3	ZDB-GENE-991110-8	gcattccctgtgtttcgttgcatttcaagGCGGAAAGACGGCCTCCGCCTAGATCTGAAAGTTTCAGAGACAAAACAAGAGAAAGTTTAGAGGAGGgtgagtgcttcttttctctaaatctccttctttttgtttttgcacaggacaacaacacggtgcatcggtttcactttgcttctgcacatacgtaacttacaaagttttttgggaatgtaacttaaactaaaagttttcctcttttcccccccgccatgttagCTGCAAAAAGGCAAGATGGAGGGCTGTTCAAGAGCCCACCGTACCCGGGCTATCCATTTATAATGATTCCCGACCTCACGAGCCCGTACCTCCCGAACGGATCGCTTTCTCCGACCGCGCGCACAgtaagtgtttttcacg…	GCATTCCCTGTGTTTCGTTGCATTTCAAGGCGGAAAGATCTGAAAGTTTCAGAGACAAAACAAGAGAAAGTTTAGGAGGGTGAGTGCTTCTTTTCTCTAAATCTCCTTCTTTTTGTTTTTGCACAGGACAACAACACGGTGCATCGGTTTCACTTTGCTTCTGCACATACGTAACTTACAAAGTTTTTTGGGAATGTAACTTAAACTAAAAGTTTTCCTCTTTTCCCCCCCGCCATGTTAGCTGCAAAAAGGCAAGATGGAGGGCTGTTCAAGAGCCCACCGTACCCGGGCTATCCATTTATAATGATTCCCGACCTCACGAGCCCGTACCTCCCGAACGGATCGCTTTCTCCGACCGCGCGCACAGTAAGTGTTTTTCACGTCTTTCTGCAGCCACAT…	CTGAAACTTTCAGATCTAGGCGG AACAAGAGAAAGTTTAGAGGAGG ATAAATGGATAGCCCGGGTACGG GCGATCCGTTCGGGAGGTACGGG	F:gcattccctgtgtttcgttg R:cgtgcatgtggctgcagaaagacgtg new_R:CCGATGCACCGTGTTGTTGTCC	deletion,deletion: 1)15D 2)2D	421 with F/R, 164 with F/new_R	404 with F/R, 147 with F/new_R	MPQLNGGGGDDLGANDEMISFKDEGEQEEKISENSSAERDLADVKSSLVNESETNQNSSSDSEAERRPPPRSESFRDKTRESLEEAAKRQDGGLFKSPPYPGYPFIMIPDLTSPYLPNGSLSPTARTYLQMKWPLLDVQAGSLQSRQALKDARSPSPAHIVGPFCLEFPGQTDLSLHQLQLSNKVPVVQHPHHVHPLTPLITYSNEHFTPGNPPPHLQADVDPKTGIPRPPHPPDISPYYPLSPGTVGQIPHPLGWLVPQQGQPVYPITTGGFRHPYPTALTVNASMSSLLSSRFPPHMVPPHHSLHTTGIPHPAIVTPNVKQESSHSDIGSLNSSKHQDAKKEEEKKKQPHIKKPLNAFMLYMKEMRAKVVAECTLKESAAINQILGRRWHALSREEQ…	630	MPQLNGGGGDDLGANDEMISFKDEGEQEEKISENSSAERDLADVKSSLVNESETNQNSSSDSEAERSESFRDKTRESLGGCKKARWRAVQEPTVPGLSIYNDSRPHEPVPPERIAFSDRAHISTDEMAPARCSSRKSSE	139 (65 match)	uab324	F:CCCTTCTGCTTGGAATTCC R:ACATGGTGAGGGTGCTGTAC e5-e6	(-/-,+/-,+/+) run1: 20,52,26 run2: 20,47,23	(-/-,+/-,+/+) run1: 12,37,16 run2: 11,48,20	(-/-,+/- & +/+) run1: 10,50 run2: 24,72
tlk2	tlk2_61d	ENSDARG00000010779	ENSDART00000141937.2;e1	ZDB-GENE-060623-36	ctgtcccgtcaatctgtcagtatcactatggctacataatgctatgcacgctctcttcctgtcttctcagCCATGATGGAGGAATTGCACAGCTTGGATCCTCGAAGGCAAGAGCTGCTGGAGGCCCGTTTCACAGGAGTCGGAGTTGCCAAGgtttgtccagtctcaaaccgatattaacagctcctatccctgcttgttgatgttagtctgttattcc	CTGTCCCGTCAATCTGTCAGTATCACTATGGCTACATAATGCTATGCACGCTCTCTTCCTGTCTTCTCAGCCATGATGGAGGAATTGCCAAGGTTTGTCCAGTCTCAAACCGATATTAACAGCTCCTATCCCTGCTTGTTGATGTTAGTCTGTTATTCC	GATGGAGGAATTGCACAGCTTGG TGCACAGCTTGGATCCTCGAAGG AACTCCGACTCCTGTGAAACGGG CACAGGAGTCGGAGTTGCCAAGg	F:ctgtcccgtcaatctgtcagtatcactatgg R:ggaataacagactaacatcaacaagcaggg	deletion: 61D	220	159	MMEELHSLDPRRQELLEARFTGVGVAKGSGHNESSNQSLCSVGSLSDKELETPEKKSNDQRTRKRKGDPFDSQGKGGGRGHKISDYFEFAGGSGTGTSPARGIPPVARSSPQHSLSNPPAAVQQGSPSSISSVNTDHSHTSTSHKPASIHTQHRASQSELTMEKLAALESSKSSDLEKKEGRIDDLLRVNCDLRRQIDEQQKMLEWCKERLNKCVTMSKKLLIEKSKQEKIACREKSMQDRLRLGHFTTVRHGASFTEQWTDGYAFQNLVKQQERVNGQREEIERQRKLLIKKKPPSASQTPPPNLEPNKRKSKSNGAENEMLSLAEYHEQEEIFKLRLGHLKKEEAEIQVELERLERVRNLHIRELKRIHNEDNSQFKDHPTLNDRYLLLHLLGRGGF…	697	MMEELPRDLDTTSPPTRACVVWALSVTKNWRPQRRNLMTRGHVKGKETPLTARAKEEEEDTKLVIILSLQAVVVQVPVQLVAFLQWRAPLLSTLYLILLLPCSKEAPPPSVQ	112 (5 match)	uab325	F:GGAGAAGAAAGAAGGACGTATCG R:CGTTCTTTACACCACTCCAGC e7	(-/-,+/-,+/+) run1: 24,46,24 run2: 23,39,29	(-/-,+/-,+/+) run1: 15,41,21 run2: 27,39,26	(-/-,+/- & +/+) run: 26,67
