## Supplementary material for "Diencephalic and Neuropeptidergic Dysfunction in Zebrafish with Autism Risk Mutations": Data S1 - RNA-seq analysis files: arid1b-GSEA-c5.csv

	ID	Description	setSize	enrichmentScore	NES	pvalue	p.adjust	qvalue	rank	leading_edge	core_enrichment
1	GOMF_STRUCTURAL_CONSTITUENT_OF_RIBOSOME	GOMF_STRUCTURAL_CONSTITUENT_OF_RIBOSOME	142	0.638197520238342	2.69579370025782	1e-10	1.6986e-07	1.67536842105263e-07	3582	tags=64%, list=27%, signal=47%	rpl22l1/rps25/rps11/rpl14/mrpl47/rpl38/rpl27a/rpl31/rps10/mrpl4/rps21/rps3/rps24/rpl13a/rps23/zgc:114188/rps14/rpl36a/mrps6/rps2/rpl12/rps3a/mrps18c/rps26l/rpl17/rpl30/rpl28/mrps21/rpl5a/mrpl20/rpl4/mrpl22/rpl13/mrps15/rpl22/mrpl1/rpl39/rpl23a/rpl21/rps15/rps27a/rps8a/ndufa7/rplp2l/mrpl10/rps18/rpl27/srbd1/mrpl34/rpl9/uba52/rpl35a/rpl36/rpl10a/rpl29/mrpl14/rpl24/mrpl57/rpl18/zgc:171480/rpl23/mrpl…
2	GOCC_RIBOSOMAL_SUBUNIT	GOCC_RIBOSOMAL_SUBUNIT	154	0.613731957052218	2.61212283506558	1e-10	1.6986e-07	1.67536842105263e-07	3697	tags=63%, list=28%, signal=46%	rps25/rps11/rpl14/mrpl47/rpl38/rpl27a/rpl31/rps10/mrpl4/rps21/rps3/rps24/rpl13a/rps23/hbaa1/zgc:114188/rps14/rpl36a/mrps6/rps2/rpl12/rps3a/mrps18c/rps26l/rpl17/rpl30/mrps28/rpl28/mrps21/rpl5a/mrpl20/rpl4/mrpl22/rpl13/mrps15/rpl22/mrpl1/rpl39/rpl23a/rpl21/rps15/rps27a/rps8a/rplp2l/mrpl10/mrpl45/rps18/mrpl48/rpl27/mrpl34/rpl9/uba52/rpl35a/rpl36/mrps10/rpl10a/rpl29/mrpl14/rpl24/mrpl57/rpl18/zgc:1714…
3	GOCC_CYTOSOLIC_RIBOSOME	GOCC_CYTOSOLIC_RIBOSOME	83	0.671292469309958	2.56816683361561	1e-10	1.6986e-07	1.67536842105263e-07	2935	tags=66%, list=22%, signal=52%	rps25/rps11/rpl14/rpl38/rpl27a/rpl31/rps10/rps21/rps3/rps24/rpl13a/rps23/hbaa1/zgc:114188/rps14/rpl36a/rps2/rpl12/rps3a/rps26l/rpl17/rpl30/rpl28/rpl5a/rpl4/rpl13/rpl22/mrpl1/rpl39/rpl23a/rpl21/rps15/rps27a/rps8a/rplp2l/rps18/rpl27/rpl9/uba52/rpl35a/rpl36/rpl10a/rpl29/rpl24/rpl18/rpl23/rps19/rpl11/rpl10/rps13/rpl35/rps15a/rps5/rplp0/rpl34
4	GOCC_LARGE_RIBOSOMAL_SUBUNIT	GOCC_LARGE_RIBOSOMAL_SUBUNIT	97	0.626434757359354	2.46739692009332	1e-10	1.6986e-07	1.67536842105263e-07	3655	tags=65%, list=27%, signal=47%	rpl14/mrpl47/rpl38/rpl27a/rpl31/mrpl4/rpl13a/rpl36a/rpl12/rpl17/rpl30/rpl28/rpl5a/mrpl20/rpl4/mrpl22/rpl13/rpl22/mrpl1/rpl39/rpl23a/rpl21/rplp2l/mrpl10/mrpl45/mrpl48/rpl27/mrpl34/rpl9/uba52/rpl35a/rpl36/rpl10a/rpl29/mrpl14/rpl24/mrpl57/rpl18/zgc:171480/rpl23/mrpl42/rpl11/mrpl40/mrpl18/mrpl43/mrpl32/rpl10/nsun3/rpl35/mrpl13/rplp0/mrpl21/rpl34/mrpl15/mrpl30/rpl18a/mrpl3/mrpl54/mrpl37/rpl6/rpl15/mrp…
5	GOCC_RIBOSOME	GOCC_RIBOSOME	182	0.566549205722019	2.46447541563044	1e-10	1.6986e-07	1.67536842105263e-07	3281	tags=53%, list=25%, signal=41%	rpl22l1/rps25/rps11/rpl14/mrpl47/rpl38/rpl27a/rpl31/rps10/mrpl4/rps21/rps3/rps24/rpl13a/rps23/hbaa1/zgc:114188/rps14/rpl36a/mrps6/rps2/rpl12/rps3a/mrps18c/rps26l/rpl17/rpl30/mrps28/rpl28/mrps21/rpl5a/mrpl20/rpl4/mrpl22/rpl13/mrps15/rpl22/mrpl1/rpl39/rpl23a/rpl21/rps15/rps27a/rps8a/ndufa7/rplp2l/mrpl10/mrpl45/rps18/mrpl48/rpl27/mrpl34/rpl9/uba52/rpl35a/rpl36/mrps10/rpl10a/rpl29/mrpl14/rpl24/mrpl57…
6	GOCC_MITOCHONDRIAL_PROTEIN_CONTAINING_COMPLEX	GOCC_MITOCHONDRIAL_PROTEIN_CONTAINING_COMPLEX	211	0.475963430544729	2.1007395823191	8.08336408626805e-10	1.14420018641124e-06	1.12855107716704e-06	3852	tags=51%, list=29%, signal=37%	zgc:153317/mrpl47/tomm7/cox6b1/mrpl4/ndufb11/phb/mrps6/ndufv2/ndufb2/ndufb6/mrps18c/uqcrh/cox8a/uqcr10/mrps28/tomm20b/mrps21/ndufa2/mrpl20/ndufa11/mrpl22/mrps15/cox6a1/ndufa3/immp1l/slc25a4/ndufs6/ndufa5/cox7b/ndufs5/ndufa1/uqcrq/atp5l/ndufa7/mrpl10/mrpl45/ndufb5/mrpl48/mrpl34/sdhc/apooa/phb2b/tomm5/cox5aa/mrps10/mrpl14/mrpl57/zgc:171480/cox4i1/mrpl42/cox6c/timm50/ndufc2/cox7a2a/uqcrfs1/timm9/mrp…
7	GOCC_CYTOSOLIC_LARGE_RIBOSOMAL_SUBUNIT	GOCC_CYTOSOLIC_LARGE_RIBOSOMAL_SUBUNIT	48	0.698015857683282	2.39156932268356	6.85260385352448e-09	8.31416636114048e-06	8.20045435584177e-06	2935	tags=71%, list=22%, signal=55%	rpl14/rpl38/rpl27a/rpl31/rpl13a/rpl36a/rpl12/rpl17/rpl30/rpl28/rpl5a/rpl4/rpl13/rpl22/mrpl1/rpl39/rpl23a/rpl21/rplp2l/rpl27/rpl9/uba52/rpl35a/rpl36/rpl10a/rpl29/rpl24/rpl18/rpl23/rpl11/rpl10/rpl35/rplp0/rpl34
8	GOBP_CYTOPLASMIC_TRANSLATION	GOBP_CYTOPLASMIC_TRANSLATION	134	0.520166431552595	2.17178376969562	8.95339987159202e-09	9.50515313867888e-06	9.37515212870123e-06	1930	tags=37%, list=14%, signal=32%	rpl22l1/rps25/rps11/rpl14/rbm4.2/rpl38/rpl27a/rpl31/rps10/rps21/rps3/rps24/rpl13a/rps23/zgc:114188/rps14/rpl36a/rps2/rpl12/rps3a/rbm4.1/rps26l/rpl17/rpl30/rpl28/rpl5a/rpl4/rpl13/rpl22/rpl39/rpl23a/rpl21/rps15/eif4h/rps27a/rps8a/rplp2l/rps18/rpl27/rpl9/unk/uba52/dph7/rpl35a/rpl36/rpl10a/rpl29/rpl24/rpl18/rpl23
9	GOCC_SMALL_RIBOSOMAL_SUBUNIT	GOCC_SMALL_RIBOSOMAL_SUBUNIT	60	0.6177544545025	2.19637117081381	2.78463443347e-07	0.000262776669371786	0.000259182699667301	2811	tags=53%, list=21%, signal=42%	rps25/rps11/rps10/rps21/rps3/rps24/rps23/hbaa1/zgc:114188/rps14/mrps6/rps2/rps3a/mrps18c/rps26l/mrps28/mrps21/mrps15/rps15/rps27a/rps8a/rps18/uba52/mrps10/mrpl42/rps19/rps13/mrps26/mrps16/rps15a/mrps27/rps5
10	GOCC_RESPIRASOME	GOCC_RESPIRASOME	70	0.594361846253795	2.17908930902408	3.21322108276687e-07	0.00027289886655939	0.000269166456596408	2612	tags=54%, list=20%, signal=44%	zgc:153317/cox6b1/ndufb11/ndufv2/ndufb2/ndufb6/uqcrh/cox8a/uqcr10/higd1a/ndufa2/ndufa11/cox6a1/ndufa3/ndufs6/ndufa5/cox7b/ndufs5/ndufa1/uqcrq/ndufa7/coa6/ndufb5/sdhc/cycsb/cox5aa/cox6b2/cox4i1/cox6c/ndufc2/cox7a2a/uqcrfs1/ndufab1b/ndufa12/cox4i2/ndufa8/ndufb10/ndufa10
11	GOCC_ORGANELLE_INNER_MEMBRANE	GOCC_ORGANELLE_INNER_MEMBRANE	381	0.359540602331014	1.69401915618247	1.46058288784789e-06	0.0011277027696811	0.00111227929392282	3425	tags=39%, list=26%, signal=30%	zgc:153317/stoml2/ucp2/mrpl47/shmt2/slc25a43/dnajc30b/cox6b1/mrpl4/ndufb11/rps3/phb/slc25a18/mrps6/ndufv2/ndufb2/slc25a33/ndufb6/mrps18c/uqcrh/cox8a/uqcr10/adck1/tmem177/kcnh1a/mrps28/higd1a/slc25a42/slc25a51a/slc25a23b/mrps21/ndufa2/mrpl20/ndufa11/sfxn5b/mrpl22/mrps15/cox6a1/fpgs/ndufa3/mrpl1/slc25a25b/immp1l/slc25a4/tmem126a/ndufs6/pla2g4aa/ndufa5/cox7b/ndufs5/ndufa1/uqcrq/atp5l/ndufa7/mrpl10/s…
12	GOBP_OXIDATIVE_PHOSPHORYLATION	GOBP_OXIDATIVE_PHOSPHORYLATION	90	0.521718076255873	2.02901072986103	2.89671398928744e-06	0.00205014932591818	0.00202210964269732	2812	tags=50%, list=21%, signal=40%	stoml2/shmt2/dnajc30b/fxn/ndufv2/ndufb2/slc25a33/ndufb6/uqcrh/uqcr10/atp7a/slc25a23b/ndufa2/cox6a1/ndufa3/ndufs6/ndufa5/ndufs5/ndufa1/uqcrq/atp5l/ndufa7/coa6/ndufb5/sdhaf2/sdhc/cycsb/cox5aa/cox6b2/cox4i1/ndufc2/cox7a2a/uqcrfs1/ndufab1b/ndufa12/cox4i2/ndufa8/ndufb10/chchd2/mycb/ndufa10/afg1la/ndufs4/chchd10/bida
13	GOBP_RESPIRATORY_ELECTRON_TRANSPORT_CHAIN	GOBP_RESPIRATORY_ELECTRON_TRANSPORT_CHAIN	80	0.534673830514461	2.03637289758843	3.66604657914171e-06	0.00239505643051158	0.00236229948800079	2951	tags=49%, list=22%, signal=38%	slc25a18/ndufv2/ndufb2/ndufb6/uqcrh/uqcr10/ppargc1a/ndufa2/cox6a1/ndufa3/ndufs6/ndufa5/ndufs5/ndufa1/uqcrq/ndufa7/coa6/ndufb5/sdhaf2/sdhc/cycsb/cox5aa/cox4i1/etfa/ndufc2/uqcrfs1/ndufab1b/ndufa12/cox4i2/ndufa8/ndufb10/chchd2/ndufa10/afg1la/ndufs4/slc25a13/bida/immp2l/park7
14	GOCC_INNER_MITOCHONDRIAL_MEMBRANE_PROTEIN_COMPLEX	GOCC_INNER_MITOCHONDRIAL_MEMBRANE_PROTEIN_COMPLEX	99	0.507056288287989	1.99172835313664	5.16748142610221e-06	0.00313481569656329	0.00309194114202417	2898	tags=47%, list=22%, signal=37%	zgc:153317/cox6b1/ndufb11/phb/ndufv2/ndufb2/ndufb6/uqcrh/cox8a/uqcr10/ndufa2/ndufa11/cox6a1/ndufa3/immp1l/ndufs6/ndufa5/cox7b/ndufs5/ndufa1/uqcrq/atp5l/ndufa7/ndufb5/sdhc/apooa/phb2b/cox5aa/cox4i1/cox6c/timm50/ndufc2/cox7a2a/uqcrfs1/timm9/ndufab1b/ndufa12/chchd3a/cox4i2/ndufa8/timm23a/ndufb10/ndufa10/timm17a/ndufs4/chchd10/immp2l
15	GOMF_OXIDOREDUCTION_DRIVEN_ACTIVE_TRANSMEMBRANE_TRANSPORTER_ACTIVITY	GOMF_OXIDOREDUCTION_DRIVEN_ACTIVE_TRANSMEMBRANE_TRANSPORTER_ACTIVITY	48	0.620254986931192	2.1251419758707	8.69952500393669e-06	0.00472255830686463	0.00465796835858989	2781	tags=58%, list=21%, signal=46%	cox6b1/ndufv2/ndufb2/ndufb6/uqcrh/cox8a/uqcr10/ndufa2/cox6a1/ndufa3/ndufs6/ndufa5/cox7b/ndufs5/ndufa1/ndufa7/ndufb5/cox5aa/cox4i1/ndufc2/uqcrfs1/ndufa12/cox4i2/ndufa8/ndufb10/ndufa10/cybrd1/ndufs4
16	GOBP_ATP_SYNTHESIS_COUPLED_ELECTRON_TRANSPORT	GOBP_ATP_SYNTHESIS_COUPLED_ELECTRON_TRANSPORT	63	0.563446405094351	2.02692814876743	8.89684833507995e-06	0.00472255830686463	0.00465796835858989	2951	tags=54%, list=22%, signal=42%	ndufv2/ndufb2/ndufb6/uqcrh/uqcr10/ndufa2/cox6a1/ndufa3/ndufs6/ndufa5/ndufs5/ndufa1/uqcrq/ndufa7/coa6/ndufb5/sdhaf2/sdhc/cycsb/cox5aa/cox4i1/ndufc2/uqcrfs1/ndufab1b/ndufa12/cox4i2/ndufa8/ndufb10/chchd2/ndufa10/afg1la/ndufs4/bida/park7
17	GOCC_CYTOSOLIC_SMALL_RIBOSOMAL_SUBUNIT	GOCC_CYTOSOLIC_SMALL_RIBOSOMAL_SUBUNIT	36	0.652165893432005	2.12792800168713	1.39835310646227e-05	0.00698600760775533	0.00689046069425804	1653	tags=50%, list=12%, signal=44%	rps25/rps11/rps10/rps21/rps3/rps24/rps23/hbaa1/zgc:114188/rps14/rps2/rps3a/rps26l/rps15/rps27a/rps8a/rps18/uba52
18	GOCC_ORGANELLAR_RIBOSOME	GOCC_ORGANELLAR_RIBOSOME	75	0.531902995882041	1.98815464331474	2.05793216813959e-05	0.00971000994667198	0.00957720713102625	4433	tags=61%, list=33%, signal=41%	mrpl47/mrpl4/mrps6/mrps18c/mrps28/mrps21/mrpl20/mrpl22/mrps15/ndufa7/mrpl10/mrpl45/mrpl48/mrpl34/mrps10/mrpl14/mrpl57/zgc:171480/mrpl42/mrpl40/mrpl18/mrpl43/mrpl32/nsun3/mtg2/mrps26/mrps16/mrps27/mrpl13/mrpl21/mrpl15/mrps22/mrpl30/mrpl3/mrpl54/mrpl37/mrps2/mrpl39/mrps33/mrpl33/mrpl17/mrps17/mrps18b/mrps9/mrpl12/mrpl36
19	GOMF_STRUCTURAL_MOLECULE_ACTIVITY	GOMF_STRUCTURAL_MOLECULE_ACTIVITY	378	0.339553816347141	1.59948651278094	3.23251445758907e-05	0.0144493396254231	0.01425171748116	2203	tags=29%, list=17%, signal=25%	tcap/krt15/neb/gfap/csrp1b/ttn.2/colq/rpl22l1/crocc2/otog/rps25/rps11/rpl14/mrpl47/col11a1a/tpm4a/rpl38/rpl27a/rpl31/rps10/mrpl4/rps21/krt97/sparc/neflb/rps3/rps24/cltb/rpl13a/rps23/zgc:114188/rps14/rpl36a/sntb2/mrps6/rps2/col1a2/rpl12/myh11a/mbpb/rps3a/mrps18c/marveld1/sec31b/rps26l/rpl17/sorbs3/rpl30/actr3/rpl28/mrps21/rpl5a/mrpl20/rpl4/mrpl22/hspb6/rpl13/srpx/mrps15/lamb2/col6a3/rpl22/mrpl1/hm…
20	GOCC_NADH_DEHYDROGENASE_COMPLEX	GOCC_NADH_DEHYDROGENASE_COMPLEX	34	0.637081792315399	2.05537280462542	4.00422462311352e-05	0.0170039398620515	0.0167713787109144	2781	tags=59%, list=21%, signal=47%	ndufb11/ndufv2/ndufb2/ndufb6/ndufa2/ndufa11/ndufa3/ndufs6/ndufa5/ndufs5/ndufa1/ndufa7/ndufb5/ndufc2/ndufab1b/ndufa12/ndufa8/ndufb10/ndufa10/ndufs4
21	GOCC_AXONEMAL_DYNEIN_COMPLEX	GOCC_AXONEMAL_DYNEIN_COMPLEX	10	0.852930275919709	2.02502394339118	4.66783142368078e-05	0.0188780439434861	0.0186198508619808	282	tags=60%, list=2%, signal=59%	dnah5l/dnah1/dnah6/dnah5/ccdc103/dnah7
22	GOBP_NEGATIVE_REGULATION_OF_WOUND_HEALING	GOBP_NEGATIVE_REGULATION_OF_WOUND_HEALING	30	-0.648813766587683	-2.05733780555829	5.82354000663022e-05	0.0216601321474026	0.0213638887292978	2706	tags=53%, list=20%, signal=43%	pdgfbb/pros1/prkg1b/crk/phldb2b/alox12/serpine2/usf1/apoeb/prkcda/ajap1/smad3a/edn1/plat/serpine1/ntd5
23	GOBP_MITOCHONDRIAL_RESPIRATORY_CHAIN_COMPLEX_ASSEMBLY	GOBP_MITOCHONDRIAL_RESPIRATORY_CHAIN_COMPLEX_ASSEMBLY	70	0.531025545581126	1.94688151079671	5.86580759908466e-05	0.0216601321474026	0.0213638887292978	3876	tags=64%, list=29%, signal=46%	ndufb11/ndufb2/slc25a33/ndufb6/ndufa2/ndufa11/ndufa3/tmem126a/sdhaf1/ndufa5/ndufs5/ndufa1/ndufb5/sdhaf2/cox19/coa5/si:dkey-88p24.11/cox18/ndufc2/uqcrfs1/cox14/ndufab1b/ndufa12/ndufa8/si:ch211-68a17.7/chchd4a/ndufb10/ndufa10/ndufaf6/cox20/ndufs4/coa3a/cox16/immp2l/smim20/sco1/ndufs3/sdhaf3/uqcc2/ndufa9a/ndufa6/coa1/lyrm7/bcs1l/ttc19
24	HP_ERYTHROID_HYPOPLASIA	HP_ERYTHROID_HYPOPLASIA	22	0.704341928476043	2.02244767056856	7.05012257408842e-05	0.0249486212590554	0.0246074015107876	2744	tags=68%, list=21%, signal=54%	rpl31/rps10/rps24/zgc:114188/rps14/tet2/rps26l/rpl5a/rpl27/rpl35a/rpl18/rps19/rpl11/rpl35/rps15a
25	GOBP_CALCIUM_DEPENDENT_CELL_CELL_ADHESION_VIA_PLASMA_MEMBRANE_CELL_ADHESION_MOLECULES	GOBP_CALCIUM_DEPENDENT_CELL_CELL_ADHESION_VIA_PLASMA_MEMBRANE_CELL_ADHESION_MOLECULES	27	-0.663844290348485	-2.06851292163871	7.96524731282487e-05	0.0270595381711287	0.0266894476275622	1899	tags=48%, list=14%, signal=41%	pcdh2g17/nlgn1/pcdh1gc5/pcdh1a4/pcdh1g18/pcdh1g26/pcdh1gc6/pcdh1g29/cdh13/pcdh1g30/pcdh1g9/pcdh1gb2/pcdh1gb9
26	HP_EASY_FATIGABILITY	HP_EASY_FATIGABILITY	49	0.578418417922281	1.99676185572974	8.85133797272861e-05	0.0289132359239939	0.0285177925453337	1804	tags=37%, list=14%, signal=32%	chrne/dcc/neb/colq/fkbp14/chata/tet2/dnm2a/lamb2/cdh23/slc25a4/tmem126a/ryr1b/sdhaf1/hnrpkl/slc5a7a/prkar1aa/myo9aa
27	GOBP_HEPATICOBILIARY_SYSTEM_DEVELOPMENT	GOBP_HEPATICOBILIARY_SYSTEM_DEVELOPMENT	84	0.476991592684048	1.82948705612788	0.000109442517400185	0.0344257518622138	0.0339549143653284	2883	tags=39%, list=22%, signal=31%	frzb/rb1cc1/ptch1/rela/ucp2/rhbdd3/atf2/hmgcs1/prmt5/cadm1b/cobl/onecut2/atp7a/anxa1a/cebpb/nphp3/cflara/fpgs/hmox1a/rps15/xbp1/ccdc40/arid5b/pcna/pik3ca/her6/ada/rgn/mycb/notch1b/med1/hnrnpd/fbxw7
28	GOMF_PHOTORECEPTOR_ACTIVITY	GOMF_PHOTORECEPTOR_ACTIVITY	10	-0.838041304118749	-2.02308270045555	0.000145815716448624	0.0442290314213631	0.0436241154698553	73	tags=40%, list=1%, signal=40%	opn3/rho/opn1sw1/opn1lw2
