## Supplementary material for "Diencephalic and Neuropeptidergic Dysfunction in Zebrafish with Autism Risk Mutations": Data S1 - RNA-seq analysis files: arid1b_CNS_GSEA.csv

	ID	Description	setSize	enrichmentScore	NES	pvalue	p.adjust	qvalue	rank	leading_edge	core_enrichment
1	pineal complex	pineal complex	440	-0.282767238740424	-1.3947102690545	0.00060390433757201	0.0211366518150203	0.0184349745153561	1327	tags=17%, list=10%, signal=15%	rorab/boc/bcat1/lrata/tuba1b/ppp1r13ba/ptenb/gnb1a/epb41l5/rlbp1b/ppp3r1a/ctbp2a/ptprz1b/dbpb/pcdh15a/pcp4a/lrit1b/tph1a/crb2b/pkma/map1lc3a/ahcyl1/aldocb/suz12a/parapinopsinb/ndr2/rdh8a/si:dkey-85k7.7/atp1a3a/dla/spock3/hlfb/impa2/pde6c/rhpn2/igfbp7/rcvrn2/ephb4a/ppdpfa/nsfa/rorca/gapdhs/camk1gb/kitb/ndrg1a/dmbx1a/her4.2/mao/emx1/inaa/pitx2/chrna6/stox1/bsx/nfil3-5/egr2b/ndrg1b/onecutl/agpat3/ro…
2	epiphysis	epiphysis	431	-0.281964429647773	-1.39109178402254	0.00210243890339279	0.0367926808093737	0.0320898569465215	1327	tags=16%, list=10%, signal=15%	rorab/boc/bcat1/lrata/tuba1b/ppp1r13ba/ptenb/epb41l5/rlbp1b/ppp3r1a/ctbp2a/ptprz1b/dbpb/pcdh15a/pcp4a/lrit1b/tph1a/crb2b/pkma/map1lc3a/ahcyl1/aldocb/suz12a/parapinopsinb/rdh8a/si:dkey-85k7.7/atp1a3a/dla/spock3/hlfb/impa2/pde6c/rhpn2/igfbp7/rcvrn2/ephb4a/ppdpfa/nsfa/rorca/gapdhs/camk1gb/kitb/ndrg1a/dmbx1a/her4.2/mao/emx1/inaa/pitx2/chrna6/stox1/bsx/nfil3-5/egr2b/ndrg1b/onecutl/agpat3/rorcb/sox9b/b…
