## Supplementary material for "Diencephalic and Neuropeptidergic Dysfunction in Zebrafish with Autism Risk Mutations": Data S1 - RNA-seq analysis files: deaf1_6dpf_CNSterms_GSEA.csv

	ID	Description	setSize	enrichmentScore	NES	pvalue	p.adjust	qvalue	rank	leading_edge	core_enrichment
1	medulla oblongata	medulla oblongata	286	-0.383064080171137	-1.68680614656151	4.67931532819576e-06	0.000168455351815047	9.35863065639153e-05	6032	tags=49%, list=29%, signal=35%	plxna4/tshz3b/ntrk2b/ucn3l/alcama/nlgn4xa/reln/slc25a14/syn2a/phox2a/ucp2/prkacab/gria4b/crhb/b3gat1a/pyya/prom1a/pou4f1/ddb1/sema6dl/mtbl/gfra1b/mdga2a/rxfp3.3b/gabra2a/nlgn2b/atp7a/htr5aa/chata/auts2a/ca8/tac3b/nefma/tenm3/kiss1ra/id4/slc2a3a/plxna2/pax6b/ddc/plxnb2b/rxfp2l/nr4a3/fgfr2/rxfp3.2b/grin1b/grm6a/slitrk1/oprd1b/gabra1/chrnb4/id2a/adgrl3.1/grm4/spon1b/wdr81/prkacaa/hoxc1a/cart2/fbrsl1…
2	corpus cerebelli	corpus cerebelli	139	-0.410262862333635	-1.66763731075204	0.000345768198625782	0.00414921838350938	0.00230512132417188	6216	tags=46%, list=30%, signal=32%	id1/cadm2a/creb1a/anos1b/alcama/nlgn4xa/reln/ucp2/ncam1b/barhl1b/ptf1a/mtbl/sncb/nlgn2b/auts2a/ca8/kiss1ra/id4/dnajb6b/st6galnac5b/grm6a/oprd1b/gabra1/id2a/adgrl3.1/grm4/znf385c/fbrs/fbrsl1/scn8aa/inab/grm1b/roraa/kcnc3a/nlgn3a/phactr4b/nlgn2a/grid2/atoh1b/foxp1b/ssx2ipb/nlgn4xb/gabbr1a/foxp4/dazap1/pfkfb3/ncam1a/plxdc1/dgkh/st8sia2/zbtb18/grm3/dyrk1ab/cadm3/oprk1/th/lhx1a/ppp1r1b/atxn7/pcdh19/sl…
3	thalamus	thalamus	278	-0.3497302513184	-1.53859025419125	0.000244932034314832	0.00414921838350938	0.00230512132417188	6308	tags=47%, list=31%, signal=33%	dla/hrh3/gfap/unc5da/id1/cadm2a/creb1a/anos1b/plxna4/ntrk2b/nr2f1b/otx1/adcyap1r1a/hsf1/id2b/trpm3/slc25a14/syn2a/ucp2/prkacab/gria4b/crhb/kctd8/pyya/ncam1b/prom1a/cabp7b/barhl1b/lhx9/sema6dl/opn4b/bmp1a/robo1/adipor1a/uncx4.1/lhx2b/pou3f1/gabra2a/nlgn2b/pafah1b1b/vwc2/tac3b/adcyap1b/kiss1ra/id4/slc2a3a/plxna2/igsf21b/dlb/ddc/lef1/plxnb2b/rxfp2l/nr4a3/fgfr2/rxfp3.2b/manf/slitrk1/oprd1b/barhl2/gbx…
4	caudal tuberculum	caudal tuberculum	197	-0.360563110574438	-1.52852788906532	0.00125101850870612	0.0112591665783551	0.0062550925435306	5475	tags=41%, list=27%, signal=30%	barhl1b/sema6dl/mtbl/otpb/adipor1a/nlgn2b/sema3fa/chata/auts2a/vwc2/adcyap1b/prkcbb/kiss1ra/id4/slc2a3a/plxna2/opn8c/dlb/ddc/rxfp2l/vip/rxfp3.2b/barhl2/prox1a/id2a/col15a1b/adgrl3.1/hsd3b2/grm4/spon1b/cart2/fbrsl1/galr2b/neurog1/opn7c/rx3/grm1b/mchr1b/hcrtr2/nlgn3a/nlgn2a/cyp17a2/grid2/nlgn4xb/klf7a/bdnf/th2/rxfp1/chl1a/pth2/tac3a/gabra4/itgav/hcrt/zbtb18/gad1a/sox2/tcf4/grm3/opn9/pitx3/opn5/ebf2…
5	habenula	habenula	160	-0.361291174340112	-1.49720872685716	0.00301559726018897	0.0216934177046866	0.0120518987248259	6536	tags=49%, list=32%, signal=34%	sncgb/tac1/adrb2a/robo3/cbln2b/opn6a/gfap/zgc:101731/cadm2a/creb1a/anos1b/tubb5/flrt2/id2b/trpm3/syn2a/ucp2/gria4b/kctd8/pyya/cadps2/igf2a/pou4f1/mtbl/ttc39c/sncb/pou3f1/cavin4b/chata/pafah1b1b/kiss1ra/id4/opn8c/rxfp2l/nr4a3/rxfp3.2b/grm6a/gng8/id2a/hsd3b2/grm4/nrp1a/spon1b/pnoca/ndrg4/calb2b/cpne4a/spred2b/gria2a/sst1.1/grm6b/fign/cyp17a2/lrrtm1/zmat4a/elavl3/tac3a/gnao1a/c1ql4b/hcrt/zbtb18/grm3…
6	ventral telencephalon	ventral telencephalon	197	-0.345768599447005	-1.46580981780357	0.00361556961744776	0.0216934177046866	0.0120518987248259	5674	tags=40%, list=27%, signal=29%	ucp2/gria4b/crhb/prom1a/fgfr3/mtbl/otpb/gfra1b/adipor1a/pou3f1/six3b/nlgn2b/auts2a/pafah1b1b/vwc2/tenm3/kiss1ra/id4/slc2a3a/pax6b/ddc/rxfp2l/nr4a3/fgfr2/rxfp3.2b/manf/ntn1a/id2a/adgrl3.1/hsd3b2/grm4/spon1b/her6/fbrsl1/calb2b/glra2/six6a/grm1b/mchr1b/spred2b/gria2a/hcrtr2/ppp3ccb/npy/nlgn2a/cyp17a2/vax1/grid2/ntn1b/elavl3/nlgn4xb/tac3a/pax6a/meis2a/st8sia2/gabra4/hcrt/zbtb18/sox11a/gad1a/sox2/pcdh…
7	valvula cerebelli	valvula cerebelli	142	-0.357343847207312	-1.45669322461639	0.00674382163257837	0.0269752865303135	0.0149862702946186	4987	tags=37%, list=24%, signal=28%	auts2a/pikfyve/ca8/adcyap1b/prkcbb/kiss1ra/id4/opn8c/dnajb6b/st6galnac5b/slitrk1/oprd1b/gabra1/id2a/hsd3b2/znf385c/fbrsl1/scn8aa/inab/opn7c/roraa/spred2b/kcnc3a/nlgn3a/phactr4b/nlgn2a/cyp17a2/grid2/atoh1b/foxp1b/ssx2ipb/gabbr1a/foxp4/dazap1/pfkfb3/pax2a/ncam1a/plxdc1/dgkh/st8sia2/zbtb18/grm3/dyrk1ab/cadm1a/cadm3/trpc3/oprk1/prkcab/ppp1r1b/atxn7/pcdh19/atoh1c
8	dorsal telencephalon	dorsal telencephalon	235	-0.322742354268898	-1.39046133787047	0.00603673350255637	0.0269752865303135	0.0149862702946186	6309	tags=45%, list=31%, signal=31%	bcl11aa/hrh3/gfap/id1/cadm2a/creb1a/anos1b/ntrk2b/otx1/id2b/reln/syn2a/gria4b/crhb/prom1a/fgfr3/grik1a/scrt1b/mtbl/gfra1b/robo1/adipor1a/sncb/limk1a/nlgn2b/scrt1a/lrp8/auts2a/pafah1b1b/tac3b/tenm3/adcyap1b/lmo4a/prkcbb/kiss1ra/id4/slc2a3a/pax6b/rab11a/plxnb2b/rxfp2l/nr4a3/fgfr2/rxfp3.2b/manf/oprd1b/gabra1/barhl2/prox1a/id2a/col15a1b/hsd3b2/spon1b/cart2/her6/fbrsl1/mcm5/neurog1/calb2b/baz1b/oprd1a…
9	olfactory bulb	olfactory bulb	225	-0.320420495681511	-1.3770685151526	0.00549626281342361	0.0269752865303135	0.0149862702946186	5395	tags=34%, list=26%, signal=26%	syt1a/gfra1b/sncb/mef2d/nlgn2b/per2/gabrd/mef2aa/pafah1b1b/pgk1/adcyap1b/lmo4a/kiss1ra/slc2a3a/galnt18b/ift52/plxnb2b/fgfr2/grin1b/oprd1b/gabra1/irs1/id2a/mafaa/s100b/grm4/spon1b/kcnd3/ahi1/galr2b/calb2b/sema4c/inab/dmrt3a/grm1b/spred2b/gria2a/nectin1b/grm6b/nlgn3a/gria3a/nlgn2a/cart4/gpr158a/cdh23/klf7a/bdnf/dlg2/evlb/gnao1a/pax6a/st8sia5/meis2a/zmynd10/st8sia2/dlgap1a/zbtb18/stmn2b/fstl4/eno2/i…
10	dorsal thalamus	dorsal thalamus	121	-0.376605196422727	-1.50581986768951	0.010259330952689	0.0335759922088004	0.0186533290048891	6948	tags=54%, list=34%, signal=36%	pcp4a/mtnr1bb/cadm2b/mtnr1ba/gfod2/plxna3/foxp2/pcdh10b/dla/hrh3/gfap/id1/cadm2a/creb1a/plxna4/otx1/trpm3/syn2a/ucp2/ncam1b/prom1a/cabp7b/lhx9/opn4b/robo1/lhx2b/pou3f1/tac3b/id4/slc2a3a/plxna2/lef1/manf/oprd1b/gbx2/id2a/adgrl3.1/spon1b/cart2/fbrsl1/galr2b/neurog1/hcrtr2/gria3a/cdh23/klf7a/pax6a/itgav/hcrt/zbtb18/pcdh9/ebf2/cadm1a/lgi1b/nos1/cadm3/ednraa/oprk1/itgb3b/prkcab/th/nr4a2a/pcdh19/grm5b/…
11	pretectum	pretectum	99	-0.388214577763446	-1.49546741148632	0.0100690430892251	0.0335759922088004	0.0186533290048891	6385	tags=45%, list=31%, signal=32%	prkcaa/pcdh10b/gfap/cadm2a/creb1a/nr2f1b/otx1/sema3fb/crhb/ncam1b/barhl1b/hmgb1a/adipor1a/uncx4.1/kiss1ra/id4/nr4a3/rxfp3.2b/manf/oprd1b/barhl2/prox1a/id2a/uncx/oprd1a/amigo1/bdnf/tph2/oprm1/pax6a/itgav/zbtb18/pcdh9/opn5/cadm1a/slc18a2/nos1/cadm3/trpc3/oprk1/th/sema3gb/nr4a2a/pcdh19/ntsr1
