## Supplementary material for "Diencephalic and Neuropeptidergic Dysfunction in Zebrafish with Autism Risk Mutations": Data S1 - RNA-seq analysis files: deaf1_6dpf_headterms_GSEA.csv

	ID	Description	setSize	enrichmentScore	NES	pvalue	p.adjust	qvalue	rank	leading_edge	core_enrichment
1	lens	lens	496	-0.448843833011558	-2.0876501987664	1e-10	2e-09	8.42105263157895e-10	2198	tags=21%, list=11%, signal=20%	lamc1/hmox1a/itpk1a/cdh2/lama1/si:ch211-152c2.3/hsdl1/hao2/dkk2/capn3a/rnf41/plxna1a/wfs1a/palm1a/fmnl3/nrl/ivns1abpa/sfxn1/pitx3/ttll4/crygm3/large2/lctla/eif3jb/arnt2/crygm1/pdlim2/uhrf1/crybb1l1/palb2/cryba1l2/zgc:112285/otulina/hmgn3/gja8a/zgc:153846/lgsn/foxe3/limk2/tent5c/slc6a8/brca2/mipa/fancm/pcdh19/fkrp/mgme1/cryba1a/crybb2/crygm2a/lim2.4/crygm2e/crygmxl1/endou2/mipb/cryba1b/hsf4/cryba2…
2	retinal inner nuclear layer	retinal inner nuclear layer	500	-0.350138968400153	-1.62971602761975	8.47255761830218e-07	8.47255761830218e-06	3.56739268139039e-06	6044	tags=42%, list=29%, signal=30%	syt7b/cadm2a/creb1a/ewsr1b/mab21l1/rarab/igsf21a/socs1a/ntrk2b/nr2f1b/cdk5r1b/asic2/stx1b/stat3/st6gal2b/cry4/syn2a/pkd1b/prdm13/sv2bb/dnmt3ab/tgif1/prkacab/gria4b/crhb/tet2/ncam1b/prom1a/tbc1d10aa/fgfr3/chd7/ddb1/ptf1a/cacna1ha/lhx9/opn4b/sestd1/ncor2/syt1a/fam49a/ywhag1/kif5ab/lhx2b/six3b/camkvb/scrt1a/lrp8/src/sema3fa/fundc1/chata/slc24a4a/pikfyve/tenm3/cacna1fb/prkcbb/slc2a3a/plxna2/opn8c/gpm…
3	neurocranium	neurocranium	104	0.501251532342183	1.94649949730353	2.87258679126333e-06	1.91505786084222e-05	8.06340151933568e-06	4474	tags=41%, list=22%, signal=33%	slc5a12/foxe1/il11ra/spp1/ovol1a/col10a1a/panx3/ucmab/slc5a8l/prrx1a/enpp2/entpd5a/matn1/foxc1b/dlx2a/mmp14a/sod3b/bmper/rspo2/barx1/msmo1/gsc/dlx2b/col11a2/shha/emilin1b/mustn1a/etv4/creb3l2/bhlhe41/dlx3b/epyc/ctsk/wnt5b/cnmd/st3gal4/ucmaa/dcn/chsy1/dusp6/ihha/foxq1a/sox10
4	pharyngeal arch 1	pharyngeal arch 1	310	0.3694869775567	1.65780506408486	1.37982834832183e-05	6.89914174160916e-05	2.9049017859407e-05	5172	tags=40%, list=25%, signal=31%	ednrab/trpv4/spp1/odam/scpp9/col10a1a/panx3/ucmab/jam2b/scpp5/pax9/loxa/nkx2.3/cd248b/fgfrl1a/pdlim3b/smyhc3/osr1/prg4b/tgfbi/chrd/vcanb/iqgap1/vgll4l/matn1/evplb/actn3b/cyp26c1/apobec2a/foxc1b/f10/dlx2a/mmp14a/foxf2a/sod3b/bmper/smyhc1/fgf10a/hapln1a/foxd2/myhz2/rspo2/barx1/foxc1a/foxq1b/myhz1.1/msmo1/barx2/pitx1/smo/gsc/shhb/dlx2b/scxa/col11a2/shha/tnnt3a/tnfrsf1b/msc/acvrl1/cyp1a/wnt9b/tnni4b.…
5	mandibular arch skeleton	mandibular arch skeleton	205	0.381154821088122	1.61268844494827	0.000247202696396593	0.000988810785586373	0.000416341383404789	4600	tags=37%, list=22%, signal=29%	trpv4/spp1/odam/scpp9/col10a1a/panx3/ucmab/scpp5/pax9/loxa/nkx2.3/fgfrl1a/pdlim3b/osr1/prg4b/tgfbi/chrd/vcanb/iqgap1/vgll4l/matn1/evplb/cyp26c1/f10/dlx2a/mmp14a/sod3b/bmper/fgf10a/hapln1a/myhz2/rspo2/barx1/foxq1b/msmo1/barx2/pitx1/smo/gsc/shhb/dlx2b/col11a2/shha/tnfrsf1b/clcn7/creb3l2/dlx4b/matn4/dlx3b/ctsk/pitx2/wnt5b/cnmd/hand2/tgfb2/mych/pmaip1/myo1hb/frzb/tbx1/fbln7/dcn/bbc3/sesn1/cdkn1a/bmp2…
6	pharyngeal arch 2	pharyngeal arch 2	183	0.374175194742317	1.56399520472945	0.000986322795957639	0.00328774265319213	0.0013843126960809	4704	tags=38%, list=23%, signal=30%	ednrab/foxe1/spp1/col10a1a/panx3/alx4b/pax9/nkx2.3/fgfrl1a/vcanb/matn1/actn3b/enpp1/apobec2a/foxc1b/dlx2a/foxf2a/spry1/sod3b/bmper/smyhc1/hapln1a/foxd2/myhz2/barx1/foxc1a/barx2/gsc/dlx2b/scxa/col11a2/shha/etv4/msc/asip1/wnt9b/tnni4b.2/actn3a/unc45b/gcm2/mylpfa/hoxa2b/creb3l2/dlx4b/matn4/bmp5/dlx3b/smyhc2/myod1/cnmd/hand2/tnni1b/snai1a/ucmaa/six1b/lmna/mych/foxd1/tbx1/actn1/chsy1/dusp6/sost/nup62l…
7	chondrocranium	chondrocranium	88	0.437518929485561	1.65648876413085	0.00129788567563505	0.00370824478752872	0.00156136622632788	3853	tags=34%, list=19%, signal=28%	slc5a12/foxe1/spp1/col10a1a/ucmab/slc17a9b/slc5a8l/enpp2/matn1/foxc1b/dlx2a/bmper/rspo2/msmo1/gsc/col11a2/emilin1b/eya1/aspn/creb3l2/matn4/bhlhe41/epyc/ctsk/wnt5b/cnmd/st3gal4/ucmaa/dcn/cyp1d1
8	oral region	oral region	222	0.350913670142399	1.50589085839631	0.00154015447671778	0.00385038619179444	0.00162121523865029	4515	tags=36%, list=22%, signal=28%	foxe1/trpm5/spp1/macc1/col10a1a/brip1/panx3/ucmab/slc14a2/caspa/irg1l/pax9/caspb/fgfrl1a/gna14/gnaia/zgc:92360/osr1/prg4b/tgfbi/vcanb/iqgap1/matn1/gna13a/spint2/evplb/dlx2a/esrp2/sod3b/bmper/fgf10a/s100s/hapln1a/esrp1/krt5/rspo2/barx1/msmo1/barx2/pitx1/gsc/dlx2b/col11a2/shha/runx3/tnfrsf1b/krt4/etv4/apoeb/creb3l2/dlx4b/matn4/alox12/dlx3b/agr1/myod1/ctsk/pitx2/wnt5b/cnmd/tgfb2/pax7a/pycard/frzb/dc…
