## Supplementary material for "Diencephalic and Neuropeptidergic Dysfunction in Zebrafish with Autism Risk Mutations": Data S1 - RNA-seq analysis files: deaf1_6dpf_singlecellallclusters_GSEA.csv

	ID	Description	setSize	enrichmentScore	NES	pvalue	p.adjust	qvalue	rank	leading_edge	core_enrichment
1	lens #1	lens #1	225	-0.700884410352588	-3.02316900901165	1e-10	1.34285714285714e-09	5.26315789473684e-10	2167	tags=43%, list=10%, signal=39%	itpk1a/eif4e1c/si:ch211-152c2.3/abcf1/hao2/rnd2/capn3a/ivns1abpa/pitx3/cmtm7/crygm3/si:busm1-57f23.1/tdh2/lctla/eif3jb/crygm1/si:ch211-59p23.1/zgc:64065/crybb1l1/cryba1l2/tubb6/zgc:112285/mif4gdb/cyp26a1/zgc:153846/lgsn/foxe3/col28a1a/mipa/tmprss5/cx23/cryba1a/crybb2/crygm2a/lim2.4/zgc:193690/crygm2e/crygmxl1/si:ch73-197b13.1/endou2/mipb/cryba1b/cryba2a/crybgx/crygm2d2/defbl2/crygm2f/tspan33b/cry…
2	otic/lateral line	otic/lateral line	205	0.702292507733489	3.00948186849254	1e-10	1.34285714285714e-09	5.26315789473684e-10	4268	tags=71%, list=21%, signal=57%	zgc:158412/kcnk17/tectb/bricd5/si:ch211-133n4.6/dnase1/gstp2/zgc:163083/slc26a4/stm/si:dkeyp-92c9.4/CU914776.1/zgc:193711/si:ch211-243g18.2/otol1a/otomp/lad1/pkp1b/avil/tjp3/chmp4c/cldnf/b4galnt3b/rgs1/si:ch211-80h18.1/prss60.2/tspan35/lsr/oclna/irg1l/f11r.1/si:ch211-105j21.9/foxi3b/atp1a1a.4/six9/ceacam1/si:ch73-105b23.6/si:ch211-79k12.1/tmem238b/si:ch73-347e22.8/si:dkey-205h13.2/fut9b/ptbp1b/s1…
3	epidermis (progenitors)	epidermis (progenitors)	226	0.648745687296824	2.79491874585636	1e-10	1.34285714285714e-09	5.26315789473684e-10	4362	tags=63%, list=21%, signal=50%	def6c/arhgef19/si:ch1073-406l10.2/fosl1a/si:dkey-19b23.12/lgals3b/rhbdl2/ripk4/gpr31/epgn/abi3b/itgb1b.2/tjp3/postna/si:dkey-95h12.1/si:dkey-157l19.2/caspa/lsr/oclna/f11r.1/si:rp71-1i20.2/mapk12a/fermt1/fam49ba/si:ch211-105j21.9/entpd3/tp63/htra4/cldni/cx35.4/caspb/s100v1/arhgef16/si:ch73-234b20.5/zgc:92360/sh2d5/CR762483.1/mmp30/cd9b/vgll4l/itgb6/si:dkey-33c14.3/cyp2y3/myo1eb/rac2/cyp2aa6/slc16a…
4	eye (non retina)	eye (non retina)	198	0.640195531798752	2.72793564492855	1e-10	1.34285714285714e-09	5.26315789473684e-10	3493	tags=59%, list=17%, signal=49%	si:ch1073-190k2.1/vsig8b/CU571315.2/zgc:172075/si:dkey-193p11.2/anxa1b/ftr83/hhla2b.2/si:ch211-135n15.2/si:dkey-19b23.12/zgc:136892/pllp/si:dkeyp-11e3.1/pkp1b/tjp3/chmp4c/cldnf/b4galnt3b/si:dkey-125i10.3/pttg1ipa/crb3b/zgc:158404/oclna/rhcga/f11r.1/si:ch211-125o16.4/mslna/si:dkey-160o24.3/epdl1/scel/si:ch211-79k12.1/si:ch211-139n6.3/si:ch73-347e22.8/capn9/fut9b/tmem45b/caspb/s100v1/tmem176l.4/elf…
5	lens #2	lens #2	111	-0.625972182991818	-2.49720233415553	1e-10	1.34285714285714e-09	5.26315789473684e-10	2833	tags=35%, list=14%, signal=30%	elavl3/snn/fes/kcnt1/khdrbs2/slc6a1a/st8sia5/gas7a/zmat3/sox11a/gtf3c2/pbx1a/ank2b/atp6v0cb/sytl5/lhx1a/crygm2d2/cryaa/crygmxl2/crygm2d11/crygm2d13/crygm2d7/crygm2d12/crygm2d6/crygm2d20/si:ch211-255g12.6/crygm2d18/crygm2d15/crygm2d4/crygm2d9/crygm2d1/crygm2d10/crygm2d5/crygm2d14/crygm2d3/crygm2d16/crygm2d21/crygm2d8/atp8b4
6	eye (cornea), cartilage	eye (cornea), cartilage	228	0.552068352405588	2.38109786151735	1e-10	1.34285714285714e-09	5.26315789473684e-10	4843	tags=50%, list=23%, signal=39%	omd/calhm2/igsf10/itga10/cldn11b/ucmab/fbln5/hyal4/fpr1/mxra8a/serpinf1/loxl2b/srpx2/coch/loxa/cd248a/vasnb/angptl2b/lgals9l3/prrx1a/fgfrl1a/enpp2/tgfbi/cbfb/si:dkey-12l12.1/pcolcea/mmp2/ecm2/foxc1b/mmp14a/si:dkey-7j14.6/foxf2a/zgc:113307/s100v2/lum/foxd2/klf2a/plpp2b/barx1/foxc1a/prelp/gsc/pmp22a/zgc:162612/lrrc17/tagln2/angptl1a/scxa/col11a2/tram2/zgc:162730/mxra8b/flot1b/cpxm1a/fzd2/ms4a17a.9/…
7	otic vesicle	otic vesicle	167	0.540492782092651	2.23988868781609	1e-10	1.34285714285714e-09	5.26315789473684e-10	3708	tags=45%, list=18%, signal=37%	sh2d4bb/cx28.8/klhdc7a/sh2d4ba/si:ch211-243g18.2/pllp/rsph14/espnla/si:ch211-193l2.10/klhl30/armc3/tagapa/gfi1aa/chrna9/s100a1/f11r.1/tekt1/zgc:103586/otofb/cox4i1l/dnajc5b/wdr95/si:ch211-57i17.5/gcnt4a/si:ch211-284k5.2/twf2a/ak9/tmprss3a/spata18/pvalb9/spint2/cyp39a1/ap1m2/daw1/si:dkey-222f2.1/si:dkey-16l2.17/capgb/CABZ01118004.1/twf2b/fgf10a/s100s/vsig8a/baiap2l2a/zgc:158263/arhgef38/nenf/mkrn2…
8	cartilage #2	cartilage #2	230	0.470088821619413	2.02767337830564	6.87470456696023e-10	8.07777786617828e-09	3.16598236636327e-09	4808	tags=39%, list=23%, signal=30%	klf2b/si:dkey-6n6.1/ucmab/serpinf1/loxl2b/cd248a/vasnb/kdelr3/prrx1a/fgfrl1a/fgfrl1b/tgfbi/matn1/pcolcea/enpp1/mmp2/ecm2/foxc1b/mmp14a/si:dkey-7j14.6/zgc:113307/s100v2/hapln1a/lum/klf2a/foxc1a/pmp22a/lrrc17/angptl1a/col11a2/emilin1b/tram2/serpinh2/zgc:162730/mxra8b/nck1a/cpxm1a/ms4a17a.11/fzd2/ms4a17a.9/etv4/fzd7b/eya1/arpc1b/six1a/six2a/yap1/tfpia/tuba8l/enpp6/wfdc2/cyr61/aspn/tmem263/matn4/ca6/…
9	retina (RPE differentiation)	retina (RPE differentiation)	192	0.492644656780346	2.0846819771823	1.28284744980358e-09	1.33986289201708e-08	5.25142230913748e-09	3346	tags=37%, list=16%, signal=31%	slc2a11l/si:ch211-248a14.8/slc23a1/IZUMO1R/slc5a2/gstp2/slc5a12/p2rx4a/hs1bp3/pdzk1ip1/anpepb/slc7a9/hnf1ba/fetub/zgc:175280/si:ch211-193l2.10/slc5a9/eps8l3b/slc22a2/muc13b/tspan35/pdzk1/serinc2/slc6a19b/tfec/si:rp71-17i16.6/cdh17/g6pca.2/acmsd/atp1a1a.4/hao1/tmem174/snx8a/si:dkey-28n18.9/slc24a5/rdh1/si:ch211-201h21.5/hoga1/zgc:110789/uroc1/pcbd1/ftcd/si:ch73-61d6.3/epdl2/eps8l3a/sorbs3/srgn/gnp…
10	pharangeal arch/pectoral fin (mesoderm)	pharangeal arch/pectoral fin (mesoderm)	222	0.473736323891717	2.03761697638527	2.07777081418037e-09	1.95310456532955e-08	7.65494510487507e-09	4537	tags=44%, list=22%, signal=35%	pigr/cyp1c2/cldn11b/si:ch211-227m13.1/mxra8a/serinc2/serpinf1/alx4b/loxa/zgc:56585/fgfrl1a/osr1/rhogb/vcanb/CU914487.1/pcolcea/mmp2/MMP23B/mmp14a/si:dkey-7j14.6/si:dkey-16l2.20/s100v2/tppp3/lum/klf2a/glud1a/agtr2/si:ch211-105c13.3/fgl2b/si:dkey-238i5.2/nid2a/glipr2l/ccl25b/pmp22a/lrrc17/tagln2/rerglb/zgc:162730/mustn1a/mxra8b/flot1b/nck1a/ms4a17a.11/fzd2/ms4a17a.9/emilin2a/si:dkeyp-23e4.3/rnd3b/k…
11	microglia	microglia	165	0.516693770643971	2.13640789129147	2.55388883304973e-09	2.18241409369704e-08	8.55369465614742e-09	4802	tags=54%, list=23%, signal=42%	si:ch211-283g2.2/btk/glipr2/itgb2/il10ra/si:ch211-147m6.1/cxcr3.2/SLA (1 of many)/tnfb/si:ch211-1o7.3/si:ch73-281k2.5/spice1/ccr9a/lcp2a/serpinb1l1/wasb/si:ch211-125e6.5/plxnc1/spi1a/tnfaip8l2a/xaf1/cx32.2/fam49ba/nrros/si:dkey-69o16.5/lgals9l3/lcp1/si:ch211-212k18.7/ctss2.2/zgc:194312/gpr183a/rac2/hmha1b/enpp1/bin2b/capgb/ms4a17a.10/cebpb/lgals2a/rgs13/hcls1/mpeg1.1/glud1a/NCKAP1L/skap2/si:ch211…
12	retina (RGC)	retina (RGC)	225	-0.458801085570474	-1.97897570941804	4.1123068526982e-09	3.22130703461359e-08	1.26255034951261e-08	7462	tags=55%, list=36%, signal=36%	stmn1b/rlbp1a/satb2/hmx1/p4htm/atp2b1a/chrnb3b/otofa/scrt2/si:dkey-7j14.5/gng3/tbx2b/ppp1r14c/hmx4/cacng5a/SMIM18/foxg1b/pcp4a/daam2/olfm1b/cplx2l/irx4b/kiaa1549la/magi1b/mt-nd3/snap25b/si:dkey-16p21.8/si:dkey-280e21.3/sncga/cd9a/nmbb/gpr137bb/six6b/ywhaqa/marcksl1b/rgs16/kcnip3a/mab21l1/syt9b/KCNV1/ahr1b/cd36/apof/pou4f1/pcbp4/rtn4rl2a/nrn1a/pax10/tpi1a/six3b/scrt1a/nav3/tspan18a/nrgna/mef2aa/id…
13	dorsal diencephalon (thalamus) #1	dorsal diencephalon (thalamus) #1	227	-0.463772575076901	-2.00324127916358	5.03852920321605e-09	3.64324419309468e-08	1.42792325597216e-08	7559	tags=52%, list=37%, signal=34%	cnih3/zgc:153426/luzp2/aldocb/stmn1b/tcf7l2/ak5/gng2/ckmt1/gng3/BNC1/cbx1b/camk2d2/runx1t1/camk2n1a/necab1/pcp4a/rtn4r/olfm1b/csdc2a/cplx2l/stap2a/gap43/calm3a/ngb/zgc:65894/ca10a/calm1a/cntnap2a/ptmaa/calm2a/hsbp1a/marcksb/ldb2b/cbln2b/tox/snap25a/marcksl1b/si:dkeyp-123h10.2/tubb5/mab21l1/olfm3a/ppiab/stx1b/alcama/syn2a/smdt1a/crhb/pou4f1/barhl1b/hmgb1a/lhx9/syt1a/robo1/fam49a/ywhag1/sncb/nrn1a/…
14	muscle	muscle	221	0.457986843945211	1.96507347731924	1.4639201473934e-08	9.35501281391779e-08	3.66657837051649e-08	3834	tags=32%, list=19%, signal=26%	nkx3.3/trim109/obscnb/zgc:113276/prr33/jam2b/asb10/rnf207b/klhl31/nkx2.3/txlnba/zgc:92518/chrnb1/fgfrl1a/hsp90aa1.1/chrna1/entpd5b/flncb/sgca/actn3b/trim63a/apobec2a/lgals2a/mybpc3/tnni2b.1/hlx1/myhz2/anxa6/acta1b/nid2a/atp2a1/stac3/pmp22a/ckmb/tnfrsf19/tnnt3a/actc1a/srl/muc13a/trim101/ckma/eya1/actn3a/txnipb/lrrc39/unc45b/cav3/mylpfa/megf10/neb/pkmb/myl1/chrnd/smyhc2/wif1/si:ch73-367p23.2/atoh8/…
15	cartilage #1	cartilage #1	239	0.446756854053119	1.92959463227645	1.49282119371029e-08	9.35501281391779e-08	3.66657837051649e-08	4691	tags=34%, list=23%, signal=27%	fbln5/fstb/serpinf1/loxl2b/pax9/loxa/cd248a/aldob/zgc:56585/prrx1a/fgfrl1a/enpp2/osr1/tgfbi/si:dkey-12l12.1/pcolcea/mmp2/mmp14a/si:dkey-7j14.6/tnfaip6/s100v2/fgf10a/entpd1/hapln1a/agtr2/barx1/ccl25b/gsc/pmp22a/lrrc17/rerglb/zgc:162730/mxra8b/flot1b/slco2b1/ms4a17a.11/fzd2/ms4a17a.9/sult6b1/fzd7b/sult1st1/cebpd/cxcl12b/yap1/tuba8l/aspn/si:ch1073-291c23.2/angptl7/dlx3b/krt8/ctsk/tspan7/lsp1/fstl3/r…
16	olfactory bulb	olfactory bulb	196	0.471292071359537	2.00258294065727	2.10626973326111e-08	1.2374334682909e-07	4.84996320158808e-08	5131	tags=53%, list=25%, signal=40%	tgm1l2/si:ch73-111k22.3/or106-2/cx28.8/WDR63/nwd1/kif6/si:ch211-113e8.9/rsph14/armc3/tspan35/zgc:113425/f11r.1/efcab6/tekt1/si:rp71-17i16.6/plscr3a/zgc:110353/CABZ01025780.1/abhd2b/epdl1/or111-11/si:ch73-335l21.2/dzip1l/tmem238b/spag6/nme8/setd1bb/iqub/spef2/gcnt7/tprg1/si:dkey-184p9.7/wdr78/soul2/svopl/spint2/ap1m2/cfap53/si:dkey-16l2.17/epcam/CABZ01118004.1/mef2b/vsig8a/si:ch1073-443f11.2/zgc:1…
17	eye (cornea, epithelium)	eye (cornea, epithelium)	223	0.438492781863575	1.88673216563731	1.64806517525751e-07	9.11283096907091e-07	3.57165827455187e-07	5216	tags=50%, list=25%, signal=38%	il11ra/calhm2/pigr/lgals3b/itga10/si:dkey-6n6.1/cldn11b/fbln5/jam2b/serinc2/serpinf1/loxl2b/f11r.1/adrb3a/vasnb/sytl4/aldob/prrx1a/fgfrl1a/enpp2/fgfrl1b/adam8a/tgfbi/matn1/mmp2/foxc1b/mmp14a/si:dkey-7j14.6/foxf2a/cyp27a7/zgc:113307/s100v2/sostdc1a/foxd2/klf2a/sorbs3/foxc1a/pitx1/ccl25b/pmp22a/csrp1a/tagln2/angptl1a/zgc:162730/mxra8b/flot1b/steap4/cpxm1a/fzd2/ms4a17a.9/rnd3b/asip1/sult6b1/fzd7b/aq…
18	cartilage #3	cartilage #3	209	0.446364268830116	1.913799998793	2.61600965511717e-07	1.36613837545008e-06	5.35440572684801e-07	5003	tags=42%, list=24%, signal=32%	loxl4/itih6/klf2b/itga10/cyr61l2/si:dkey-6n6.1/ucmab/slc17a9b/serpinf1/loxl2b/cyr61l1/kdelr3/aldob/scin/gcnt4a/fgfrl1b/matn1/cpxm1b/pcolceb/sh2d4a/mmp2/foxc1b/mmp14a/capgb/si:ch211-106h11.3/b3gnt7l/slc10a7/anxa6/foxc1a/prelp/pmp22a/tdh/angptl1a/col11a2/tram2/serpinh2/zgc:162730/nkx3.2/papss2a/efemp2a/arpc1b/hdlbpa/golim4b/atl3/creb3l2/pak2a/tmem263/matn4/creb3l1/epyc/krt8/fn1b/ehd4/si:dkey-31g6.6…
19	neutrophils	neutrophils	125	0.506573488202116	2.00244646863811	4.00949519262085e-07	1.98364499003347e-06	7.77464441782436e-07	2654	tags=46%, list=13%, signal=40%	si:ch73-248e21.5/CABZ01075242.1/si:dkey-171c9.3/ccdc88b/cpa5/zgc:158868/itgb2/ms4a17a.6/SLA (1 of many)/mpx/si:dkey-185m8.2/glipr1a/ccr9a/lcp2a/wasb/tagapa/tnfaip8l2a/blf/fam49ba/si:ch211-105j21.9/mmp13a/stx11a/si:ch211-136m16.8/lcp1/rgs14a/zgc:194312/gpr183a/rhogb/scinlb/rac2/p2rx1/acap1/hmha1b/bin2b/rasal3/capgb/cebpb/rassf2b/grap2a/rgs13/NCKAP1L/skap2/srgn/si:ch211-226m16.2/spi1b/si:ch211-9d9.…
20	dorsal diencephalon (thalamus) #2	dorsal diencephalon (thalamus) #2	223	-0.426777687717711	-1.83680533929563	4.68819411019562e-07	2.20345123179194e-06	8.63614704509719e-07	7266	tags=52%, list=35%, signal=34%	calb2a/pbx3b/zgc:153426/luzp2/stmn1b/ak5/gng2/ckmt1/si:dkey-7j14.5/gng3/cbx1b/ppp1r14c/atp6v1c1a/camk2n1a/pcp4a/olfm1b/csdc2a/cplx2l/ppp1r1c/necap1/calm3a/ca10a/calm1a/ptmaa/calm2a/marcksb/h1f0/lmo1/cbln2b/mcama/tox/snap25a/ntng2a/marcksl1b/si:dkeyp-123h10.2/mab21l1/atf5b/slc35g2b/sfxn5b/nmnat2/stx1b/KCNV1/tfap2e/dynll2b/syn2a/pou4f1/hmgb1a/lhx9/ywhag1/sncb/nrn1a/lhx2b/pou3f1/si:dkey-238f9.1/stc2…
21	progenitors/differentiating granule cells (hindbrain)	progenitors/differentiating granule cells (hindbrain)	219	-0.42566307623699	-1.82503145164248	2.48434415057192e-06	1.11203976263696e-05	4.35849850977531e-06	6988	tags=47%, list=34%, signal=32%	camk2n1a/syt4/ncam2/csdc2a/zic6/gap43/caskb/zgc:77880/calm1a/mt-nd3/gb:bc139872/fxyd6/ptmaa/cited2/marcksb/appa/cbln2b/sept5a/fgd1/si:ch211-214j24.9/cacna2d2a/atl1/marcksl1b/si:dkeyp-123h10.2/hmgb1b/gfra2b/tubb5/dpysl3/stx1b/zic2b/syn2a/si:dkey-81l17.6/dachd/wdr48a/crhb/kdm6bb/creb3l3l/zgc:77056/barhl1b/syt1a/rdh10a/sncb/hp1bp3/fundc1/tenm3/adcyap1b/si:ch211-196l7.4/chd6/tgfa/srgap1b/vip/cdk5r2a/…
22	dermal bone	dermal bone	206	0.41958959267796	1.79632742780418	4.53740504735353e-06	1.76292042138054e-05	6.9095425250077e-06	4817	tags=45%, list=23%, signal=35%	loxl4/spp1/col5a2b/sc:d189/klf2b/col10a1a/lgals3b/itga10/panx3/fbln5/fpr1/serpinf1/scpp5/glsl/vasnb/kdelr3/prrx1a/bmp2a/entpd5a/prp/si:dkey-12l12.1/pcolcea/enpp1/mmp2/mmp14a/foxf2a/sod3b/bmper/cav1/foxd2/plpp2b/tuba8l2/barx1/gsc/pmp22a/zgc:162612/lrrc17/dlx2b/col11a2/tram2/zgc:162730/mxra8b/runx3/rnd3b/anxa11a/acvrl1/aqp3a/si:ch211-76l23.4/mogat3b/golim4b/rgs2/megf10/anxa2a/phex/tmem263/ifitm5/fh…
23	diencephalon (tuberculum; gabaergic)	diencephalon (tuberculum; gabaergic)	224	-0.412342059367564	-1.77822886568344	4.68861814196951e-06	1.76292042138054e-05	6.9095425250077e-06	7541	tags=48%, list=37%, signal=31%	pbx3b/aldocb/stmn1b/tmeff2b/ptprn2/gad2/shdb/si:ch211-195b15.8/gng2/ckmt1/si:dkey-7j14.5/gng3/cbx1b/msi2a/osbp2/camk2n1a/cox5aa/cox5ab/bhlhe22/csdc2a/cplx2l/necap1/zgc:65894/slc32a1/ptmaa/calm2a/ypel3/marcksb/si:ch211-214j24.9/cacna2d2a/snap25a/marcksl1b/hmgb1b/mab21l1/pnocb/ppiab/stx1b/si:dkey-26c10.5/syn2a/zgc:77056/cabp7b/hmgb1a/mtbl/vgf/otpb/fam49a/sncb/tubb2/si:dkey-238f9.1/fundc1/pgk1/vsnl1…
24	telencephalon (pallium), glutamatergic #2	telencephalon (pallium), glutamatergic #2	217	-0.413557471069383	-1.77767830414804	4.34708239135225e-06	1.76292042138054e-05	6.9095425250077e-06	5677	tags=47%, list=27%, signal=35%	camk2n1a/necab1/st6gal2a/rtn4r/olfm1b/bhlhe22/pip5k1ca/gap43/calm3a/ngb/neurod6b/zgc:65894/ca10a/fxyd6/ptmaa/hsbp1a/marcksb/olfm1a/hmgb1b/tubb5/adcyap1r1a/gpr22a/creb3l3l/ebf3b/atp6ap1a/lhx9/syt1a/rtn4rl2a/fam49a/sncb/uncx4.1/nrn1a/ppm1nb/si:dkey-238f9.1/fundc1/mef2aa/tac3b/syt9a/ek1/tp53i11b/adcyap1b/tnfaip8l3/srgap1b/cdk5r2a/ccl44/elmod1/barhl2/col14a1a/hmgb3a/rab6ba/elavl4/r3hdm1/sv2a/map1aa/f…
25	mid-hind boundary (gabaergic) #1	mid-hind boundary (gabaergic) #1	222	-0.410038050314003	-1.76546211307443	4.37246789524709e-06	1.76292042138054e-05	6.9095425250077e-06	7266	tags=50%, list=35%, signal=33%	gng2/ckmt1/rcan3/si:dkey-7j14.5/gng3/cbx1b/msi2a/atp6v1c1a/stmn3/camk2n1a/csdc2a/cplx2l/necap1/zgc:65894/calm1a/slc32a1/cntnap2a/cd9a/vamp1/ptmaa/calm2a/lancl2/marcksb/ywhaqa/si:ch211-214j24.9/nkx6.2/snap25a/marcksl1b/mab21l1/ppiab/nmnat2/sh3glb2b/stx1b/syn2a/creb3l3l/zgc:77056/mtbl/ywhag1/sncb/gpc1a/tubb2/pgam1b/scrt1a/nat8l/hoxb2a/fundc1/cacna2d3/vsnl1b/lmo4a/id4/rab11a/mab21l2/upf3a/nkx6.1/rac…
26	optic tectum (gabaergic) #1	optic tectum (gabaergic) #1	225	-0.406433992173797	-1.75309741692012	5.31519765240165e-06	1.92164838202213e-05	7.53165659247197e-06	7553	tags=47%, list=37%, signal=30%	lrrtm2/zgc:153426/aldocb/stmn1b/tcf7l2/gad2/gng2/ckmt1/si:dkey-7j14.5/gng3/cbx1b/msi2a/atp6v1c1a/camk2n1a/syt4/cox5aa/cox5ab/csdc2a/cplx2l/necap1/gap43/zgc:65894/abhd3/slc32a1/fxyd6/cd9a/ptmaa/calm2a/ypel3/marcksb/lmo1/si:ch211-214j24.9/cacna2d2a/snap25a/marcksl1b/hmgb1b/pnocb/ppiab/pclob/stx1b/doc2d/syn2a/creb3l3l/zgc:77056/mtbl/vgf/fam49a/ywhag1/sncb/tubb2/six3b/dpm2/fundc1/pgk1/id4/slc2a3a/cpl…
27	hindbrain/cranial nerve	hindbrain/cranial nerve	224	-0.40849257050683	-1.76162791010597	6.46821237030491e-06	2.2518961585506e-05	8.82602077819384e-06	6883	tags=48%, list=33%, signal=33%	fgf1a/csdc2a/cplx2l/necap1/gap43/zgc:65894/calm1a/cntnap2a/snap25b/cd9a/vamp1/ptmaa/calm2a/ypel3/lancl2/marcksb/cbln2b/si:ch211-214j24.9/snap25a/marcksl1b/tshz3b/ppiab/kcnh8/sh3glb2b/stx1b/atcaya/fam131bb/dynll2b/syn2a/tgif1/zgc:77056/hmgb1a/mtbl/vgf/sncb/tubb2/si:dkey-238f9.1/scrt1a/nat8l/hoxb2a/slc24a4a/cacna2d3/vsnl1b/id4/mab21l2/evx2/cdk5r2a/rac3a/gbx2/tppp2/hmgb3a/elavl4/nr5a2/CAMK2N1/hoxc1a…
28	neurons #1	neurons #1	226	-0.402306643742324	-1.73618100157125	1.53457438323494e-05	5.15178542943157e-05	2.01917682004597e-05	7266	tags=45%, list=35%, signal=30%	gng2/ckmt1/si:dkey-7j14.5/gng3/cbx1b/camk2d2/SMIM18/camk2n1a/pcp4a/olfm1b/bhlhe22/sp5a/cplx2l/necap1/bhlhe23/elovl4a/calm3a/neurod6b/zgc:65894/calm1a/fxyd6/ptmaa/calm2a/olfm1a/h1f0/lmo1/appa/rims1a/cbln2b/sept5a/si:ch211-214j24.9/snap25a/marcksl1b/si:dkeyp-123h10.2/hmgb1b/nr2f1b/stx1b/id2b/dynll2b/syn2a/cd36/creb3l3l/barhl1b/scrt1b/syt1a/fam49a/ywhag1/sncb/nrn1a/stc2a/rab3ab/fundc1/mbd3b/adcyap1b…
29	retina (amacrine, gabaergic)	retina (amacrine, gabaergic)	223	-0.390246932268679	-1.67958089062279	2.03631069964363e-05	6.60045537125867e-05	2.58696459119881e-05	7496	tags=52%, list=36%, signal=34%	aldocb/stmn1b/rlbp1a/hmx1/gad2/atp2b1a/phactr3b/otofa/scrt2/tbx2b/ppp1r14c/rgs9bp/hmx4/cacng5a/ephb6/foxg1b/bhlhe22/bhlhe23/nav2b/calm3a/gldn/crip3/slc32a1/snap25b/si:dkey-16p21.8/six6b/ccser2a/tox/rgs16/mab21l1/syt9b/pclob/stx1b/kcnab1b/ahr1b/tfap2e/prdm13/si:dkey-81l17.6/acbd7/sept9b/fam107b/CNNM1/syt1a/sncb/pax10/slc24a3/ppm1nb/six3b/gpr153/cux1a/rai14/crip2/pgk1/cacna1fb/slc2a3a/asph/tnfaip8l…
30	neurons (glutamatergic) #1	neurons (glutamatergic) #1	224	-0.391386676429179	-1.68785858696475	2.55760183173133e-05	8.01381907275818e-05	3.14091453019637e-05	7266	tags=45%, list=35%, signal=30%	gng2/ckmt1/si:dkey-7j14.5/gng3/fbxo45/cbx1b/msi2a/atp6v1c1a/SMIM18/camk2n1a/c1ql4a/ncam2/pcp4a/csdc2a/irx4b/gap43/calm3a/zgc:65894/calm1a/fxyd6/cd9a/ptmaa/calm2a/marcksb/ywhaqa/si:ch211-214j24.9/snap25a/marcksl1b/tubb5/olfm3a/ppiab/stx1b/dynll2b/syn2a/crhb/zgc:77056/hmgb1a/lhx9/mtbl/fam49a/sncb/nrn1a/lhx2b/kif3cb/pou3f1/tubb2/fundc1/tspan18a/pafah1b1b/pgk1/vsnl1b/adcyap1b/id4/serp2/rab11a/srgap1b…
31	erythrocytes	erythrocytes	179	0.415619968098122	1.74248268375679	2.66903261693125e-05	8.09319567714636e-05	3.17202518141235e-05	5425	tags=45%, list=26%, signal=34%	mthfd1a/si:dkey-188i13.10/klf1/nmt1b/si:ch211-103n10.5/wasb/si:ch211-227m13.1/si:ch211-244o22.2/slc4a1a/lrrc15/f11r.1/adrb3a/blf/si:dkey-69o16.5/znfl2a/si:ch211-212k18.7/acp5b/irf2/ampd3b/nfe2/si:dkey-31e10.1/cib1/epb41b/tuba8l2/si:dkey-93h22.7/hsc70/napab/tdh/si:ch211-244b2.3/si:dkey-100n23.3/vamp3/hbbe1.2/slc11a2/si:ch211-139d20.3/alas2/eif2ak1/fbxo32/rhd/cnot6l/dars/hbbe2/fabp10b/si:dkey-51e6.…
32	dorsal diencephalon (thalamus) #3	dorsal diencephalon (thalamus) #3	224	-0.38709163375941	-1.66933617655035	3.69559311412965e-05	0.000108558047727559	4.25479470376769e-05	7680	tags=51%, list=37%, signal=33%	histh1l/atp1b3a/calb2a/cnih3/luzp2/cacnb4b/stmn1b/tcf7l2/ak5/otofa/gng2/gng3/cbx1b/thsd7aa/fam32a/camk2n1a/pcp4a/olfm1b/sp5a/cplx2l/ppp1r1c/calm3a/ca10a/calm1a/snap25b/ptmaa/calm2a/olfm1a/h1f0/ldb2b/mcama/tox/ctnnd2a/snap25a/ntng2a/marcksl1b/si:dkeyp-123h10.2/mab21l1/slc35g2b/syt9b/sfxn5b/stx1b/KCNV1/syn2a/pou4f1/barhl1b/hmgb1a/lhx9/ywhag1/sncb/nrn1a/lhx2b/pou3f1/camkvb/scrt1a/nat8l/fundc1/nrgna/…
33	mid-hind boundary (gabaergic) #2	mid-hind boundary (gabaergic) #2	223	-0.383479916574031	-1.65045638173505	4.14841516327304e-05	0.000118166977378081	4.6314044885026e-05	8015	tags=53%, list=39%, signal=33%	vstm2l/rtn1b/rab41/hrasb/olfm2a/tmie/uchl1/otpa/raraa/tox3/hoxa3a/znf703/hoxc4a/zgc:153426/aldocb/stmn1b/tmeff2b/dirc2/ptprn2/galr1b/ckmt1/si:dkey-7j14.5/gng3/msi2a/atp6v1c1a/SMIM18/syt4/csdc2a/necap1/gap43/zgc:65894/slc32a1/snap25b/gb:bc139872/fxyd6/ptmaa/calm2a/penka/marcksb/si:ch211-214j24.9/snap25a/marcksl1b/ppiab/nmnat2/sh3glb2b/stx1b/atcaya/peli3/doc2d/dynll2b/zgc:77056/hmgb1a/mtbl/otpb/fam…
34	epithelium (cornea, progenitors)	epithelium (cornea, progenitors)	216	0.393833224812139	1.68873575271815	4.50945984749661e-05	0.000124673301666083	4.88641159945453e-05	5187	tags=44%, list=25%, signal=33%	zgc:171679/pln/serinc2/loxl2b/sav1/cd248a/epas1a/cobll1b/sh2d5/serpine2/eva1bb/adam8a/pld1a/si:dkey-12l12.1/mmp2/RTKN/foxc1b/si:dkey-7j14.6/foxf2a/ilk/entpd1/agtr2/foxc1a/sh3d21/notch3/nid2a/si:ch211-191i18.2/ccl25b/pmp22a/lrrc17/plekhg2/tagln2/serpine1/zgc:162730/mxra8b/flot1b/cpxm1a/vamp3/rnd3b/afap1l2/efemp2a/si:ch73-335l21.4/ugt1b5/sult1st1/cebpd/si:ch211-33e4.2/tfpia/cyr61/selenbp1/si:ch1073…
35	hindbrain	hindbrain	225	-0.382384371480498	-1.64936266853003	7.10673658383606e-05	0.000190866639680169	7.48077535140638e-05	6988	tags=46%, list=34%, signal=31%	camk2n1a/syt4/pcp4a/olfm1b/gap43/MZT1/calm3a/zgc:65894/calm1a/cntnap2a/vamp1/ptmaa/calm2a/hsbp1a/cbln2b/si:ch211-214j24.9/snap25a/marcksl1b/mab21l1/olfm3a/plxna4/tshz3b/dachb/stx1b/atcaya/dynll2b/phox2a/pyya/slc6a2/cabp7b/fam49a/ywhag1/sncb/nrn1a/tubb2/scn2b/si:dkey-238f9.1/ccka/scrt1a/nat8l/hoxb2a/fundc1/shox2/nrgna/cpne5b/adcyap1b/id4/plxna2/ddc/crabp1b/mab21l2/vip/upf3a/cdk5r2a/tppp2/hmgb3a/el…
36	neurons (glutamatergic) #3	neurons (glutamatergic) #3	228	-0.372595212208232	-1.6091050975219	9.3079546141789e-05	0.000243041037148005	9.52568454667431e-05	7266	tags=44%, list=35%, signal=29%	gng2/ckmt1/rcan3/si:dkey-7j14.5/gng3/cbx1b/msi2a/atp6v1c1a/camk2n1a/necab1/csdc2a/cplx2l/necap1/gap43/paip2b/zgc:65894/ca10a/calm1a/cntnap2a/fxyd6/cd9a/ptmaa/calm2a/marcksb/si:ch211-214j24.9/snap25a/marcksl1b/ppp2r2ca/olfm3a/plxna4/ppiab/stx1b/si:dkey-26c10.5/npas4a/atcaya/dynll2b/syn2a/ppm1k/zgc:77056/hmgb1a/mtbl/vgf/fam49a/ywhag1/sncb/nrn1a/gpc1a/si:dkey-238f9.1/fundc1/syt9a/rnd1b/pgk1/adcyap1b…
37	neurons (dienc, glutamatergic, ZLI)	neurons (dienc, glutamatergic, ZLI)	210	-0.378873785741188	-1.63281836770661	0.000236882106686199	0.000590668693615486	0.000231505087083337	6988	tags=49%, list=34%, signal=32%	camk2n1a/ncam2/olfm1b/cplx2l/gap43/ngb/zgc:65894/ca10a/calm1a/cntnap2a/ptmaa/calm2a/tac1/marcksb/rab39bb/ano8b/si:ch211-214j24.9/snap25a/marcksl1b/cadm2a/ppp2r2ca/olfm3a/plxna4/stx1b/si:dkey-26c10.5/gcfc2/gria4b/creb3l3l/zgc:77056/sncb/nrn1a/gpc1a/cbx8b/si:dkey-238f9.1/sema3fa/fam149b1/fundc1/rnd1b/adcyap1b/id4/si:ch211-266k22.6/si:ch211-196l7.4/mif4gda/grin1b/elmod1/nptx1l/nkx6.1/barhl2/hmgb3a/r…
38	neural crest derived (pigment/xanthophore)	neural crest derived (pigment/xanthophore)	203	0.379952439346622	1.62630498741764	0.000238780961248814	0.000590668693615486	0.000231505087083337	6490	tags=52%, list=31%, signal=36%	si:ch211-108c6.2/cpeb1a/plin2/hs1bp3/si:ch211-197h24.9/snx8a/aldob/rhogb/adam8a/pon1/xdh/zgc:110789/asb18/ppat/pcbd1/rdh12l/capn2b/mthfd1b/si:dkey-286j15.3/rassf2b/cd151/gnpda1/idh1/napab/acss1/snx9b/tdh/si:dkey-25e12.3/runx3/vamp3/nccrp1/rab32a/cx27.5/mov10b.1/cx30.3/aqp3a/zgc:92242/pnp5a/cmtm6/sult1st1/pfas/bace2/inhbb/atl3/syngr2b/rgs2/sgcg/si:dkey-51e6.1/rab3il1/prps1a/rnaseka/bhlhe41/krt8/si…
39	diencephalon	diencephalon	222	-0.367920589507781	-1.58412093926058	0.000256459319345927	0.000618132718423516	0.000242269262540012	8157	tags=58%, list=39%, signal=35%	cox7c/CABZ01084566.1/tshz1/paqr5a/lmo4b/znf503/sprn/cspg5b/bcat1/vstm2l/ptmab/cox6a1/chchd10/rnf44/atf4b/rbfox1/ndufb10/hoxa3a/gria2b/znf703/hcn2b/ndufs4/zgc:153426/stmn1b/ndufb11/atp2b1a/prkcda/si:dkey-7j14.5/gng3/msi2a/atp2a3/camk2d2/uqcrfs1/cacng5a/cox5aa/cox5ab/olfm1b/calm3a/nr2f2/lmo7a/snap25b/ypel3/mafgb/znrf3/snap25a/si:dkeyp-123h10.2/ptprea/tubb5/atf5b/si:zfos-2326c3.2/kcnh8/KCNV1/peli3/c…
40	optic tectum (gabaergic) #2	optic tectum (gabaergic) #2	223	-0.362141974307308	-1.55862016954997	0.000269000280734441	0.000632150659725936	0.000247763416465932	7535	tags=45%, list=36%, signal=29%	nab1a/zgc:153426/aldocb/stmn1b/slc25a38b/gad2/gng2/ckmt1/cacng8a/prkcda/gng3/cbx1b/ppp1r14c/si:ch73-31d8.2/si:ch211-203b8.6/pcp4a/olfm1b/sp5a/cplx2l/calm3a/hivep1/chodl/calm1a/slc32a1/snap25b/ptmaa/calm2a/ypel3/hsbp1a/h1f0/lmo1/ywhaqa/snap25a/marcksl1b/rgs16/slc35g2b/stx1b/npas4a/tfap2e/syn2a/kctd8/fam107b/hmgb1a/ncs1b/syt1a/sncb/rab3ab/fundc1/gabrd/syt9a/pgk1/prkcbb/si:ch211-196l7.4/tsc22d1/nxph…
41	neurons #3	neurons #3	163	-0.38832604343066	-1.64210428573743	0.000413626582927855	0.000948314604761423	0.000371679856289471	7541	tags=52%, list=37%, signal=33%	pbx3b/chd4a/stmn1b/si:dkey-12h9.6/apba1a/gng2/gng3/spcs3/BNC1/cbx1b/ppp1r14c/polr2l/syt4/mfsd2ab/si:dkey-40m6.8/ppp6r2b/gap43/nr2f2/plppr3a/mt-nd3/fxyd6/ptmaa/marcksb/atp8a2/cacna2d2a/snap25a/marcksl1b/hmgb1b/tubb5/hnrnpr/dnmt3ab/kdm6bb/creb3l3l/si:ch211-150g13.3/tomm7/pus10/sncb/uncx4.1/slc44a2/kif3cb/cntnap2b/nat8l/si:ch73-46j18.5/atrx/cdk5r2a/elmod1/hmgb3a/spega/elavl4/ctso/nkain1/zfhx3/rnasek…
42	dorsal diencephalon (thalamus) #4	dorsal diencephalon (thalamus) #4	198	-0.374946795197395	-1.61511714894948	0.000465914737795811	0.0010427615560192	0.000408697138417378	4421	tags=36%, list=21%, signal=29%	hs3st3l/kcnf1b/dennd2c/syt9b/KCNV1/grin2bb/b3gat1a/kctd8/pou4f1/grik1a/fam107b/ncs1b/fcho1/si:dkey-238f9.1/nat8l/nrgna/rnd1b/atp2b2/ACOT12/ccl44/oprd1b/barhl2/slc8a4a/adam19a/itsn1/foxo1a/CAMK2N1/si:ch211-253h3.1/rtn3/galnt18a/grm1b/roraa/stac/marcksl1a/tanc1a/celf2/tex2l/lrrtm1/rims2a/nfixb/PAMR1 (1 of many)/chn1/si:dkey-164f24.2/havcr2/cnksr2a/slc6a1a/gas7a/pcsk6/ackr3a/mstnb/si:ch211-132b12.1/…
43	glia (eye)	glia (eye)	197	0.37855137945161	1.61092006025348	0.00049073806398985	0.00107277623290804	0.000420461009538427	3878	tags=37%, list=19%, signal=30%	cyp46a1.4/slc2a11a/il13ra2/kidins220a/lad1/itgb1b.2/jam2b/hyal4/agpat9l/serpinf1/irf1a/f11r.1/arsg/aldob/vrtn/osr1/prg4b/mmp20a/myo5ab/cpt1b/hsd11b2/slc16a5b/b4galt1/foxc1b/f10/r3hdml/tfr1a/cebpb/klf2a/agtr2/foxc1a/ccl25b/pmp22a/zgc:162612/tdh/tagln2/angptl1a/slc13a5a/zgc:162730/steap4/slco2b1/ms4a17a.11/vamp3/pdk2b/sult6b1/gstt1a/ugt1b5/sult1st1/cebpd/six1a/slc26a5/six2a/pm20d1.1/tfpia/selenbp1/…
44	glia (mature)	glia (mature)	215	0.362236487468369	1.55318008544523	0.000653601040154656	0.00136529995054528	0.000535111962699718	5138	tags=40%, list=25%, signal=30%	pigr/slc2a12/clec11a/fpr1/slc22a2/mxra8a/naprt/si:dkey-22o22.2/serpine2/slc22a7b.1/adamts1/bmp2a/osr1/si:dkey-184p9.7/tgfbi/cpt1b/slc16a12b/enpp1/mmp2/b4galt1/mmp14a/tnni2b.1/foxc1a/nid2a/tpte/pmp22a/zgc:162612/tdh/mxra8b/steap4/vamp3/zgc:194839/pdk2b/slc47a1/tbx18/ehd1b/slc22a6l/pof1b/pm20d1.1/slc13a4/tfpia/selenbp1/si:ch1073-291c23.2/gpt2l/tmem176l.1/soul5/rbp4/aqp7/clec3ba/slc22a7b.2/foxd1/ntd…
45	rostral blood island (myeloid) #2	rostral blood island (myeloid) #2	196	0.36519020568462	1.55174194611313	0.000649639506424777	0.00136529995054528	0.000535111962699718	5305	tags=42%, list=26%, signal=31%	adgrl4/arhgap27l/si:dkeyp-4c4.1/p2rx4a/ecscr/cldn11b/mtmr8/tfec/lgals9l3/snx8a/si:dkey-28n18.9/gcnt4a/si:ch73-234b20.5/sh3bp2/micall2a/adam8a/cbfb/lyve1b/ece1/smad5/si:dkey-237i9.8/cyp27a7/hapln3/klf2a/srgn/si:ch211-226m16.2/gnpda1/ap1s3b/nenf/slc7a6/snx9b/tpte/gpr182/zgc:162730/ctsh/si:ch73-91k6.2/lifrb/dab2/ctsz/galns/egfl7/ugt1b5/ehd1b/sox7/fev/si:ch211-33e4.2/smad1/tfpia/selenbp1/rnaseka/enos…
46	neurons (glutamatergic) #2	neurons (glutamatergic) #2	209	-0.362340286580208	-1.56105691879078	0.000869926255538899	0.0017776753917534	0.000696737275603237	8805	tags=62%, list=43%, signal=36%	luzp1/gapdhs/atp5l/hapln4/micu3a/clta/eno1a/tmem179/stmn4/tuba1c/si:dkeyp-69c1.7/atp6v1g1/tpi1b/sez6l2/ndufab1b/si:ch1073-325m22.2/ppm1la/pvalb6/fgf12a/uqcrq/ndufb8/nsfa/cox7c/atp1b3b/chgb/tmie/cox6a1/chchd10/tns1a/ndufb3/rbfox1/gpx4b/ndufb10/hhatla/ndufb5/ndufs4/ndufa2/aldocb/ndufb11/pin1/ckmt1/rcan3/si:dkey-7j14.5/gng3/neflb/stmn3/cox5aa/cox5ab/fgf1a/cplx2l/necap1/abhd3/ndufb9/calm1a/cntnap2a/v…
47	cranial ganglion (vagal) #2	cranial ganglion (vagal) #2	203	0.354807400832381	1.51867703899641	0.00147901013995821	0.00295802027991642	0.00115935845237486	3544	tags=27%, list=17%, signal=23%	nkx3.3/htr3b/p2rx3a/ntrk1/trpa1b/prkg1a/kcnip2/mfsd6b/npr1b/stoml3a/entpd3/ect2/p2rx2/p2rx3b/mvp/six4b/cbfb/scinlb/si:dkey-88e18.8/smad5/prnpb/hapln3/nipal3/lpar3/pla2g12b/lrsam1/rspo2/coro2a/mkrn2os.2/hephl1a/htr3a/flot1b/runx3/ms4a17a.11/etv4/zgc:175088/anxa13l/si:ch211-222k6.3/eya1/tuft1b/six1a/six2a/smad1/xkrx/si:ch211-181l5.2/alcamb/si:ch211-168f7.5/zgc:162939/cnp/kitlga/sdcbp2/capn2l/abhd15…
48	midbrain #2	midbrain #2	206	-0.34554372581964	-1.48904759027008	0.00173375210725857	0.00339526454338137	0.00133073078408005	5469	tags=30%, list=26%, signal=22%	scrt1b/hmgb1a/rnf165a/mycn/uncx4.1/gpc1a/scrt1a/cacna2d3/smarcb1b/plekhm1/arhgef1b/si:ch211-196l7.4/mab21l2/znf704/ddit4/papolg/barhl2/spega/elavl4/ppp1r15a/foxo3b/r3hdm1/mafaa/u2af2b/btf3/tpbgl/camta1b/polr2d/stmn1a/cdc34b/zgc:113102/roraa/nova2/tnrc6c1/rbm4.2/meis2b/epb41a/nfil3-5/ddit3/ptbp2b/elavl3/hoxd3a/nkx1.2lb/gatad2b/hoxb3a/zgc:194659/pou2f2a/zbtb20/st8sia2/pik3r3b/sox11a/ube2d4/si:ch73-…
49	dorsal habenula #1	dorsal habenula #1	217	-0.334039390397769	-1.43586954312651	0.00269884908380606	0.00517738395668918	0.00202920983744817	5997	tags=38%, list=29%, signal=27%	gdpd5b/syt9b/irx3b/bean1/adgrb2/atcaya/zic2b/dynll2b/fam126a/kctd8/cadps2/si:ch211-150g13.3/pou4f1/fam107b/CNNM1/pmp22b/lhx9/nrn1la/syt1a/nrn1a/lhx2b/si:ch211-247n2.1/nap1l1/tspan18a/adcyap1b/sox6/si:dkeyp-72h1.1/iscub/nr4a3/ccl44/kcnj3b/msi2b/tmem151ba/nptx1l/hmgb3a/rab6ba/nr0b1/prox1a/gng8/si:ch211-151p13.8/spon1b/tpbgl/pde5ab/pnoca/rnasekb/kcnd1/kctd5a/cbarpb/mphosph8/ca4a/qkia/sst1.1/pim3/sgs…
50	purkinje neurons (gabaergic ++)	purkinje neurons (gabaergic ++)	218	-0.338192833260868	-1.45543825013641	0.0034756693872492	0.0065342584480285	0.00256101954849941	4969	tags=30%, list=24%, signal=23%	mef2aa/ca8/atp2b2/limch1a/si:ch211-117c9.1/dnajb6b/dtnbp1b/st6galnac5b/nptx1l/baiap2b/si:dkey-163f12.6/znf385c/stard13a/si:ch211-160f23.7/cacna2d2b/rgs3b/fbrsl1/inpp4ab/rtn3/cnnm2b/roraa/stac/tanc1a/ebf1a/phactr4b/nhlrc2/gabra5/CABZ01055522.1/rims4/grid2/foxp1b/ssx2ipb/rims2a/sort1a/dlg2/ptprz1a/spns2/camk2a/foxp4/efhd2/dazap1/pfkfb3/plxdc1/pcp4l1/dgkh/zranb1b/FO704819.1/grapb/map1ab/arnt2/trpc3/…
51	hypothalamus #5	hypothalamus #5	227	-0.31725903632262	-1.37038374389375	0.00495026036103354	0.00912400929288536	0.00357603947649482	7541	tags=48%, list=37%, signal=31%	pbx3b/faxcb/zgc:153426/aldocb/stmn1b/klf6a/ptprn2/htr1d/gad2/cbx1b/msi2a/rab15/cacng5a/SMIM18/camk2n1a/syt4/ncam2/gap43/zgc:65894/slc32a1/snap25b/fxyd6/phyhipla/chrna2a/penka/marcksb/pcdh10b/appa/si:ch211-194k22.8/si:ch211-214j24.9/cacna2d2a/marcksl1b/tubb5/slc35g2b/ucn3l/adcyap1r1a/cd36/zgc:77056/vgf/syt1a/gfra1b/fam49a/sncb/uncx4.1/pou3f1/col7a1l/sertad4/shox2/cacna2d3/zgc:92873/zgc:153031/id4/…
52	hypothalamus #1	hypothalamus #1	221	-0.326993378514293	-1.40810900689652	0.00570621860487583	0.0103150874780448	0.00404286743260433	6795	tags=39%, list=33%, signal=27%	gap43/ngb/zgc:65894/magi1b/ca10a/calm1a/fxyd6/phyhipla/calm2a/tac1/hsbp1a/six6b/syt5b/klf7b/ldb2b/sept5a/vat1l/rgs16/tubb5/ppiab/adcyap1r1a/npas4a/prdm13/smdt1a/syt1a/fam49a/ywhag1/actb1/fkbp1aa/camkvb/tac3b/syt9a/adcyap1b/syngr3b/tnfaip8l3/sox6/cdk5r2a/nptx1l/rac3a/nr0b1/sox14/zgc:114118/nr5a2/hist2h2l/pou6f2/lrp2b/galr2b/si:dkey-19b23.8/maptb/cgnb/avp/six6a/gpm6aa/ppp3ccb/grm6b/fign/gabra5/vax1…
53	progenitors #3	progenitors #3	217	-0.321939652020009	-1.38385877339143	0.00639698108228017	0.0113455890893271	0.00444675944150558	4442	tags=27%, list=22%, signal=22%	si:dkey-30c15.10/ncapd2/psmc3ip/aurka/cdc6/h3f3a/rfc4/si:dkey-6i22.5/haus3/lbr/ncaph2/slbp/si:ch211-193l2.6/neil3/her6/stmn1a/cdca5/si:ch211-69g19.2/ncapg/pane1/dhfr/ttk/cenpp/zgc:110540/msi1/si:ch211-225g23.1/spdl1/trip13/ccna2/lig1/mybl1/cenpk/zgc:86764/spc24/birc5a/dlgap5/ccne2/arpp19b/smc4/atad5a/slc29a2/esco2/dck/pbk/h2afx/uhrf1/zgc:110425/ccnb2/fbxo5/e2f8/kif20bb/ncapd3/spc25/dlc/gins4/rrm2…
54	rostral blood island (myeloid) #1	rostral blood island (myeloid) #1	220	0.324891376853769	1.39439907766958	0.00697174980056871	0.0121360089121011	0.00475655444483245	4019	tags=32%, list=19%, signal=26%	adgrl4/arhgap27l/ftr83/sc:d189/klf2b/entpd8/cyr61l2/ecscr/myo1ca/si:ch211-71m22.1/serinc2/lrrc15/epas1a/si:dkey-28n18.9/si:ch211-136m16.8/sele/sh3gl3b/si:ch73-234b20.5/micall2a/cyp2aa6/si:dkey-237i9.8/dspa/jupa/cav1/slc16a1a/hlx1/klf2a/dusp1/agtr2/srgn/slco2a1/snx9b/gpr182/csrp1a/tagln2/vamp3/lifrb/acvrl1/egfl7/cfd/zgc:171686/si:ch73-335l21.4/cyp1a/ugt1b5/ehd1b/edn2/eppk1/sult1st1/sox7/cxcl12b/si…
55	neurons (gabaergic)	neurons (gabaergic)	176	-0.33117619607401	-1.41090360464322	0.0101375096036786	0.0173259255044689	0.0067906762895455	4981	tags=41%, list=24%, signal=32%	chodl/slc32a1/fxyd6/tac1/nrxn1b/prickle3/gdf11/cacna2d2a/marcksl1b/si:dkeyp-123h10.2/mab21l1/pnocb/btbd17a/fam126a/smdt1a/pgam1a/dffa/pyya/syt1a/cox4i2/tspan18a/nrgna/syt9a/fam131a/tp53i11b/dtnbp1b/zgc:109949/si:dkey-108k21.13/grm6a/oprd1b/msi2b/prox1a/rnasekb/si:dkey-215k6.1/slc6a1b/samd10b/glra2/zgc:195023/rftn1a/sst1.1/celf2/epb41a/cers2a/cacna1ea/oprm1/dlg2/sst1.2/nhlh2/C14orf132/dgkh/mmel1/s…
56	neurons (midbrain?, glutamatergic)	neurons (midbrain?, glutamatergic)	206	-0.310715676662514	-1.33896347993582	0.0158496272081141	0.0266047313850487	0.0104273863211277	7035	tags=42%, list=34%, signal=28%	atp6v1c1a/camk2n1a/syt4/mtnr1bb/rybpb/csdc2a/cplx2l/gap43/zgc:65894/vsx2/calm1a/cntnap2a/gb:bc139872/si:ch211-198k9.6/drd6b/vamp1/ptmaa/calm2a/si:ch73-144d13.5/si:ch211-214j24.9/snap25a/marcksl1b/ndufa3/hmgb1b/olfm3a/dab2ipa/ppiab/stx1b/stx12l/atcaya/fam131bb/dynll2b/syn2a/pgam1a/ndufa5/zgc:77056/cabp7b/mtbl/sncb/nrn1a/pou3f1/tubb2/si:dkey-238f9.1/hoxb2a/fundc1/shox2/slc24a4a/adcyap1b/id4/mab21l2…
57	hypothalamus #6	hypothalamus #6	193	-0.307269038338337	-1.31927617651338	0.0303048963380588	0.0499764957153952	0.0195876522960676	6079	tags=36%, list=29%, signal=26%	tubb5/pnocb/igsf21a/kcnf1b/gdpd5b/adcyap1r1a/ipcef1/grin2bb/syn2a/fam126a/cd36/fbxo10/psd3l/ncs1b/pcbp4/sncb/ppm1nb/si:ch211-218g4.2/nrgna/zeb2b/cpne5b/ddc/oprd1b/cygb2/r3hdm1/znf385c/usp6nl/cart2/rnasekb/kcnd1/slc6a1b/si:dkey-175g6.2/atcayb/stac/nmu/dcbld1/oaz2a/foxg1a/si:ch211-255i3.4/cacna1ea/rprml/CU929259.1/syt10/cpne5a/celf4/pcp4l1/dgkh/mmel1/noxo1b/sall3a/aanat1/eno2/map1ab/kcng1/fam184b/s…
