## Supplementary material for "Diencephalic and Neuropeptidergic Dysfunction in Zebrafish with Autism Risk Mutations": Data S1 - RNA-seq analysis files: deaf1_6dpf_singlecellCNS_GSEA.csv

	ID	Description	setSize	enrichmentScore	NES	pvalue	p.adjust	qvalue	rank	leading_edge	core_enrichment
1	microglia	microglia	165	0.516693770643971	2.14242501359387	3.13267975899811e-10	1.8169542602189e-08	8.24389410262659e-09	4802	tags=54%, list=23%, signal=42%	si:ch211-283g2.2/btk/glipr2/itgb2/il10ra/si:ch211-147m6.1/cxcr3.2/SLA (1 of many)/tnfb/si:ch211-1o7.3/si:ch73-281k2.5/spice1/ccr9a/lcp2a/serpinb1l1/wasb/si:ch211-125e6.5/plxnc1/spi1a/tnfaip8l2a/xaf1/cx32.2/fam49ba/nrros/si:dkey-69o16.5/lgals9l3/lcp1/si:ch211-212k18.7/ctss2.2/zgc:194312/gpr183a/rac2/hmha1b/enpp1/bin2b/capgb/ms4a17a.10/cebpb/lgals2a/rgs13/hcls1/mpeg1.1/glud1a/NCKAP1L/skap2/si:ch211…
2	dorsal diencephalon (thalamus) #1	dorsal diencephalon (thalamus) #1	227	-0.463772575076901	-2.00353539833877	1.18192087875195e-08	3.42757054838065e-07	1.55515905098941e-07	7559	tags=52%, list=37%, signal=34%	cnih3/zgc:153426/luzp2/aldocb/stmn1b/tcf7l2/ak5/gng2/ckmt1/gng3/BNC1/cbx1b/camk2d2/runx1t1/camk2n1a/necab1/pcp4a/rtn4r/olfm1b/csdc2a/cplx2l/stap2a/gap43/calm3a/ngb/zgc:65894/ca10a/calm1a/cntnap2a/ptmaa/calm2a/hsbp1a/marcksb/ldb2b/cbln2b/tox/snap25a/marcksl1b/si:dkeyp-123h10.2/tubb5/mab21l1/olfm3a/ppiab/stx1b/alcama/syn2a/smdt1a/crhb/pou4f1/barhl1b/hmgb1a/lhx9/syt1a/robo1/fam49a/ywhag1/sncb/nrn1a/…
3	olfactory bulb	olfactory bulb	196	0.471292071359537	1.97552111968176	3.89525852790584e-08	7.53083315395128e-07	3.41689344553143e-07	5131	tags=53%, list=25%, signal=40%	tgm1l2/si:ch73-111k22.3/or106-2/cx28.8/WDR63/nwd1/kif6/si:ch211-113e8.9/rsph14/armc3/tspan35/zgc:113425/f11r.1/efcab6/tekt1/si:rp71-17i16.6/plscr3a/zgc:110353/CABZ01025780.1/abhd2b/epdl1/or111-11/si:ch73-335l21.2/dzip1l/tmem238b/spag6/nme8/setd1bb/iqub/spef2/gcnt7/tprg1/si:dkey-184p9.7/wdr78/soul2/svopl/spint2/ap1m2/cfap53/si:dkey-16l2.17/epcam/CABZ01118004.1/mef2b/vsig8a/si:ch1073-443f11.2/zgc:1…
4	dorsal diencephalon (thalamus) #2	dorsal diencephalon (thalamus) #2	223	-0.426777687717711	-1.84185957150054	8.35369348051377e-07	1.2112855546745e-05	5.49585097402222e-06	7266	tags=52%, list=35%, signal=34%	calb2a/pbx3b/zgc:153426/luzp2/stmn1b/ak5/gng2/ckmt1/si:dkey-7j14.5/gng3/cbx1b/ppp1r14c/atp6v1c1a/camk2n1a/pcp4a/olfm1b/csdc2a/cplx2l/ppp1r1c/necap1/calm3a/ca10a/calm1a/ptmaa/calm2a/marcksb/h1f0/lmo1/cbln2b/mcama/tox/snap25a/ntng2a/marcksl1b/si:dkeyp-123h10.2/mab21l1/atf5b/slc35g2b/sfxn5b/nmnat2/stx1b/KCNV1/tfap2e/dynll2b/syn2a/pou4f1/hmgb1a/lhx9/ywhag1/sncb/nrn1a/lhx2b/pou3f1/si:dkey-238f9.1/stc2…
5	progenitors/differentiating granule cells (hindbrain)	progenitors/differentiating granule cells (hindbrain)	219	-0.42566307623699	-1.83473601095968	2.08103828925717e-06	2.36318485167843e-05	1.07222543179602e-05	6988	tags=47%, list=34%, signal=32%	camk2n1a/syt4/ncam2/csdc2a/zic6/gap43/caskb/zgc:77880/calm1a/mt-nd3/gb:bc139872/fxyd6/ptmaa/cited2/marcksb/appa/cbln2b/sept5a/fgd1/si:ch211-214j24.9/cacna2d2a/atl1/marcksl1b/si:dkeyp-123h10.2/hmgb1b/gfra2b/tubb5/dpysl3/stx1b/zic2b/syn2a/si:dkey-81l17.6/dachd/wdr48a/crhb/kdm6bb/creb3l3l/zgc:77056/barhl1b/syt1a/rdh10a/sncb/hp1bp3/fundc1/tenm3/adcyap1b/si:ch211-196l7.4/chd6/tgfa/srgap1b/vip/cdk5r2a/…
6	diencephalon (tuberculum; gabaergic)	diencephalon (tuberculum; gabaergic)	224	-0.412342059367564	-1.78274398638278	2.44467398449493e-06	2.36318485167843e-05	1.07222543179602e-05	7541	tags=48%, list=37%, signal=31%	pbx3b/aldocb/stmn1b/tmeff2b/ptprn2/gad2/shdb/si:ch211-195b15.8/gng2/ckmt1/si:dkey-7j14.5/gng3/cbx1b/msi2a/osbp2/camk2n1a/cox5aa/cox5ab/bhlhe22/csdc2a/cplx2l/necap1/zgc:65894/slc32a1/ptmaa/calm2a/ypel3/marcksb/si:ch211-214j24.9/cacna2d2a/snap25a/marcksl1b/hmgb1b/mab21l1/pnocb/ppiab/stx1b/si:dkey-26c10.5/syn2a/zgc:77056/cabp7b/hmgb1a/mtbl/vgf/otpb/fam49a/sncb/tubb2/si:dkey-238f9.1/fundc1/pgk1/vsnl1…
7	hindbrain/cranial nerve	hindbrain/cranial nerve	224	-0.40849257050683	-1.76610087913428	3.60783413534792e-06	2.98934828357399e-05	1.35632862231125e-05	6883	tags=48%, list=33%, signal=33%	fgf1a/csdc2a/cplx2l/necap1/gap43/zgc:65894/calm1a/cntnap2a/snap25b/cd9a/vamp1/ptmaa/calm2a/ypel3/lancl2/marcksb/cbln2b/si:ch211-214j24.9/snap25a/marcksl1b/tshz3b/ppiab/kcnh8/sh3glb2b/stx1b/atcaya/fam131bb/dynll2b/syn2a/tgif1/zgc:77056/hmgb1a/mtbl/vgf/sncb/tubb2/si:dkey-238f9.1/scrt1a/nat8l/hoxb2a/slc24a4a/cacna2d3/vsnl1b/id4/mab21l2/evx2/cdk5r2a/rac3a/gbx2/tppp2/hmgb3a/elavl4/nr5a2/CAMK2N1/hoxc1a…
8	optic tectum (gabaergic) #1	optic tectum (gabaergic) #1	225	-0.406433992173797	-1.75298609632922	6.92051047689397e-06	5.01737009574813e-05	2.27648370950459e-05	7553	tags=47%, list=37%, signal=30%	lrrtm2/zgc:153426/aldocb/stmn1b/tcf7l2/gad2/gng2/ckmt1/si:dkey-7j14.5/gng3/cbx1b/msi2a/atp6v1c1a/camk2n1a/syt4/cox5aa/cox5ab/csdc2a/cplx2l/necap1/gap43/zgc:65894/abhd3/slc32a1/fxyd6/cd9a/ptmaa/calm2a/ypel3/marcksb/lmo1/si:ch211-214j24.9/cacna2d2a/snap25a/marcksl1b/hmgb1b/pnocb/ppiab/pclob/stx1b/doc2d/syn2a/creb3l3l/zgc:77056/mtbl/vgf/fam49a/ywhag1/sncb/tubb2/six3b/dpm2/fundc1/pgk1/id4/slc2a3a/cpl…
9	mid-hind boundary (gabaergic) #1	mid-hind boundary (gabaergic) #1	222	-0.410038050314003	-1.76937930415516	7.80376417075611e-06	5.02909246559838e-05	2.28180238910997e-05	7266	tags=50%, list=35%, signal=33%	gng2/ckmt1/rcan3/si:dkey-7j14.5/gng3/cbx1b/msi2a/atp6v1c1a/stmn3/camk2n1a/csdc2a/cplx2l/necap1/zgc:65894/calm1a/slc32a1/cntnap2a/cd9a/vamp1/ptmaa/calm2a/lancl2/marcksb/ywhaqa/si:ch211-214j24.9/nkx6.2/snap25a/marcksl1b/mab21l1/ppiab/nmnat2/sh3glb2b/stx1b/syn2a/creb3l3l/zgc:77056/mtbl/ywhag1/sncb/gpc1a/tubb2/pgam1b/scrt1a/nat8l/hoxb2a/fundc1/cacna2d3/vsnl1b/lmo4a/id4/rab11a/mab21l2/upf3a/nkx6.1/rac…
10	telencephalon (pallium), glutamatergic #2	telencephalon (pallium), glutamatergic #2	217	-0.413557471069383	-1.78568725658657	1.00913181514075e-05	5.85296452781637e-05	2.65561003984409e-05	5677	tags=47%, list=27%, signal=35%	camk2n1a/necab1/st6gal2a/rtn4r/olfm1b/bhlhe22/pip5k1ca/gap43/calm3a/ngb/neurod6b/zgc:65894/ca10a/fxyd6/ptmaa/hsbp1a/marcksb/olfm1a/hmgb1b/tubb5/adcyap1r1a/gpr22a/creb3l3l/ebf3b/atp6ap1a/lhx9/syt1a/rtn4rl2a/fam49a/sncb/uncx4.1/nrn1a/ppm1nb/si:dkey-238f9.1/fundc1/mef2aa/tac3b/syt9a/ek1/tp53i11b/adcyap1b/tnfaip8l3/srgap1b/cdk5r2a/ccl44/elmod1/barhl2/col14a1a/hmgb3a/rab6ba/elavl4/r3hdm1/sv2a/map1aa/f…
11	neurons #1	neurons #1	226	-0.402306643742324	-1.73535957923124	1.72099886112553e-05	9.05678040352924e-05	4.10924700704594e-05	7266	tags=45%, list=35%, signal=30%	gng2/ckmt1/si:dkey-7j14.5/gng3/cbx1b/camk2d2/SMIM18/camk2n1a/pcp4a/olfm1b/bhlhe22/sp5a/cplx2l/necap1/bhlhe23/elovl4a/calm3a/neurod6b/zgc:65894/calm1a/fxyd6/ptmaa/calm2a/olfm1a/h1f0/lmo1/appa/rims1a/cbln2b/sept5a/si:ch211-214j24.9/snap25a/marcksl1b/si:dkeyp-123h10.2/hmgb1b/nr2f1b/stx1b/id2b/dynll2b/syn2a/cd36/creb3l3l/barhl1b/scrt1b/syt1a/fam49a/ywhag1/sncb/nrn1a/stc2a/rab3ab/fundc1/mbd3b/adcyap1b…
12	neurons (glutamatergic) #1	neurons (glutamatergic) #1	224	-0.391386676429179	-1.69214424748384	1.87381663521295e-05	9.05678040352924e-05	4.10924700704594e-05	7266	tags=45%, list=35%, signal=30%	gng2/ckmt1/si:dkey-7j14.5/gng3/fbxo45/cbx1b/msi2a/atp6v1c1a/SMIM18/camk2n1a/c1ql4a/ncam2/pcp4a/csdc2a/irx4b/gap43/calm3a/zgc:65894/calm1a/fxyd6/cd9a/ptmaa/calm2a/marcksb/ywhaqa/si:ch211-214j24.9/snap25a/marcksl1b/tubb5/olfm3a/ppiab/stx1b/dynll2b/syn2a/crhb/zgc:77056/hmgb1a/lhx9/mtbl/fam49a/sncb/nrn1a/lhx2b/kif3cb/pou3f1/tubb2/fundc1/tspan18a/pafah1b1b/pgk1/vsnl1b/adcyap1b/id4/serp2/rab11a/srgap1b…
13	dorsal diencephalon (thalamus) #3	dorsal diencephalon (thalamus) #3	224	-0.38709163375941	-1.67357480661105	2.92923719175116e-05	0.000130689043939667	5.92962994281611e-05	7680	tags=51%, list=37%, signal=33%	histh1l/atp1b3a/calb2a/cnih3/luzp2/cacnb4b/stmn1b/tcf7l2/ak5/otofa/gng2/gng3/cbx1b/thsd7aa/fam32a/camk2n1a/pcp4a/olfm1b/sp5a/cplx2l/ppp1r1c/calm3a/ca10a/calm1a/snap25b/ptmaa/calm2a/olfm1a/h1f0/ldb2b/mcama/tox/ctnnd2a/snap25a/ntng2a/marcksl1b/si:dkeyp-123h10.2/mab21l1/slc35g2b/syt9b/sfxn5b/stx1b/KCNV1/syn2a/pou4f1/barhl1b/hmgb1a/lhx9/ywhag1/sncb/nrn1a/lhx2b/pou3f1/camkvb/scrt1a/nat8l/fundc1/nrgna/…
14	hindbrain	hindbrain	225	-0.382384371480498	-1.64925793503085	5.39295198835031e-05	0.000223422296660227	0.00010137127797651	6988	tags=46%, list=34%, signal=31%	camk2n1a/syt4/pcp4a/olfm1b/gap43/MZT1/calm3a/zgc:65894/calm1a/cntnap2a/vamp1/ptmaa/calm2a/hsbp1a/cbln2b/si:ch211-214j24.9/snap25a/marcksl1b/mab21l1/olfm3a/plxna4/tshz3b/dachb/stx1b/atcaya/dynll2b/phox2a/pyya/slc6a2/cabp7b/fam49a/ywhag1/sncb/nrn1a/tubb2/scn2b/si:dkey-238f9.1/ccka/scrt1a/nat8l/hoxb2a/fundc1/shox2/nrgna/cpne5b/adcyap1b/id4/plxna2/ddc/crabp1b/mab21l2/vip/upf3a/cdk5r2a/tppp2/hmgb3a/el…
15	mid-hind boundary (gabaergic) #2	mid-hind boundary (gabaergic) #2	223	-0.383479916574031	-1.65499784817077	8.93296659619499e-05	0.000345408041719539	0.000156718712213947	8015	tags=53%, list=39%, signal=33%	vstm2l/rtn1b/rab41/hrasb/olfm2a/tmie/uchl1/otpa/raraa/tox3/hoxa3a/znf703/hoxc4a/zgc:153426/aldocb/stmn1b/tmeff2b/dirc2/ptprn2/galr1b/ckmt1/si:dkey-7j14.5/gng3/msi2a/atp6v1c1a/SMIM18/syt4/csdc2a/necap1/gap43/zgc:65894/slc32a1/snap25b/gb:bc139872/fxyd6/ptmaa/calm2a/penka/marcksb/si:ch211-214j24.9/snap25a/marcksl1b/ppiab/nmnat2/sh3glb2b/stx1b/atcaya/peli3/doc2d/dynll2b/zgc:77056/hmgb1a/mtbl/otpb/fam…
16	dorsal diencephalon (thalamus) #4	dorsal diencephalon (thalamus) #4	198	-0.374946795197395	-1.60272560532592	0.000173291948582593	0.0006281833136119	0.000285019652274002	4421	tags=36%, list=21%, signal=29%	hs3st3l/kcnf1b/dennd2c/syt9b/KCNV1/grin2bb/b3gat1a/kctd8/pou4f1/grik1a/fam107b/ncs1b/fcho1/si:dkey-238f9.1/nat8l/nrgna/rnd1b/atp2b2/ACOT12/ccl44/oprd1b/barhl2/slc8a4a/adam19a/itsn1/foxo1a/CAMK2N1/si:ch211-253h3.1/rtn3/galnt18a/grm1b/roraa/stac/marcksl1a/tanc1a/celf2/tex2l/lrrtm1/rims2a/nfixb/PAMR1 (1 of many)/chn1/si:dkey-164f24.2/havcr2/cnksr2a/slc6a1a/gas7a/pcsk6/ackr3a/mstnb/si:ch211-132b12.1/…
17	neurons (glutamatergic) #3	neurons (glutamatergic) #3	228	-0.372595212208232	-1.60766398918831	0.000221028046506283	0.000754095688080258	0.000342148678802295	7266	tags=44%, list=35%, signal=29%	gng2/ckmt1/rcan3/si:dkey-7j14.5/gng3/cbx1b/msi2a/atp6v1c1a/camk2n1a/necab1/csdc2a/cplx2l/necap1/gap43/paip2b/zgc:65894/ca10a/calm1a/cntnap2a/fxyd6/cd9a/ptmaa/calm2a/marcksb/si:ch211-214j24.9/snap25a/marcksl1b/ppp2r2ca/olfm3a/plxna4/ppiab/stx1b/si:dkey-26c10.5/npas4a/atcaya/dynll2b/syn2a/ppm1k/zgc:77056/hmgb1a/mtbl/vgf/fam49a/ywhag1/sncb/nrn1a/gpc1a/si:dkey-238f9.1/fundc1/syt9a/rnd1b/pgk1/adcyap1b…
18	diencephalon	diencephalon	222	-0.367920589507781	-1.58763577221458	0.000346546226947516	0.00111664895349755	0.000506646530625024	8157	tags=58%, list=39%, signal=35%	cox7c/CABZ01084566.1/tshz1/paqr5a/lmo4b/znf503/sprn/cspg5b/bcat1/vstm2l/ptmab/cox6a1/chchd10/rnf44/atf4b/rbfox1/ndufb10/hoxa3a/gria2b/znf703/hcn2b/ndufs4/zgc:153426/stmn1b/ndufb11/atp2b1a/prkcda/si:dkey-7j14.5/gng3/msi2a/atp2a3/camk2d2/uqcrfs1/cacng5a/cox5aa/cox5ab/olfm1b/calm3a/nr2f2/lmo7a/snap25b/ypel3/mafgb/znrf3/snap25a/si:dkeyp-123h10.2/ptprea/tubb5/atf5b/si:zfos-2326c3.2/kcnh8/KCNV1/peli3/c…
19	neurons (dienc, glutamatergic, ZLI)	neurons (dienc, glutamatergic, ZLI)	210	-0.378873785741188	-1.62575254809657	0.000445230086314032	0.00129116725031069	0.000585829060939516	6988	tags=49%, list=34%, signal=32%	camk2n1a/ncam2/olfm1b/cplx2l/gap43/ngb/zgc:65894/ca10a/calm1a/cntnap2a/ptmaa/calm2a/tac1/marcksb/rab39bb/ano8b/si:ch211-214j24.9/snap25a/marcksl1b/cadm2a/ppp2r2ca/olfm3a/plxna4/stx1b/si:dkey-26c10.5/gcfc2/gria4b/creb3l3l/zgc:77056/sncb/nrn1a/gpc1a/cbx8b/si:dkey-238f9.1/sema3fa/fam149b1/fundc1/rnd1b/adcyap1b/id4/si:ch211-266k22.6/si:ch211-196l7.4/mif4gda/grin1b/elmod1/nptx1l/nkx6.1/barhl2/hmgb3a/r…
20	neurons #3	neurons #3	163	-0.38832604343066	-1.60638708569797	0.00043130346926662	0.00129116725031069	0.000585829060939516	7541	tags=52%, list=37%, signal=33%	pbx3b/chd4a/stmn1b/si:dkey-12h9.6/apba1a/gng2/gng3/spcs3/BNC1/cbx1b/ppp1r14c/polr2l/syt4/mfsd2ab/si:dkey-40m6.8/ppp6r2b/gap43/nr2f2/plppr3a/mt-nd3/fxyd6/ptmaa/marcksb/atp8a2/cacna2d2a/snap25a/marcksl1b/hmgb1b/tubb5/hnrnpr/dnmt3ab/kdm6bb/creb3l3l/si:ch211-150g13.3/tomm7/pus10/sncb/uncx4.1/slc44a2/kif3cb/cntnap2b/nat8l/si:ch73-46j18.5/atrx/cdk5r2a/elmod1/hmgb3a/spega/elavl4/ctso/nkain1/zfhx3/rnasek…
21	optic tectum (gabaergic) #2	optic tectum (gabaergic) #2	223	-0.362141974307308	-1.56290893553276	0.000478960350454094	0.00132284287268273	0.000600200940418664	7535	tags=45%, list=36%, signal=29%	nab1a/zgc:153426/aldocb/stmn1b/slc25a38b/gad2/gng2/ckmt1/cacng8a/prkcda/gng3/cbx1b/ppp1r14c/si:ch73-31d8.2/si:ch211-203b8.6/pcp4a/olfm1b/sp5a/cplx2l/calm3a/hivep1/chodl/calm1a/slc32a1/snap25b/ptmaa/calm2a/ypel3/hsbp1a/h1f0/lmo1/ywhaqa/snap25a/marcksl1b/rgs16/slc35g2b/stx1b/npas4a/tfap2e/syn2a/kctd8/fam107b/hmgb1a/ncs1b/syt1a/sncb/rab3ab/fundc1/gabrd/syt9a/pgk1/prkcbb/si:ch211-196l7.4/tsc22d1/nxph…
22	glia (mature)	glia (mature)	215	0.362236487468369	1.5478187009036	0.000818141547041075	0.00215691862401738	0.000978638214163966	5138	tags=40%, list=25%, signal=30%	pigr/slc2a12/clec11a/fpr1/slc22a2/mxra8a/naprt/si:dkey-22o22.2/serpine2/slc22a7b.1/adamts1/bmp2a/osr1/si:dkey-184p9.7/tgfbi/cpt1b/slc16a12b/enpp1/mmp2/b4galt1/mmp14a/tnni2b.1/foxc1a/nid2a/tpte/pmp22a/zgc:162612/tdh/mxra8b/steap4/vamp3/zgc:194839/pdk2b/slc47a1/tbx18/ehd1b/slc22a6l/pof1b/pm20d1.1/slc13a4/tfpia/selenbp1/si:ch1073-291c23.2/gpt2l/tmem176l.1/soul5/rbp4/aqp7/clec3ba/slc22a7b.2/foxd1/ntd…
23	neurons (glutamatergic) #2	neurons (glutamatergic) #2	209	-0.362340286580208	-1.55061160948679	0.000965557666761891	0.00243488455096477	0.00110475705579164	8805	tags=62%, list=43%, signal=36%	luzp1/gapdhs/atp5l/hapln4/micu3a/clta/eno1a/tmem179/stmn4/tuba1c/si:dkeyp-69c1.7/atp6v1g1/tpi1b/sez6l2/ndufab1b/si:ch1073-325m22.2/ppm1la/pvalb6/fgf12a/uqcrq/ndufb8/nsfa/cox7c/atp1b3b/chgb/tmie/cox6a1/chchd10/tns1a/ndufb3/rbfox1/gpx4b/ndufb10/hhatla/ndufb5/ndufs4/ndufa2/aldocb/ndufb11/pin1/ckmt1/rcan3/si:dkey-7j14.5/gng3/neflb/stmn3/cox5aa/cox5ab/fgf1a/cplx2l/necap1/abhd3/ndufb9/calm1a/cntnap2a/v…
24	midbrain #2	midbrain #2	206	-0.34554372581964	-1.48141084148923	0.00162388956827438	0.00392439978999641	0.00178058066696752	5469	tags=30%, list=26%, signal=22%	scrt1b/hmgb1a/rnf165a/mycn/uncx4.1/gpc1a/scrt1a/cacna2d3/smarcb1b/plekhm1/arhgef1b/si:ch211-196l7.4/mab21l2/znf704/ddit4/papolg/barhl2/spega/elavl4/ppp1r15a/foxo3b/r3hdm1/mafaa/u2af2b/btf3/tpbgl/camta1b/polr2d/stmn1a/cdc34b/zgc:113102/roraa/nova2/tnrc6c1/rbm4.2/meis2b/epb41a/nfil3-5/ddit3/ptbp2b/elavl3/hoxd3a/nkx1.2lb/gatad2b/hoxb3a/zgc:194659/pou2f2a/zbtb20/st8sia2/pik3r3b/sox11a/ube2d4/si:ch73-…
25	purkinje neurons (gabaergic ++)	purkinje neurons (gabaergic ++)	218	-0.338192833260868	-1.45713761311616	0.00272506364412714	0.00632214765437496	0.00286848804644962	4969	tags=30%, list=24%, signal=23%	mef2aa/ca8/atp2b2/limch1a/si:ch211-117c9.1/dnajb6b/dtnbp1b/st6galnac5b/nptx1l/baiap2b/si:dkey-163f12.6/znf385c/stard13a/si:ch211-160f23.7/cacna2d2b/rgs3b/fbrsl1/inpp4ab/rtn3/cnnm2b/roraa/stac/tanc1a/ebf1a/phactr4b/nhlrc2/gabra5/CABZ01055522.1/rims4/grid2/foxp1b/ssx2ipb/rims2a/sort1a/dlg2/ptprz1a/spns2/camk2a/foxp4/efhd2/dazap1/pfkfb3/plxdc1/pcp4l1/dgkh/zranb1b/FO704819.1/grapb/map1ab/arnt2/trpc3/…
26	dorsal habenula #1	dorsal habenula #1	217	-0.334039390397769	-1.44233854871206	0.00488660095935249	0.0109008790631709	0.00494595238800859	5997	tags=38%, list=29%, signal=27%	gdpd5b/syt9b/irx3b/bean1/adgrb2/atcaya/zic2b/dynll2b/fam126a/kctd8/cadps2/si:ch211-150g13.3/pou4f1/fam107b/CNNM1/pmp22b/lhx9/nrn1la/syt1a/nrn1a/lhx2b/si:ch211-247n2.1/nap1l1/tspan18a/adcyap1b/sox6/si:dkeyp-72h1.1/iscub/nr4a3/ccl44/kcnj3b/msi2b/tmem151ba/nptx1l/hmgb3a/rab6ba/nr0b1/prox1a/gng8/si:ch211-151p13.8/spon1b/tpbgl/pde5ab/pnoca/rnasekb/kcnd1/kctd5a/cbarpb/mphosph8/ca4a/qkia/sst1.1/pim3/sgs…
27	hypothalamus #1	hypothalamus #1	221	-0.326993378514293	-1.41033924494209	0.00710211480211816	0.0152563947601057	0.00692213918335103	6795	tags=39%, list=33%, signal=27%	gap43/ngb/zgc:65894/magi1b/ca10a/calm1a/fxyd6/phyhipla/calm2a/tac1/hsbp1a/six6b/syt5b/klf7b/ldb2b/sept5a/vat1l/rgs16/tubb5/ppiab/adcyap1r1a/npas4a/prdm13/smdt1a/syt1a/fam49a/ywhag1/actb1/fkbp1aa/camkvb/tac3b/syt9a/adcyap1b/syngr3b/tnfaip8l3/sox6/cdk5r2a/nptx1l/rac3a/nr0b1/sox14/zgc:114118/nr5a2/hist2h2l/pou6f2/lrp2b/galr2b/si:dkey-19b23.8/maptb/cgnb/avp/six6a/gpm6aa/ppp3ccb/grm6b/fign/gabra5/vax1…
28	progenitors #3	progenitors #3	217	-0.321939652020009	-1.39009345548879	0.0105599058371652	0.0214425913129443	0.00972894342692574	4442	tags=27%, list=22%, signal=22%	si:dkey-30c15.10/ncapd2/psmc3ip/aurka/cdc6/h3f3a/rfc4/si:dkey-6i22.5/haus3/lbr/ncaph2/slbp/si:ch211-193l2.6/neil3/her6/stmn1a/cdca5/si:ch211-69g19.2/ncapg/pane1/dhfr/ttk/cenpp/zgc:110540/msi1/si:ch211-225g23.1/spdl1/trip13/ccna2/lig1/mybl1/cenpk/zgc:86764/spc24/birc5a/dlgap5/ccne2/arpp19b/smc4/atad5a/slc29a2/esco2/dck/pbk/h2afx/uhrf1/zgc:110425/ccnb2/fbxo5/e2f8/kif20bb/ncapd3/spc25/dlc/gins4/rrm2…
29	neurons (gabaergic)	neurons (gabaergic)	176	-0.33117619607401	-1.38189949101571	0.0110909955066953	0.0214425913129443	0.00972894342692574	4981	tags=41%, list=24%, signal=32%	chodl/slc32a1/fxyd6/tac1/nrxn1b/prickle3/gdf11/cacna2d2a/marcksl1b/si:dkeyp-123h10.2/mab21l1/pnocb/btbd17a/fam126a/smdt1a/pgam1a/dffa/pyya/syt1a/cox4i2/tspan18a/nrgna/syt9a/fam131a/tp53i11b/dtnbp1b/zgc:109949/si:dkey-108k21.13/grm6a/oprd1b/msi2b/prox1a/rnasekb/si:dkey-215k6.1/slc6a1b/samd10b/glra2/zgc:195023/rftn1a/sst1.1/celf2/epb41a/cers2a/cacna1ea/oprm1/dlg2/sst1.2/nhlh2/C14orf132/dgkh/mmel1/s…
30	hypothalamus #5	hypothalamus #5	227	-0.31725903632262	-1.37058494588606	0.0109860696125197	0.0214425913129443	0.00972894342692574	7541	tags=48%, list=37%, signal=31%	pbx3b/faxcb/zgc:153426/aldocb/stmn1b/klf6a/ptprn2/htr1d/gad2/cbx1b/msi2a/rab15/cacng5a/SMIM18/camk2n1a/syt4/ncam2/gap43/zgc:65894/slc32a1/snap25b/fxyd6/phyhipla/chrna2a/penka/marcksb/pcdh10b/appa/si:ch211-194k22.8/si:ch211-214j24.9/cacna2d2a/marcksl1b/tubb5/slc35g2b/ucn3l/adcyap1r1a/cd36/zgc:77056/vgf/syt1a/gfra1b/fam49a/sncb/uncx4.1/pou3f1/col7a1l/sertad4/shox2/cacna2d3/zgc:92873/zgc:153031/id4/…
31	neurons (midbrain?, glutamatergic)	neurons (midbrain?, glutamatergic)	206	-0.310715676662514	-1.33209645446947	0.0162025541297523	0.0303144561137301	0.0137542904327269	7035	tags=42%, list=34%, signal=28%	atp6v1c1a/camk2n1a/syt4/mtnr1bb/rybpb/csdc2a/cplx2l/gap43/zgc:65894/vsx2/calm1a/cntnap2a/gb:bc139872/si:ch211-198k9.6/drd6b/vamp1/ptmaa/calm2a/si:ch73-144d13.5/si:ch211-214j24.9/snap25a/marcksl1b/ndufa3/hmgb1b/olfm3a/dab2ipa/ppiab/stx1b/stx12l/atcaya/fam131bb/dynll2b/syn2a/pgam1a/ndufa5/zgc:77056/cabp7b/mtbl/sncb/nrn1a/pou3f1/tubb2/si:dkey-238f9.1/hoxb2a/fundc1/shox2/slc24a4a/adcyap1b/id4/mab21l2…
32	dorsal habenula #2	dorsal habenula #2	216	-0.300928905293346	-1.29845390148141	0.0213086624768138	0.0386219507392251	0.0175235711158009	6380	tags=38%, list=31%, signal=27%	lmo1/rims1a/mcama/zgc:101731/marcksl1b/add3a/gdpd5b/syt9b/bean1/atcaya/zic2b/fam126a/kctd8/cadps2/igf2a/chd7/si:ch211-150g13.3/pou4f1/CNNM1/grid1a/nrn1la/syt1a/nrn1a/lhx2b/nap1l1/gabbr2/tspan18a/tp53i11b/adcyap1b/mad1l1/cplx2/si:dkeyp-72h1.1/iscub/nr4a3/grm6a/cdk5r2a/ccl44/msi2b/tmem151ba/rab6ba/gng8/id2a/si:ch211-151p13.8/nrp1a/spon1b/rnasekb/b3gat2/kctd5a/cbarpb/hs2st1b/atp11c/cgnb/stac/pim3/ce…
33	hypothalamus #6	hypothalamus #6	193	-0.307269038338337	-1.306700889171	0.0268333610879492	0.0471616649424562	0.0213982145836916	6079	tags=36%, list=29%, signal=26%	tubb5/pnocb/igsf21a/kcnf1b/gdpd5b/adcyap1r1a/ipcef1/grin2bb/syn2a/fam126a/cd36/fbxo10/psd3l/ncs1b/pcbp4/sncb/ppm1nb/si:ch211-218g4.2/nrgna/zeb2b/cpne5b/ddc/oprd1b/cygb2/r3hdm1/znf385c/usp6nl/cart2/rnasekb/kcnd1/slc6a1b/si:dkey-175g6.2/atcayb/stac/nmu/dcbld1/oaz2a/foxg1a/si:ch211-255i3.4/cacna1ea/rprml/CU929259.1/syt10/cpne5a/celf4/pcp4l1/dgkh/mmel1/noxo1b/sall3a/aanat1/eno2/map1ab/kcng1/fam184b/s…
