## Supplementary material for "Diencephalic and Neuropeptidergic Dysfunction in Zebrafish with Autism Risk Mutations": Data S1 - RNA-seq analysis files: hdlbpa-GSEA-c5.csv

	ID	Description	setSize	enrichmentScore	NES	pvalue	p.adjust	qvalue	rank	leading_edge	core_enrichment
1	GOCC_CHROMOSOME_CENTROMERIC_REGION	GOCC_CHROMOSOME_CENTROMERIC_REGION	173	0.512245359561158	1.89038837158584	9.93560667568865e-07	0.00473381980063186	0.00471470683094784	4712	tags=41%, list=24%, signal=31%	knstrn/cenph/zwilch/cenpe/esco2/cenpf/birc5a/cdca8/si:dkey-6i22.5/chmp3/spc25/cenpk/ncapd3/mad2l1/cdca5/spc24/top2a/si:dkey-25o16.4/bub1/mis18a/ncapg/ndc80/kif18a/ppp2r5a/znf618/aurkb/dscc1/cdt1/cenpn/nudcd2/ezh2/ccnb1/cenpw/cenpo/hells/spdl1/nsl1/ttk/mis12/cenpi/kntc1/sox7/kif2c/hnrnpub/si:ch211-161h7.4/dsn1/ikzf1/plk1/ska3/wapla/sycp3/chmp2bb/ppp2r5cb/clip1a/ncapd2/smc4/ska1/bub1bb/ercc6l/kat2b…
2	GOBP_MITOTIC_NUCLEAR_DIVISION	GOBP_MITOTIC_NUCLEAR_DIVISION	242	0.47463741383208	1.81546353360814	7.78265160229405e-07	0.00473381980063186	0.00471470683094784	3189	tags=32%, list=16%, signal=27%	knstrn/zwilch/cenpe/cenpf/kif15/mad2l1bp/ncaph2/nusap1/cdca8/edn3b/chmp3/hsp70.3/smc2/rrs1/kif4/mki67/dmrt1/kif20ba/cenpk/epgn/ncapd3/mad2l1/npm2b/cdca5/cep55l/si:dkey-25o16.4/racgap1/kifc1/bub1/kif11/bora/cdc6/ncaph/ncapg/ndc80/kif18a/numa1/aurkb/dscc1/tacc3/cdt1/pdxp/pttg1/ccnb1/mybl2b/trip13/prmt5/spdl1/nsl1/ttk/rcc1/mis12/map9/aurkaip1/tpx2/smarca5/fbxo5/kntc1/sox7/kif2c/egf/banf1/hnrnpub/che…
3	GOCC_APICAL_PLASMA_MEMBRANE	GOCC_APICAL_PLASMA_MEMBRANE	258	-0.408138517884701	-1.78393236829175	1.57242113900667e-06	0.00499453367786487	0.0049743680664155	2976	tags=25%, list=15%, signal=22%	slc16a8/psen2/pdzd3a/pappa2/acy3.2/slco2b1/shroom1/stk26/slc30a5/enpp1/cybrd1/mfsd4b/fzd6/rhcga/atp1b1b/pfkma/duox/ctsba/ctsla/pard6a/ptpro/nhsa/slc4a2a/plpp1a/slc22a2/slc22a13b/slc26a4/tfa/cyp4t8/fzd3b/shroom3/upk3b/il6r/slc46a1/slc39a8/slc14a2/pdgfrb/cldn1/abcc2/cd44b/slc5a8/slc12a3/slc52a3/slc7a8b/cubn/slc22a6l/trpv6/ceacam1/cyp4f3/muc13b/slc9a3.1/slc7a9/slc2a2/slc2a5/slc23a1/slc22a4/slc34a1a/…
4	GOBP_MITOTIC_SISTER_CHROMATID_SEGREGATION	GOBP_MITOTIC_SISTER_CHROMATID_SEGREGATION	145	0.51922554132986	1.87247359257521	4.57596458827478e-06	0.0109010916404176	0.0108570780862856	3189	tags=36%, list=16%, signal=30%	knstrn/zwilch/cenpe/cenpf/mad2l1bp/ncaph2/nusap1/cdca8/chmp3/smc2/rrs1/kif4/cenpk/ncapd3/mad2l1/cdca5/cep55l/si:dkey-25o16.4/racgap1/kifc1/bub1/cdc6/ncaph/ncapg/ndc80/kif18a/numa1/aurkb/dscc1/tacc3/cdt1/pttg1/ccnb1/trip13/spdl1/nsl1/ttk/mis12/smarca5/fbxo5/kntc1/sox7/kif2c/hnrnpub/si:ch211-161h7.4/dsn1/kif23/dlgap5/chtf8/plk1/pibf1/nipblb
5	HP_TACHYCARDIA	HP_TACHYCARDIA	107	-0.498268603885368	-1.91639504470975	1.1681355083606e-05	0.0167200325888128	0.0166525248488808	2979	tags=29%, list=15%, signal=25%	kcnj12b/actn2b/tpm1/vps33a/tpma/fmo5/abca3b/ndufb11/gata4/tmem127/ppox/hcn4l/myl2b/ret/pkp2/jph2/hnf4a/csrp3/plxnd1/si:dkey-239i20.2/slc12a3/csf2rb/nppa/cubn/gata6/nkx2.7/myh6/hcn4/fbp1b/tshr/amn
6	HP_VENTRICULAR_ARRHYTHMIA	HP_VENTRICULAR_ARRHYTHMIA	144	-0.46514501453951	-1.91078163991292	1.10195643592808e-05	0.0167200325888128	0.0166525248488808	2979	tags=28%, list=15%, signal=24%	kcnj12b/actn2b/tpm1/vps33a/slc25a4/tpma/fmo5/myl13/ldb3a/abca3b/ndufb11/gata4/tmem127/ppox/hcn4l/myl2b/ret/pkp2/raf1b/mybpc3/jph2/tgfb3/hnf4a/csrp3/plxnd1/si:dkey-239i20.2/slc12a3/csf2rb/fhl1a/nppa/cubn/gata6/gaa/tnnc1a/nkx2.7/myh6/gja5a/hcn4/fbp1b/tshr/amn
7	GOCC_CONDENSED_CHROMOSOME	GOCC_CONDENSED_CHROMOSOME	190	0.478439214307523	1.79053888115023	1.22825299739416e-05	0.0167200325888128	0.0166525248488808	4497	tags=37%, list=23%, signal=29%	knstrn/cenph/tex11/top3b/zwilch/cenpe/cenpf/birc5a/ago3b/si:dkey-6i22.5/chmp3/smc2/spc25/rrs1/mki67/cenpk/ncapd3/mad2l1/spc24/top2a/si:dkey-25o16.4/bub1/ncapg/ndc80/kif18a/aurkb/hmgb2a/cdt1/brca2/ndnl2/cenpn/nudcd2/ccnb1/cenpw/cenpo/nifk/spdl1/nsl1/ttk/cdk2/rcc1/mis12/cenpi/smarca5/kntc1/sox7/kif2c/banf1/hnrnpub/si:ch211-161h7.4/dsn1/plk1/ska3/wapla/sycp3/chmp2bb/clip1a/ncapd2/baz1b/ska1/bub1bb/e…
8	GOCC_CONDENSED_CHROMOSOME_CENTROMERIC_REGION	GOCC_CONDENSED_CHROMOSOME_CENTROMERIC_REGION	126	0.53176316699427	1.87744292042849	1.53541109612865e-05	0.0181935073101245	0.0181200503623932	4497	tags=40%, list=23%, signal=31%	knstrn/cenph/zwilch/cenpe/cenpf/birc5a/si:dkey-6i22.5/chmp3/spc25/cenpk/ncapd3/mad2l1/spc24/si:dkey-25o16.4/bub1/ncapg/ndc80/kif18a/aurkb/cdt1/cenpn/nudcd2/ccnb1/cenpw/cenpo/spdl1/nsl1/ttk/mis12/cenpi/kntc1/sox7/kif2c/hnrnpub/si:ch211-161h7.4/dsn1/plk1/ska3/chmp2bb/clip1a/ncapd2/ska1/bub1bb/ercc6l/kat2b/chmp4bb/clasp1a/atrx/hnrnpua/lrwd1/cebpb
9	GOBP_DNA_DEPENDENT_DNA_REPLICATION	GOBP_DNA_DEPENDENT_DNA_REPLICATION	132	0.516595603970773	1.83700113740198	1.89562780628638e-05	0.0181935073101245	0.0181200503623932	5188	tags=48%, list=27%, signal=36%	poln/e2f7/primpol/e2f8/mcm9/ccne2/atad5a/orc5/cdc7/dbf4b/rrm1/mgme1/gins4/cdc6/dscc1/cdt1/samhd1/wdhd1/gins1/brca2/mcm5/pola2/gins3/gmnn/ccne1/cdk2/mcm3/hmga1a/endog/fen1/fbxo5/pole3/recql4/lig1/atr/mcm4/dbf4/ddx11/chtf8/mettl4/pole2/nucks1a/eme1/rpa2/mms22l/recql/chtf18/gins2/ciz1a/orc6/pold3/pcna/mcm2/atrx/lrwd1/baz1a/zmpste24/tonsl/helb/pola1/terf1/dna2/wdr18/rtel1
10	GOBP_SENSORY_PERCEPTION_OF_LIGHT_STIMULUS	GOBP_SENSORY_PERCEPTION_OF_LIGHT_STIMULUS	193	0.467182826671452	1.74719502808026	1.90927771121047e-05	0.0181935073101245	0.0181200503623932	5127	tags=39%, list=26%, signal=29%	cryaa/mipa/crygmxl1/lctla/cyp4v8/crygn1/gja3/hsf4/guca1d/crybb1/cryba1a/opn1lw1/cryba4/rom1a/cryba2b/guca1b/rcvrna/si:dkey-57a22.15/lrata/clic5b/bfsp2/slc24a2/nr2e3/opn1lw2/kera/pitpnab/rorb/nrl/crb2a/grk1a/mkks/hmcn1/si:ch73-167i17.6/epas1b/cabp2a/pde6b/cabp2b/pou6f2/col2a1a/opn4b/crybb2/grk7a/cabp4/impg2b/pou4f3/pax6b/oat/nxnl2/hps1/cdh23/rpgrip1/bbs5/gnat2/rpe65a/fscn2b/cplx4a/pdcb/arr3a/rdh5/…
11	GOBP_SISTER_CHROMATID_SEGREGATION	GOBP_SISTER_CHROMATID_SEGREGATION	170	0.486322807106887	1.78854223375661	2.43975391123195e-05	0.0206452190403621	0.020561863217315	3189	tags=34%, list=16%, signal=29%	knstrn/zwilch/cenpe/esco2/cenpf/mad2l1bp/ncaph2/nusap1/cdca8/chmp3/smc2/rrs1/kif4/cenpk/ncapd3/mad2l1/cdca5/cep55l/top2a/si:dkey-25o16.4/racgap1/kifc1/bub1/cdc6/ncaph/ncapg/ndc80/kif18a/numa1/aurkb/dscc1/tacc3/cdt1/pttg1/ccnb1/trip13/spdl1/nsl1/ttk/mis12/fen1/smarca5/fbxo5/kntc1/sox7/kif2c/hnrnpub/si:ch211-161h7.4/dsn1/phb2a/kif23/ddx11/dlgap5/chtf8/plk1/wapla/pibf1/nipblb
12	GOBP_CHROMOSOME_SEGREGATION	GOBP_CHROMOSOME_SEGREGATION	264	0.435830026802889	1.68420830250923	2.59988066412368e-05	0.0206452190403621	0.020561863217315	3112	tags=30%, list=16%, signal=25%	knstrn/cenph/tex11/top3b/nat15/zwilch/cenpe/esco2/cenpf/mad2l1bp/ncaph2/nusap1/cdca8/si:dkey-6i22.5/chmp3/smc2/spc25/ccne2/rrs1/kif4/mki67/m1ap/cenpk/ncapd3/mad2l1/cdca5/spc24/cep55l/top2a/si:dkey-25o16.4/racgap1/kifc1/bub1/cdc6/ncaph/mis18a/ncapg/ndc80/kif18a/numa1/aurkb/dscc1/tacc3/cdt1/cenpn/pttg1/ccnb1/cenpw/trip13/spdl1/nsl1/fam83d/ect2/ccne1/ttk/rcc1/smarcad1a/mis12/fen1/smarca5/fbxo5/kntc1…
13	GOMF_CARBOHYDRATE_TRANSMEMBRANE_TRANSPORTER_ACTIVITY	GOMF_CARBOHYDRATE_TRANSMEMBRANE_TRANSPORTER_ACTIVITY	28	-0.724529273008964	-2.13370794274562	3.40011872746471e-05	0.0231426652528652	0.023049225899866	1122	tags=36%, list=6%, signal=34%	slc45a1/mfsd4aa/slc2a12/tmem144a/slc2a2/slc2a6/slc5a2/slc2a5/slc23a1/slc5a1
14	GOBP_CELL_DIVISION	GOBP_CELL_DIVISION	498	0.377903419851682	1.52521502948774	3.27624449239728e-05	0.0231426652528652	0.023049225899866	4680	tags=33%, list=24%, signal=25%	sox17/knstrn/nkx3-1/zwilch/cenpj/cenpe/wnt3a/epb41b/cenpf/opn1lw1/e2f7/nusap1/cdk1/si:dkey-6i22.5/chmp3/smc2/e2f8/spc25/ccnb2/ccne2/zgc:86839/kif4/ccna2/kif20ba/cdc7/pgfb/pard6b/ncapd3/mad2l1/cdca5/spc24/cks1b/cep55l/efhc2/top2a/si:dkey-25o16.4/racgap1/kifc1/bub1/rbbp8/opn1lw2/si:ch211-266i6.3/kif11/stmn1a/bora/cdc6/ncaph/mis18a/ccna1/ncapg/ndc80/numa1/aurkb/tacc3/cdt1/brca2/kif20a/tubb5/hmga2/pd…
15	GOBP_MUSCLE_CELL_DEVELOPMENT	GOBP_MUSCLE_CELL_DEVELOPMENT	160	-0.425786032567429	-1.76833623232066	3.7037245334098e-05	0.023528527385908	0.0234335301005072	3239	tags=33%, list=17%, signal=28%	pdlim5b/bmp4/smo/alpk2/chrnb1/flii/myf6/actn2b/tpm1/six4a/mylk3/bves/ptcd2/tpma/ldb3a/xk/nfatc2a/gata4/tnnt3a/stac3/casq1b/actn3a/ankrd1a/myl2b/prkar1aa/actn3b/smad4a/myhz2/alpk3a/csrp3/tmod1/myoz1a/lmod2b/pdgfrb/slc8a1a/tmod4/synpo2lb/myhz1.2/tmem182a/capn3b/krt93/myog/acta1a/tbx18/myhz1.1/myom2a/klhl40a/adprhl1/tnnt2a/nkx2.7/myh6/bmp10/krt95
16	GOMF_SUGAR_TRANSMEMBRANE_TRANSPORTER_ACTIVITY	GOMF_SUGAR_TRANSMEMBRANE_TRANSPORTER_ACTIVITY	18	-0.800168772839446	-2.1128548096769	5.56905505239703e-05	0.0293881329420966	0.0292694772860623	987	tags=44%, list=5%, signal=42%	mfsd4aa/slc2a12/slc2a2/slc2a6/slc5a2/slc2a5/slc23a1/slc5a1
17	GOBP_SARCOMERE_ORGANIZATION	GOBP_SARCOMERE_ORGANIZATION	50	-0.603183225314403	-2.03974490513343	5.85973896421278e-05	0.0293881329420966	0.0292694772860623	2911	tags=48%, list=15%, signal=41%	actn2b/tpm1/six4a/mylk3/tpma/ldb3a/tnnt3a/casq1b/ankrd1a/prkar1aa/myhz2/csrp3/myoz1a/lmod2b/synpo2lb/myhz1.2/capn3b/krt93/myhz1.1/myom2a/tnnt2a/myh6/bmp10/krt95
18	HP_METABOLIC_ACIDOSIS	HP_METABOLIC_ACIDOSIS	125	-0.459742808377675	-1.82569704747655	5.01845734221554e-05	0.0293881329420966	0.0292694772860623	5189	tags=39%, list=27%, signal=29%	rmnd1/vps33b/vipas39/ogdha/dldh/mrps22/ogdhb/notch2/acadvl/cox6b1/ndufv1/sco1/gata3/cpt1aa/cacna1sb/aldh6a1/slc52a2/cul3b/acads/ndufa2/si:ch73-173p19.2/mmab/slc25a19/ndufaf3/ehhadh/hpdb/pccb/fbxl4/cox14/pdhx/slc37a4a/piga/ndufb11/nadk2/fah/iba57/gatm/aldob/hnf4a/hlcs/btd/slc12a3/slc2a2/fbp1b/slc34a1a/agxtb/slc5a1/dpys/hnf1ba
19	GOCC_RECEPTOR_COMPLEX	GOCC_RECEPTOR_COMPLEX	299	-0.35718490599529	-1.577168879605	5.45883125263162e-05	0.0293881329420966	0.0292694772860623	2186	tags=17%, list=11%, signal=16%	gprc5ba/flt3/gpr101/epha2b/appb/gfral/kctd16b/nt5dc3/pkd2l1/tgfbr2b/ret/tfa/tnfrsf1a/gabra6b/ahrrb/fgfr1b/crlf1a/il6r/gpr37l1b/il13ra1/plxnd1/zmp:0000001082/pdgfrb/cacng7a/gpr156/itga2.2/cd44b/gpr160/apbb1ip/cd79a/gfra3/shisa6/htr1b/chrne/htr3a/si:ch211-194p6.10/csf2rb/tfr2/chrnb4/mcoln1b/cubn/gpr20/traf1/zap70/ebi3/csf1rb/il13ra2/cd247/tshr/mst1rb/amn/cd4-1
20	GOBP_SPINDLE_ORGANIZATION	GOBP_SPINDLE_ORGANIZATION	147	0.481044139008073	1.73749463065486	6.54283002168224e-05	0.031173313638305	0.0310474502502564	3117	tags=30%, list=16%, signal=25%	knstrn/cenph/cenpj/stil/cenpe/kif15/chmp3/hsp70.3/spc25/ccnb2/kif4/efhc2/si:dkey-25o16.4/racgap1/kifc1/kif11/stmn1a/bora/ndc80/numa1/aurkb/tacc3/tubb5/ccnb1/mybl2b/mapre1b/haus4/aspm/ttk/rcc1/map9/tpx2/fbxo5/haus3/hnrnpub/chek2/kif3b/kif23/ntmt1/dlgap5/plk1/efhc1/pibf1/rhoab
21	GOCC_BRUSH_BORDER_MEMBRANE	GOCC_BRUSH_BORDER_MEMBRANE	43	-0.627163810214836	-2.0569075979317	7.25157923102252e-05	0.0329049040440065	0.0327720492966912	670	tags=30%, list=3%, signal=29%	b4galt1l/slc26a4/slc46a1/si:ch211-194p6.10/cubn/slc9a3.1/slc7a9/slc34a1a/pdzk1/slc5a1/slc6a19b/amn/slc6a18
22	GOBP_STRIATED_MUSCLE_CELL_DEVELOPMENT	GOBP_STRIATED_MUSCLE_CELL_DEVELOPMENT	67	-0.55580488256069	-1.96595604184735	8.06668443230028e-05	0.0349397436160861	0.0347986731299614	3102	tags=48%, list=16%, signal=40%	flii/actn2b/tpm1/six4a/mylk3/tpma/ldb3a/tnnt3a/casq1b/ankrd1a/myl2b/prkar1aa/smad4a/myhz2/csrp3/tmod1/myoz1a/lmod2b/pdgfrb/tmod4/synpo2lb/myhz1.2/capn3b/krt93/acta1a/myhz1.1/myom2a/adprhl1/tnnt2a/myh6/bmp10/krt95
23	GOBP_LENS_DEVELOPMENT_IN_CAMERA_TYPE_EYE	GOBP_LENS_DEVELOPMENT_IN_CAMERA_TYPE_EYE	76	0.555243274214413	1.83644289622477	9.92971830169723e-05	0.0399480036962743	0.0397867121778515	1226	tags=24%, list=6%, signal=22%	foxe3/gja8b/cryaba/mipa/crygmxl1/lctla/lim2.5/crygn1/hsf4/crybb1/cryba1a/wnt5a/birc7/cryba4/slc7a11/cryba2b/si:dkey-57a22.15/bfsp2
24	GOBP_DNA_CONFORMATION_CHANGE	GOBP_DNA_CONFORMATION_CHANGE	228	0.433211218619997	1.64881391350435	0.000100614134611248	0.0399480036962743	0.0397867121778515	5323	tags=41%, list=27%, signal=30%	si:dkey-108k21.10/cdan1/piwil1/zgc:153405/top3b/nat15/asf1ba/ncaph2/nusap1/cdk1/smc2/mcm9/si:ch211-103n10.5/m1ap/h3f3a/ncapd3/cdca5/mcph1/top2a/pot1/zgc:110425/gins4/ncaph/mis18a/ncapg/hmgb2a/mcm8/dscc1/gins1/ndnl2/rbbp4/tp53/hmga2/ezh2/mcm5/cenpw/hells/gins3/chaf1a/cdk2/mcm3/hmga1a/smarcad1a/rad54b/smarca5/banf1/pole3/recql4/g3bp1/mcm4/ddx11/tet1/chtf8/plk1/wapla/sycp3/seta/ipo4/xrcc5/ncapd2/smc…
25	GOCC_APICAL_PART_OF_CELL	GOCC_APICAL_PART_OF_CELL	312	-0.358243891527401	-1.59155205602338	0.000108862432933791	0.0405975325244889	0.0404336185097892	2312	tags=18%, list=12%, signal=16%	fzd6/rhcga/atp1b1b/pfkma/duox/ctsba/snx10a/ctsla/appb/pard6a/ptpro/nhsa/slc4a2a/plpp1a/slc22a2/slc22a13b/slc26a4/tfa/cyp4t8/fzd3b/shroom3/upk3b/il6r/slc46a1/slc39a8/slc14a2/plat/pdgfrb/drd3/cldn1/abcc2/cd44b/slc5a8/slc12a3/slc52a3/slc7a8b/cubn/slc22a6l/trpv6/ceacam1/cyp4f3/muc13b/slc9a3.1/slc7a9/slc2a2/slc2a5/slc23a1/slc22a4/slc34a1a/slc5a12/kl/pdzk1/slc5a1/slc6a19b/dpep1/amn/slc6a18
26	GOBP_ORGANELLE_FISSION	GOBP_ORGANELLE_FISSION	369	0.387500860497603	1.53808940397922	0.000110770893654813	0.0405975325244889	0.0404336185097892	3988	tags=31%, list=21%, signal=25%	knstrn/tex11/zwilch/cenpe/cenpf/kif15/mad2l1bp/ncaph2/wnt5a/nusap1/cdca8/edn3b/chmp3/hsp70.3/smc2/ccnb2/ccne2/rrs1/zgc:86839/kif4/mki67/m1ap/dmrt1/kif20ba/cenpk/epgn/ncapd3/mad2l1/npm2b/cdca5/cep55l/top2a/si:dkey-25o16.4/racgap1/kifc1/bub1/kif11/bora/cdc6/ncaph/ccna1/ncapg/ndc80/kif18a/numa1/aurkb/dscc1/tacc3/cdt1/brca2/pdxp/pttg1/ccnb1/mybl2b/msx1a/trip13/prmt5/aspm/spdl1/nsl1/tdrd9/ccne1/rad51a…
27	GOCC_CONTRACTILE_FIBER	GOCC_CONTRACTILE_FIBER	203	-0.392869267552223	-1.66751598951711	0.000123694261727056	0.0436549118517449	0.0434786535567693	2951	tags=28%, list=15%, signal=24%	psen2/actn2b/mybpc1/tpm1/ky/fxr1/capzb/tpma/myl13/smn1/ldb3a/tnni2a.1/timp4.3/tnnt3a/casq1b/myoz3a/actn3a/ankrd1a/myl2b/actn3b/fhl5/mybpc3/myhz2/zgc:92429/jph2/aldoab/csrp3/tmod1/myoz1a/mylpfa/lmod2b/slc8a1a/tmod4/lrrc39/synpo2lb/fbxl22/myhz1.2/myom1b/capn3b/krt93/acta1a/desma/pdlim7/synpo2b/myhz1.1/myom2a/dusp27/klhl40a/adprhl1/zgc:103482/tnnt2a/tnnc1a/myl7/myh6/bmp10/krt95
28	GOBP_CENTROMERE_COMPLEX_ASSEMBLY	GOBP_CENTROMERE_COMPLEX_ASSEMBLY	23	0.751552914179261	1.99359873287973	0.000143433027775403	0.0460432396632474	0.0458573384078341	2944	tags=65%, list=15%, signal=55%	cenph/cenpe/cenpf/cenpk/h3f3a/mis18a/cenpn/cenpw/cenpo/hells/mis12/cenpi/kntc1/si:ch211-161h7.4/dlgap5
29	GOBP_CELLULAR_COMPONENT_ASSEMBLY_INVOLVED_IN_MORPHOGENESIS	GOBP_CELLULAR_COMPONENT_ASSEMBLY_INVOLVED_IN_MORPHOGENESIS	99	-0.469746540818102	-1.8005202837655	0.000144957203263451	0.0460432396632474	0.0458573384078341	2911	tags=33%, list=15%, signal=28%	actn2b/tpm1/six4a/mylk3/tpma/ldb3a/tnnt3a/casq1b/ankrd1a/myl2b/prkar1aa/smad4a/myhz2/csrp3/tmod1/myoz1a/cntn1a/lmod2b/pdgfrb/tmod4/synpo2lb/myhz1.2/capn3b/krt93/fig4a/acta1a/myhz1.1/myom2a/adprhl1/tnnt2a/myh6/bmp10/krt95
30	GOCC_CHROMOSOMAL_REGION	GOCC_CHROMOSOMAL_REGION	285	0.414136645059062	1.60937924061648	0.000140794945889852	0.0460432396632474	0.0458573384078341	5188	tags=39%, list=27%, signal=29%	knstrn/cenph/zwilch/cenpe/esco2/cenpf/birc5a/cdca8/cdk1/si:dkey-6i22.5/chmp3/spc25/orc5/cenpk/h3f3a/ncapd3/mad2l1/cdca5/spc24/top2a/si:dkey-25o16.4/pot1/bub1/mis18a/ncapg/ndc80/kif18a/ppp2r5a/znf618/aurkb/dscc1/cdt1/brca2/rbbp4/cenpn/nabp1a/nudcd2/ezh2/ccnb1/mcm5/cenpw/cenpo/hells/spdl1/nsl1/dot1l/rad51ap1/apex1/ttk/cdk2/mcm3/mis12/cenpi/fen1/kntc1/sox7/kif2c/hnrnpub/chek2/si:ch211-161h7.4/recql4…
31	GOBP_MICROTUBULE_CYTOSKELETON_ORGANIZATION_INVOLVED_IN_MITOSIS	GOBP_MICROTUBULE_CYTOSKELETON_ORGANIZATION_INVOLVED_IN_MITOSIS	120	0.498065436130659	1.74746149639063	0.000151912644573137	0.0466959867786265	0.0465074500329848	3573	tags=33%, list=18%, signal=27%	cenph/stil/cenpe/kif15/nusap1/chmp3/hsp70.3/spc25/kif4/mad2l1/mcph1/efhc2/racgap1/kifc1/kif11/stmn1a/bora/ndc80/numa1/aurkb/tacc3/ccnb1/mybl2b/spdl1/ttk/rcc1/map9/tpx2/hnrnpub/chek2/kif3b/kif23/dlgap5/plk1/efhc1/pibf1/rhoab/pax6b/chmp2bb/nsfl1c
32	GOCC_BRUSH_BORDER	GOCC_BRUSH_BORDER	79	-0.520448884355129	-1.91486161734744	0.000160645660949311	0.0478372657245621	0.047644121023651	670	tags=15%, list=3%, signal=15%	si:ch211-194p6.10/cubn/slc9a3.1/slc7a9/slc2a2/slc23a1/slc34a1a/pdzk1/slc5a1/slc6a19b/amn/slc6a18
