## Supplementary material for "Diencephalic and Neuropeptidergic Dysfunction in Zebrafish with Autism Risk Mutations": Data S1 - RNA-seq analysis files: hdlbpa-singlecellGSEA-CNS.csv

	ID	Description	setSize	enrichmentScore	NES	pvalue	p.adjust	qvalue	rank	leading_edge	core_enrichment
1	progenitors #3	progenitors #3	213	0.67590659458064	2.53893916701491	1e-10	2.9e-09	2.63157894736842e-09	3726	tags=63%, list=19%, signal=52%	knstrn/cenph/ube2t/si:dkey-57a22.11/si:ch73-21g5.7/esco2/asf1ba/cenpf/kif15/zgc:110540/ncaph2/rrm2/nusap1/primpol/birc5a/dck/cdca8/cdk1/si:dkey-6i22.5/smc2/kpna2/e2f8/spc25/ccnb2/ccne2/atad5a/kif4/mki67/ccna2/cenpk/skp2/cdc7/mibp/h3f3a/ncapd3/krcp/mad2l1/pbk/tyms/hmgn2/cdca5/foxm1/slbp/spc24/cks1b/cep55l/dbf4b/arhgap11a/unga/top2a/rrm1/si:dkey-25o16.4/kifc1/hes2.2/armc1l/zgc:86764/kif11/stmn1a/he…
2	progenitors (cycling)	progenitors (cycling)	215	0.607298203540463	2.28397250487287	1e-10	2.9e-09	2.63157894736842e-09	4852	tags=55%, list=25%, signal=42%	si:ch211-125e6.8/si:dkey-57a22.11/zgc:194627/cenpe/cenpf/mad2l1bp/nusap1/birc5a/cdca8/crabp2a/cdk1/smc2/kpna2/atoh7/spc25/mki67/ccna2/cenpk/h3f3a/mad2l1/pbk/hmgn2/cdca5/spc24/cks1b/cep55l/bub1ba/dbf4b/top2a/rrm1/si:dkey-25o16.4/racgap1/depdc1a/kifc1/armc1l/zgc:86764/kif11/stmn1a/nono/mis18a/prc1a/hmmr/ncapg/ndc80/kif18a/numa1/aurkb/g2e3/hmgb2a/tacc3/snrpg/snu13b/kif20a/cenpn/pttg1/ccnb1/mcm5/cenp…
3	progenitors #1	progenitors #1	218	0.53255280910984	2.00751929435901	3.9955875555461e-09	7.72480260738913e-08	7.00980272902824e-08	3863	tags=35%, list=20%, signal=29%	cenph/ube2t/esco2/asf1ba/zgc:110540/rrm2/nusap1/cdca8/crabp2a/cdk1/si:dkey-6i22.5/spc25/orc5/ccna2/cenpk/abcf1/mibp/h3f3a/krcp/mad2l1/tyms/hmgn2/cdca5/slbp/spc24/cks1b/unga/rrm1/stmn1a/cdc6/ncapg/aurkb/hmgb2a/dscc1/snrpg/gins1/snu13b/rbbp4/sumo3b/dnph1/mcm5/uhrf1/snrpf/eif5a2/hells/fabp7b/gins3/snrpe/ppa1b/chaf1a/apex1/mcm3/hmga1a/fen1/banf1/tuba8l/fbl/lig1/mcm4/dlgap5/tma7/chtf8/plk1/khdrbs1a/se…
4	radial glia	radial glia	211	-0.408695221372143	-1.72321133023223	1.19978965701031e-05	0.000173969500266495	0.000157867060132935	4415	tags=37%, list=23%, signal=29%	gas1b/sh3bgr/pbxip1b/spred1/shha/si:dkey-246e1.3/cyp2ad3/cyp2aa6/rfx4/wnt7aa/fgfr2/slc7a10a/wnt7bb/her15.1/lpl/cd81b/slc7a10b/atp1b4/cebpd/wls/sulf2a/mpdu1a/gdpd2/cox4i2/ptprz1b/ccdc173/cldn12/si:ch1073-303k11.2/cspg5b/cat/si:ch211-212k18.5/gstr/chp2/cyp3c1/crip3/slc27a1a/tnk1/cldn7a/cyp2p6/s100b/si:ch211-251b21.1/zgc:165461/hepacama/lbx1b/nog2/gpd1b/slc6a11b/cyp2aa8/cyp4t8/slc1a2b/mfge8a/si:ch21…
5	microglia	microglia	181	0.465653076104766	1.72308015755366	8.53822992463069e-05	0.00099043467125716	0.000898761044697967	3544	tags=35%, list=18%, signal=29%	si:dkey-148a17.5/caspbl/si:ch211-125e6.5/si:dkey-53k12.2/c1qb/si:dkey-25e12.3/rgs18/fcer1g/rgs2/si:dkey-118k5.3/cd22/c1qc/mfap4/alox5ap/ch25h/wasa/ncf1/c1qa/si:dkey-148a17.6/si:dkey-222f2.7/csf1ra/marco/cndp2/si:ch211-1o7.3/si:dkey-5n18.1/si:ch1073-59l16.1/sla1/lcp2a/hmox1a/ctsl.1/fcer1gl/serpinb1l1/si:cabz01074946.1/si:ch73-281k2.5/rbp2a/spi1a/cyba/btk/mrc1b/ctss2.1/il10ra/clic1/gng10/ccl34a.4/c…
6	glia (mature)	glia (mature)	206	-0.351417536137657	-1.47445752142935	0.00262230413466341	0.025348939968413	0.0230026678479247	4461	tags=38%, list=23%, signal=29%	plcd4b/steap4/slc13a2/naprt/tfpia/slc22a21/alpi.1/cyp2ad3/pros1/si:ch211-207e14.4/si:dkey-106n21.1/gpt2l/mxra8a/foxd5/vmo1b/tmem119b/slc15a2/lpl/selenbp1/b4galt1/lamc3/clu/bmp4/mxra8b/atp1b4/sfrp1b/tdh/wls/mpdu1a/ppdpfa/cox4i2/hpdb/fstl1a/foxc1a/pm20d1.1/enpp1/si:ch1073-303k11.2/tmem176/zgc:162612/gstr/cyp3c1/gamt/chst2b/ndnfl/bhmt/zgc:194839/cyp1d1/mxra5a/si:dkeyp-106c3.1/slc22a2/osr1/tfa/gas6/s…
7	progenitors/neurons (differentiating)	progenitors/neurons (differentiating)	214	0.382138284497614	1.43700028957054	0.00321735068509902	0.0266580485336776	0.0241906066548799	4584	tags=29%, list=24%, signal=22%	si:ch73-21g5.7/top1l/zgc:110796/hmgn2/rbm4.3/nfe2l3/her13/stmn1a/her2/nono/inip/hmgb2a/snrpg/ebf2/olig4/snrpf/eif5a2/hells/cxcr4b/snrpe/hnrnpa0a/apex1/hey1/hmga1a/taf15/hnrnpabb/si:ch211-288g17.3/dld/h2afva/smarca5/hnrnpub/snrpd3l/snrpd2/rtca/khdrbs1a/dlc/seta/cirbpa/hnrnpaba/tspan7/ccnjl/msi1/her12/hes6/cnn3b/cdca7a/srsf1a/ewsr1b/dbx1a/syncrip/gnaia/si:ch211-222l21.1/rcc2/pdlim5a/nhlh2/mcm2/h2af…
