## Supplementary material for "Diencephalic and Neuropeptidergic Dysfunction in Zebrafish with Autism Risk Mutations": Data S1 - RNA-seq analysis files: hdlbpa-singlecellGSEA.csv

	ID	Description	setSize	enrichmentScore	NES	pvalue	p.adjust	qvalue	rank	leading_edge	core_enrichment
1	lens #1	lens #1	212	0.725472372688032	2.74636917741871	1e-10	2.35e-09	2.05263157894737e-09	3383	tags=62%, list=17%, signal=52%	foxe3/cryaa/grifin/col4a3/lim2.4/crygm1/mipb/mipa/crybb1l3/crygmxl1/sparcl1/tspan33b/endou2/cx23/lim2.3/lim2.1/crygm3/zgc:193690/defbl2/prox2/crygm2a/si:dkey-177p2.18/col28a1a/cryba1l2/hao2/otc/cyp26a1/crybb1l1/crygm2b/lctla/lim2.5/zgc:153846/col4a4/crygmx/crygn1/cryba1b/lgsn/capn3a/crygm2f/hrasls/poln/crybb1/crygm2d11/si:ch211-255g12.6/crygm2d6/si:ch211-262i1.3/cryba1a/crygm2d3/crygm2d15/crygm2d…
2	progenitors #3	progenitors #3	213	0.67590659458064	2.55692273770318	1e-10	2.35e-09	2.05263157894737e-09	3726	tags=63%, list=19%, signal=52%	knstrn/cenph/ube2t/si:dkey-57a22.11/si:ch73-21g5.7/esco2/asf1ba/cenpf/kif15/zgc:110540/ncaph2/rrm2/nusap1/primpol/birc5a/dck/cdca8/cdk1/si:dkey-6i22.5/smc2/kpna2/e2f8/spc25/ccnb2/ccne2/atad5a/kif4/mki67/ccna2/cenpk/skp2/cdc7/mibp/h3f3a/ncapd3/krcp/mad2l1/pbk/tyms/hmgn2/cdca5/foxm1/slbp/spc24/cks1b/cep55l/dbf4b/arhgap11a/unga/top2a/rrm1/si:dkey-25o16.4/kifc1/hes2.2/armc1l/zgc:86764/kif11/stmn1a/he…
3	retina (RPE differentiation)	retina (RPE differentiation)	183	-0.586315790764755	-2.42817199757901	1e-10	2.35e-09	2.05263157894737e-09	1000	tags=23%, list=5%, signal=23%	cx43/col4a5/acmsd/cox6a2/upb1/hoga1/slc20a1a/dab2/st3gal7/slc26a1/eps8l3b/cubn/cx32.3/adamts13/eps8l3a/bin2a/g6pca.2/muc13b/zgc:56622/slc7a9/si:ch211-248a14.8/slc5a2/si:ch211-139a5.9/zgc:175280/rdh1/epdl2/hao1/slc2a11l/slc23a1/fbp1b/slc5a12/cdh17/agxtb/ftcd/tmem174/grhprb/serpinf2b/pdzk1ip1/pdzk1/slc6a19b/amn/anpepb/hnf1ba
4	progenitors (cycling)	progenitors (cycling)	215	0.607298203540463	2.29384105063213	1e-10	2.35e-09	2.05263157894737e-09	4852	tags=55%, list=25%, signal=42%	si:ch211-125e6.8/si:dkey-57a22.11/zgc:194627/cenpe/cenpf/mad2l1bp/nusap1/birc5a/cdca8/crabp2a/cdk1/smc2/kpna2/atoh7/spc25/mki67/ccna2/cenpk/h3f3a/mad2l1/pbk/hmgn2/cdca5/spc24/cks1b/cep55l/bub1ba/dbf4b/top2a/rrm1/si:dkey-25o16.4/racgap1/depdc1a/kifc1/armc1l/zgc:86764/kif11/stmn1a/nono/mis18a/prc1a/hmmr/ncapg/ndc80/kif18a/numa1/aurkb/g2e3/hmgb2a/tacc3/snrpg/snu13b/kif20a/cenpn/pttg1/ccnb1/mcm5/cenp…
5	progenitors #1	progenitors #1	218	0.53255280910984	2.02078054160547	2.08911436149045e-09	3.92753499960204e-08	3.4305456883422e-08	3863	tags=35%, list=20%, signal=29%	cenph/ube2t/esco2/asf1ba/zgc:110540/rrm2/nusap1/cdca8/crabp2a/cdk1/si:dkey-6i22.5/spc25/orc5/ccna2/cenpk/abcf1/mibp/h3f3a/krcp/mad2l1/tyms/hmgn2/cdca5/slbp/spc24/cks1b/unga/rrm1/stmn1a/cdc6/ncapg/aurkb/hmgb2a/dscc1/snrpg/gins1/snu13b/rbbp4/sumo3b/dnph1/mcm5/uhrf1/snrpf/eif5a2/hells/fabp7b/gins3/snrpe/ppa1b/chaf1a/apex1/mcm3/hmga1a/fen1/banf1/tuba8l/fbl/lig1/mcm4/dlgap5/tma7/chtf8/plk1/khdrbs1a/se…
6	muscle	muscle	208	-0.448071564890327	-1.8774140963136	4.76927744288156e-07	7.47186799384778e-06	6.52637965868004e-06	3727	tags=38%, list=19%, signal=31%	rgmd/muc13a/entpd5b/rps3a/cacng6a/chrnd/hsp90aa1.1/ppp2r3b/hspb11/unc45b/smyhc2/rps27.1/alpk2/chrnb1/rplp0/ppdpfa/pkmb/rps19/mybpc1/zgc:92518/tnnc2/fgfrl1a/ldb3b/chrng/tmem176/rps2/myl13/rps12/atp2a1/rps16/si:dkeyp-69b9.3/stc2b/bhmt/ckma/tnnt3a/asb10/anxa6/stac3/casq1a/acta1b/actn3a/ankrd1a/rps15/actn3b/flnca/txlnbb/gatm/klhl43/mybpc3/myhz2/gapdh/ckmb/srl/aldoab/mylz3/txlnba/mylpfa/tnnt3b/prr33/a…
7	radial glia	radial glia	211	-0.408695221372143	-1.70727631468588	1.63472725720344e-05	0.00021952051739589	0.000191742445205817	4415	tags=37%, list=23%, signal=29%	gas1b/sh3bgr/pbxip1b/spred1/shha/si:dkey-246e1.3/cyp2ad3/cyp2aa6/rfx4/wnt7aa/fgfr2/slc7a10a/wnt7bb/her15.1/lpl/cd81b/slc7a10b/atp1b4/cebpd/wls/sulf2a/mpdu1a/gdpd2/cox4i2/ptprz1b/ccdc173/cldn12/si:ch1073-303k11.2/cspg5b/cat/si:ch211-212k18.5/gstr/chp2/cyp3c1/crip3/slc27a1a/tnk1/cldn7a/cyp2p6/s100b/si:ch211-251b21.1/zgc:165461/hepacama/lbx1b/nog2/gpd1b/slc6a11b/cyp2aa8/cyp4t8/slc1a2b/mfge8a/si:ch21…
8	microglia	microglia	181	0.465653076104766	1.72675469701922	4.61524161071889e-05	0.00054229088925947	0.000473669533731676	3544	tags=35%, list=18%, signal=29%	si:dkey-148a17.5/caspbl/si:ch211-125e6.5/si:dkey-53k12.2/c1qb/si:dkey-25e12.3/rgs18/fcer1g/rgs2/si:dkey-118k5.3/cd22/c1qc/mfap4/alox5ap/ch25h/wasa/ncf1/c1qa/si:dkey-148a17.6/si:dkey-222f2.7/csf1ra/marco/cndp2/si:ch211-1o7.3/si:dkey-5n18.1/si:ch1073-59l16.1/sla1/lcp2a/hmox1a/ctsl.1/fcer1gl/serpinb1l1/si:cabz01074946.1/si:ch73-281k2.5/rbp2a/spi1a/cyba/btk/mrc1b/ctss2.1/il10ra/clic1/gng10/ccl34a.4/c…
9	lens #2	lens #2	106	0.526720763149638	1.81396884770569	8.88944789316159e-05	0.0009284534466191	0.000810967176218251	3282	tags=32%, list=17%, signal=27%	si:dkey-103e21.5/cryaa/crygm2d11/si:ch211-255g12.6/crygm2d6/crygm2d3/crygm2d15/crygm2d13/crygm2d8/crygm2d10/crygm2d21/crygm2d14/crygm2d12/crygm2d9/crygm2d4/crygm2d20/crygmxl2/crygm2d5/crygm2d18/crygm2d7/crygm2d16/crygm2d1/tubb5/gtf3c2/dio2/crygm2d2/tmsb/pbx1a/cd99l2/tuba1a/gas7a/brpf3b/tmed4/sytl5
10	retina (rods)	retina (rods)	187	0.445292239707947	1.65717089974649	0.000129236024310094	0.00121481862851488	0.00106109577854603	6245	tags=53%, list=32%, signal=36%	guca1d/ppm1na/opn1lw1/rom1a/zgc:114046/si:dkey-94e7.2/tdh2/ndufs8b/mpp6a/guca1b/rcvrna/rp1l1b/kcnb2/slc24a2/nr2e3/si:busm1-57f23.1/slc6a6b/aanat2/samd7/gngt1/ncaldb/grk1b/rbp2a/nrl/grk1a/guca1c/slc38a5a/guk1b/rgs9bp/elovl4b/pde6b/grk7a/pdca/zgc:162144/camkk1b/drd4a/chl1a/cdc14aa/slc25a18/si:ch211-245j22.3/kif1c/zgc:109965/pdha1b/cplx4c/gucy2f/nxnl2/msi1/gabra6a/opn4.1/rpgrip1/gnb5b/rhol/guca1a/gn…
11	glia (mature)	glia (mature)	206	-0.351417536137657	-1.46785800836485	0.00214617135930257	0.0183400097976765	0.016019269476134	4461	tags=38%, list=23%, signal=29%	plcd4b/steap4/slc13a2/naprt/tfpia/slc22a21/alpi.1/cyp2ad3/pros1/si:ch211-207e14.4/si:dkey-106n21.1/gpt2l/mxra8a/foxd5/vmo1b/tmem119b/slc15a2/lpl/selenbp1/b4galt1/lamc3/clu/bmp4/mxra8b/atp1b4/sfrp1b/tdh/wls/mpdu1a/ppdpfa/cox4i2/hpdb/fstl1a/foxc1a/pm20d1.1/enpp1/si:ch1073-303k11.2/tmem176/zgc:162612/gstr/cyp3c1/gamt/chst2b/ndnfl/bhmt/zgc:194839/cyp1d1/mxra5a/si:dkeyp-106c3.1/slc22a2/osr1/tfa/gas6/s…
