## Supplementary material for "Diencephalic and Neuropeptidergic Dysfunction in Zebrafish with Autism Risk Mutations": Data S1 - RNA-seq analysis files: hdlbpa_CNS_GSEA.csv

	ID	Description	setSize	enrichmentScore	NES	pvalue	p.adjust	qvalue	rank	leading_edge	core_enrichment
1	ventral hypothalamic zone	ventral hypothalamic zone	92	-0.328020224860195	-1.22613951958344	0.126623376623377	1	1	1833	tags=18%, list=9%, signal=17%	avp/nts/cadm2b/cyp17a1/kiss1ra/cyp17a2/pmch/pgr/nms/kiss2/th2/agrp/hcrt/htr1ab/esr2a/pomca/fdx1b
2	median tuberal portion	median tuberal portion	128	-0.300699496425058	-1.20348147345782	0.087719298245614	1	1	2229	tags=18%, list=11%, signal=16%	pmchl/slc6a3/adcyap1a/avp/nts/cadm2b/cyp17a1/lhx5/kiss1ra/cyp17a2/pmch/pgr/nms/kiss2/th2/agrp/xgb/hcrt/htr1ab/esr2a/pomca/ghsra/fdx1b
3	periventricular grey zone	periventricular grey zone	129	-0.291069878134771	-1.16605092401007	0.126760563380282	1	1	2015	tags=12%, list=10%, signal=11%	ucp3/opn7b/casq1a/cyp17a1/slc1a2b/kiss1ra/slc2a3b/cyp17a2/pmch/opn8c/pgr/hcrt/opn7a/ghsra/ucp1/fdx1b
4	valvula cerebelli	valvula cerebelli	146	-0.27965009028377	-1.14772178872906	0.154411764705882	1	1	3798	tags=24%, list=20%, signal=19%	prl2/kcnj3a/grm1a/st6galnac5b/grm8b/gfod2/prkcbb/casq2/lmo1/mpz/fgf8b/slitrk3b/opn7c/cadm4/slco1c1/atoh1c/fxr1/skor1b/prkcba/nlgn3b/ucp3/opn7b/grm3/cadm2b/cyp17a1/mb/kiss1ra/slc2a3b/cyp17a2/opn8c/pgr/dyrk1aa/opn7a/ucp1/fdx1b
5	diencephalic nucleus	diencephalic nucleus	202	-0.257276015140832	-1.09112460176041	0.228915662650602	1	1	2229	tags=14%, list=11%, signal=13%	pmchl/slc6a3/adra2c/adcyap1a/ucp3/opn7b/avp/nts/cadm2b/cyp17a1/spx/kiss1ra/cyp17a2/pmch/opn8c/pgr/nms/mc4r/kiss2/th2/agrp/xgb/hcrt/htr1ab/esr2a/pomca/ghsra/ucp1/fdx1b
6	caudal tuberculum	caudal tuberculum	198	-0.25143080935122	-1.06445807665375	0.272	1	1	2345	tags=23%, list=12%, signal=20%	her15.1/sema3gb/cart2/grm1a/grm8b/gfod2/prkcbb/bsx/vip/nxph1/rxfp1/opn7c/cadm4/slco1c1/nr4a2a/degs1/pmchl/slc6a3/adra2c/nlgn3b/adcyap1a/opn7b/grm3/nts/cadm2b/cyp17a1/nkx2.4a/lhx5/kiss1ra/cyp17a2/grm2b/pmch/syn3/opn8c/pgr/kiss2/pth2/th2/xgb/hcrt/htr1ab/opn4a/opn7a/ghsra/fdx1b
7	medulla oblongata	medulla oblongata	275	-0.23796775968877	-1.04468325248476	0.293532338308458	1	1	5809	tags=35%, list=30%, signal=25%	fgf8a/pink1/slit3/mdkb/bmper/cldnk/tshz3b/grin1b/slitrk4/gria2b/pvalb7/gfra1a/dmbx1a/auts2a/slitrk1/ghsrb/tenm4/grm8a/rln3a/hrh3/gria1a/ntrk2b/st8sia4/cdnf/olfm2a/tshz2/prr7/adra2a/rxfp3.3b/alcama/htr1aa/met/ngfra/anos1a/cart4/dkk3a/gata3/sema6dl/gnrh3/grm1b/fgfr2/gabra3/her15.1/prl2/cart2/brpf1/grm1a/grm8b/gfod2/ucn3l/tmtopsb/slitrk6/mpz/nxph1/lgmn/slitrk3b/rxfp1/cadm4/nr4a2a/pappaa/ddb1/slitrk2…
8	preoptic area	preoptic area	195	-0.238550583467556	-1.00915660555143	0.43579766536965	1	1	2199	tags=14%, list=11%, signal=12%	slc6a3/nlgn3b/adcyap1a/hepacama/avp/nts/cadm2b/cyp17a1/lhx8a/lhx5/tnksb/kiss1ra/slc2a3b/cyp17a2/pomcb/syn3/pgr/mc4r/kiss2/tmtopsa/th2/hcrt/htr1ab/esr2a/opn4a/ghsra/fdx1b
9	hypothalamus	hypothalamus	482	-0.215157092339355	-1.00311500442406	0.482014388489209	1	1	4460	tags=25%, list=23%, signal=20%	anos1a/cart4/tle3a/foxb1b/dlx6a/emx1/arhgap29b/npy8br/shha/otpb/nell2b/gnrh3/rfx4/cdh10a/glis3/tmem184a/nkx2.1/grm1b/fgfr2/tph1a/boc/ntrk2a/her15.1/sst1.1/rfx2/acss1/dnmt3bb.1/ptch2/grm1a/grm8b/selenbp1/gfod2/ucn3l/prkcbb/ephb3a/lmo1/slitrk6/nkx2.2a/fzd8a/ncam2/hhip/bsx/vip/fgf8b/nxph1/pcsk1nl/slitrk3b/rxfp1/opn7c/cadm4/slco1c1/disc1/fstl1a/kctd4/tmtc2a/nr4a2a/syn2b/sox1a/nmur1a/greb1/vasna/cyp3c…
10	brain nucleus	brain nucleus	370	-0.22231324211914	-0.999759185575736	0.467836257309941	1	1	2229	tags=13%, list=11%, signal=12%	pmchl/slc6a3/lmx1al/ache/adra2c/mical3b/nlgn3b/adcyap1a/appb/ucp3/opn7b/grm3/slc18a3b/avp/nts/cadm2b/cyp17a1/ppp1r1c/ret/spx/kiss1ra/cyp17a2/grm2b/cntn1a/drd3/pmch/prokr1b/opn8c/pgr/nms/mc4r/kiss2/lmx1a/th2/dyrk1aa/agrp/htr1b/tmtops2b/xgb/chrna2b/dcc/hcrt/htr1ab/chrnb4/esr2a/pomca/ghsra/ucp1/fdx1b
11	ventral thalamus	ventral thalamus	116	-0.241860755932947	-0.953506037190844	0.593856655290102	1	1	3694	tags=18%, list=19%, signal=15%	dnmt3bb.1/grm1a/grm8b/nkx2.2a/bsx/nxph1/cadm4/slco1c1/nr4a2a/slc6a3/ucp3/cadm2b/cyp17a1/lhx5/kiss1ra/cyp17a2/pmch/syn3/kiss2/ucp1/fdx1b
12	hypophysis	hypophysis	210	-0.223217478482335	-0.949473244246163	0.62396694214876	1	1	2223	tags=16%, list=11%, signal=14%	slitrk2/irf1b/fzd8b/adcyap1a/dusp14/ntf3/prl/cga/opn7b/cpm/avp/lsr/tnksb/paqr8/kiss1ra/gdf10a/pomcb/opn8c/pgr/nms/mc4r/kiss2/tmtopsa/agrp/parapinopsina/tmtops2b/rag1/tacr3a/esr2a/pomca/opn4a/opn7a/smtlb
13	telencephalic nucleus	telencephalic nucleus	111	-0.241638109337527	-0.946900184433912	0.583892617449664	1	1	1448	tags=9%, list=7%, signal=8%	kiss1ra/cyp17a2/drd3/pmch/pgr/kiss2/dyrk1aa/hcrt/ghsra/fdx1b
14	floor plate	floor plate	255	-0.210893711182899	-0.924633551238274	0.707547169811321	1	1	3465	tags=19%, list=18%, signal=16%	itga3b/lman1/lamc3/nkx2.2a/cd81b/dnaaf3/clu/lrp2a/gata2a/wls/sulf2a/cadm4/fstl1a/baiap2l1a/dnaaf2/rhbg/trim69/vasna/copb2/daw1/tlr3/pam/mical3b/adcyap1a/cyp1d1/oc90/col8a1a/syvn1/mb/ankrd45/tgfb3/limk1a/foxa2/smad9/pdgfrb/tuba1b/enpp2/shhb/spon2a/lrrc39/prnpb/crtac1a/cfap46/gpc5b/col27a1a/pdlim7/cdkl1/nkx1.2la/slc6a19b
15	white matter	white matter	185	-0.212390844020166	-0.891868736514878	0.808764940239044	1	1	3351	tags=16%, list=17%, signal=14%	nkx2.2a/mpz/ncam2/sema3e/cadm4/disc1/tacr1a/vim/vasna/adcyap1a/pcdh18b/hepacama/spry1/avp/cadm2b/mb/fignl1/fgfr1b/limk1a/kiss1ra/foxa2/wwox/cntn1a/rtn4b/kiss2/agrp/tbx18/xgb/tacr1b/ghsra
16	diencephalic white matter	diencephalic white matter	127	-0.223565263886252	-0.890503187751694	0.776223776223776	1	1	1916	tags=12%, list=10%, signal=11%	hepacama/spry1/mb/fignl1/fgfr1b/limk1a/kiss1ra/foxa2/wwox/cntn1a/rtn4b/kiss2/agrp/xgb/ghsra
17	habenula	habenula	166	-0.213597124571866	-0.885128324147987	0.800796812749004	1	1	2223	tags=14%, list=11%, signal=12%	slitrk2/prkcba/adcyap1a/opn7b/grm3/slc18a3b/cadm2b/cyp17a1/ppp1r1c/spx/kiss1ra/cyp17a2/fbxo7/pmch/syn3/opn8c/pgr/mc4r/kiss2/dyrk1aa/hcrt/trpc5a/fdx1b
18	hindbrain nucleus	hindbrain nucleus	163	-0.207159477837913	-0.859195858201622	0.861660079051383	1	1	2199	tags=13%, list=11%, signal=12%	slc6a3/lmx1al/mical3b/adcyap1a/appb/ucp3/grm3/cadm2b/ret/kiss1ra/cntn1a/drd3/pmch/prokr1b/lmx1a/htr1b/chrna2b/hcrt/htr1ab/chrnb4/ucp1
19	intermediate hypothalamus	intermediate hypothalamus	102	-0.222245720507802	-0.856220905868511	0.810169491525424	1	1	3807	tags=23%, list=20%, signal=18%	her15.1/grm1a/grm8b/gfod2/prkcbb/ncam2/cadm4/slco1c1/nr4a2a/pmchl/grm3/nts/cadm2b/cyp17a1/nkx2.4a/kiss1ra/cyp17a2/grm2b/pgr/mc4r/kiss2/hcrt/fdx1b
20	dorsal telencephalon	dorsal telencephalon	230	-0.194390914257911	-0.835375148807473	0.95	1	1	4139	tags=21%, list=21%, signal=17%	gnrh3/rab11ba/wnt7aa/fgfr2/wnt7bb/gabra3/ppp3cb/her15.1/cart2/arrb2b/dnmt3bb.1/grm1a/grm8b/gfod2/six6a/prkcbb/necab1/mpz/lrp2a/nxph1/cadm4/slco1c1/htr4/trpc4a/nr2f5/ndr2/fzd9b/prkcba/grm3/glra2/cadm2b/cyp17a1/tnksb/fzd3b/limk1a/kiss1ra/slc2a3b/cyp17a2/grm2b/syn3/pgr/kiss2/dyrk1aa/htr3a/dcc/hcrt/ghsra/fdx1b
21	thalamus	thalamus	267	-0.190364020297022	-0.834215469869411	0.980392156862745	1	1	5177	tags=26%, list=27%, signal=20%	grm8a/adipor1b/hrh3/gria1a/ntrk2b/fgfr4/prr7/adra2a/adipor1a/barhl1b/rad21a/neurod1/tcf7l2/htr1aa/anos1a/unc5da/dlx6a/shha/sema6dl/irx1a/cdh10a/fgfr2/gabra3/ntrk2a/cart2/dnmt3bb.1/ptch2/grm1a/grm8b/gfod2/tmtopsb/nkx2.2a/hhip/bsx/nxph1/pcsk1nl/slitrk3b/cadm4/slco1c1/dachc/nr4a2a/unc5b/degs1/slitrk2/slc6a3/pcdh10b/prkcba/nlgn3b/ucp3/cadm2b/cyp17a1/lhx5/kiss1ra/foxa2/cyp17a2/grm2b/prkacba/irx7/shhb/…
22	dorsal hypothalamic zone	dorsal hypothalamic zone	92	-0.205470804117032	-0.768049815086423	0.925324675324675	1	1	3679	tags=21%, list=19%, signal=17%	grm1a/grm8b/gfod2/prkcbb/ncam2/cadm4/slco1c1/nr4a2a/pmchl/nts/cadm2b/cyp17a1/kiss1ra/cyp17a2/pgr/mc4r/kiss2/hcrt/fdx1b
23	rhombomere 6	rhombomere 6	101	-0.198056366341064	-0.757702422046849	0.951890034364261	1	1	2662	tags=11%, list=14%, signal=9%	sox9b/chrna4b/hoxd3a/nlgn3b/appb/hoxa3a/gas6/pax8/sema4e/trpc5a/hnf1ba
24	ventricular zone	ventricular zone	338	0.183545156920873	0.723874255746724	0.991463414634146	1	1	4915	tags=22%, list=25%, signal=16%	stil/tk1/irf4b/smc2/tube1/e2f8/lipg/skp2/tyms/kif11/aldh18a1/mafga/arhgap17a/ncapg/g2e3/tp53/hmga2/itpkcb/mcm5/hells/aspm/cnn2/tead3a/chaf1a/hey1/cdk2/id1/rcc1/melk/txndc12/fbl/pole3/nme5/hk2/tma7/efhc1/ywhaqb/dlc/mtr/msna/pole2/fezf2/tmem134/xrcc5/has3/rnaseh2b/prom1a/her12/ncapd2/smc4/slc1a4/mtfr2/cldn5a/hspa5/lama5/csgalnact1a/dnah9/calub/arg2/pcna/prdm8/ctps1a/fstl1b/gas2l3/fabp7a/anp32b/fgfr…
25	rhombomere 2	rhombomere 2	92	0.206778486679844	0.707169269340237	0.961095100864553	1	1	5834	tags=27%, list=30%, signal=19%	ryr2a/crabp2a/jag1a/rap1b/st3gal8/dab1a/greb1l/drd2b/btg2/chata/dbx1a/en2b/akt1/lzic/nlgn2a/cyp26c1/fstl1b/insm1a/irx4b/wwtr1/atoh1a/cyp26b1/esrrb/ptp4a1/dtnba
26	rhombomere 4	rhombomere 4	132	0.187849103094559	0.66955725846331	0.9875	1	1	6096	tags=31%, list=31%, signal=21%	ryr2a/hoxc1a/crabp2a/sall4/ppp1r14ab/cxcr4b/spon1a/jag1a/drd2l/rap1b/dab1a/mecom/cxcl12a/greb1l/drd2b/btg2/calb2b/hoxb1a/kcnab2b/prkcg/lzic/nlgn2a/cyp26c1/fstl1b/ext1a/insm1a/fabp7a/cacnb3a/sp8a/wwtr1/atoh1a/txn/rock2b/cyp26b1/esrrb/efnb2a/ptp4a1/dtnba/meis1a/elavl3/pou4f2
27	ventricular system	ventricular system	458	0.166263346871844	0.668469938481081	1	1	1	4915	tags=22%, list=25%, signal=17%	cyp21a2/stil/esco2/tk1/hdc/irf4b/smc2/tube1/e2f8/lipg/vwa2/skp2/tyms/kif11/aldh18a1/manf/mafga/arhgap17a/ncapg/g2e3/tp53/hmga2/itpkcb/mcm5/dio2/crb2a/hells/aspm/cnn2/tead3a/chaf1a/hey1/cdk2/id1/rcc1/plxna1a/cyp11c1/dusp6/slc6a9/melk/ttpa/mctp1a/txndc12/fbl/pole3/nme5/hk2/plxna2/slc18a2/tma7/efhc1/ywhaqb/dlc/mtr/msna/pole2/fezf2/lmx1ba/slc2a1a/tmem134/xrcc5/has3/rnaseh2b/prom1a/her12/slc16a2/ncapd…
28	midbrain hindbrain boundary	midbrain hindbrain boundary	424	0.164038434850415	0.656113804896621	1	1	1	4443	tags=19%, list=23%, signal=15%	her5/loxl2a/wnt3a/esco2/smc2/ap1m1/hlfb/exd1/nfe2l3/fgfbp1b/cdkn1a/manf/dkk2/aurkb/rbbp4/ebf2/tp53/hmga2/ezh2/mcm5/cenpw/aspm/polr1d/hivep2a/dpysl4/hmga1a/jag1a/cldn5b/dld/dusp6/suz12a/lpar1/kdrl/ldb2a/vegfaa/gclm/rap1b/st3gal8/runx2a/macc1/pwp2h/plk1/cad/nr4a1/lrrtm4l2/seta/pax6b/cers2a/lmx1ba/panx1a/dhfr/prom1a/fgf18b/slc16a2/smc4/bicc1a/slc1a4/btg2/nin/pcgf6/calb2b/celsr3/lama5/chpfa/en2b/akt1…
29	corpus cerebelli	corpus cerebelli	138	-0.151855535825862	-0.615139328869045	1	1	1	5884	tags=33%, list=30%, signal=23%	pcdh17/mpped1/fgf8a/pink1/mdkb/pvalb7/auts2a/aldocb/fanca/ghsrb/grm8a/camkvl/st8sia4/prr7/adra2a/barhl1b/cbln12/neurod1/alcama/anos1a/atp2a3/pbxip1b/grm1b/prl2/kcnj3a/grm1a/st6galnac5b/grm8b/gfod2/casq2/lmo1/mpz/slco1c1/atoh1c/fxr1/skor1b/nlgn3b/grm3/casq1a/cadm2b/mb/kiss1ra/slc2a3b/grm2b/dyrk1aa/ghsra
30	rhombomere 3	rhombomere 3	101	0.175451334555409	0.612997469533886	0.9957805907173	1	1	7377	tags=40%, list=38%, signal=25%	ryr2a/pou3f2a/hoxc6a/tead3a/jag1a/drd2l/rap1b/dab1a/nipblb/hapln1a/egr2a/btg2/dbx1a/en2b/cygb1/plce1/lzic/nlgn2a/irx4b/cahz/wwtr1/atoh1a/rock2b/cyp26b1/esrrb/ptp4a1/elavl3/pou4f2/epha7/ca8/pax6a/ackr3a/ascl1a/myo10/tfap2a/tenm3/id2a/irx3b/wnt8b/egfl6
31	pretectum	pretectum	94	-0.161133153164765	-0.605858153425564	0.996699669966997	1	1	6821	tags=45%, list=35%, signal=29%	crhb/uncx/nr2f1b/pax7a/cnr1/elmo1/slc6a4a/gsx1/ascl1b/oprd1b/zic2a/irx5a/adipor2/pink1/sema3aa/sema3fb/dmbx1a/nr2e1/itgav/rpe65b/grm8a/adipor1b/adra2a/adipor1a/barhl1b/tcf7l2/htr1aa/gata3/shha/wnt7aa/sema3gb/grm8b/oprl1/cadm4/nr4a2a/slc6a3/pcdh10b/amigo1/cadm2b/kiss1ra/grm2b/htr1ab
32	olfactory bulb	olfactory bulb	227	0.154901485146897	0.586508908203302	1	1	1	5505	tags=24%, list=28%, signal=17%	npffr1l1/klf4/dbx1b/grm5b/tp73/agr2/per2/hsd11b2/gria2a/cadm1b/zbtb18/hivep2a/gng13b/gria3b/trpc4b/gnao1a/nme5/gria3a/cadm1a/fosab/oxr1a/nr4a1/cxcl12a/gdnfa/fezf2/nsmfb/anos1b/panx1a/cdh23/gabrb1/inab/pcgf6/calb2b/spred2b/irs1/nptx2a/gabra1/sh3bgrl2/nlgn2a/cyp19a1b/lsm7/fstl4/sh3bgrl/mef2aa/mrps33/inaa/casp3a/pin1/fam49al/s1pr2/gper1/gabrr2a/atf5a/eno2
33	dorsal thalamus	dorsal thalamus	115	0.164557787264461	0.580630833706575	1	1	1	4218	tags=19%, list=22%, signal=15%	bpifcl/itgb3b/grm5b/manf/ebf2/cadm1b/zbtb18/valopb/id1/hlx1/gria3a/cadm1a/opn4b/plxna2/gdnfa/cdh23/prom1a/mtnr1ba/kcnk10a/dbx1a/lef1/pcna
34	rhombomere 5	rhombomere 5	134	0.157800838519514	0.562664433282802	1	1	1	4335	tags=21%, list=22%, signal=16%	prox2/ryr2a/pou3f2a/hoxc6a/cxcr4b/col28a2a/tead3a/jag1a/esrra/drd2l/trpc7b/rap1b/dab1a/nipblb/cxcl12a/cers2a/drd2b/myo1b/celf2/hapln1a/egr2a/btg2/hoxb1a/dbx1a/cygb1/plce1/nlgn2a/cyp26c1
35	ventral telencephalon	ventral telencephalon	194	0.149403084123327	0.553860588483334	1	1	1	4363	tags=18%, list=22%, signal=14%	apoa1a/cyp21a2/bpifcl/kiss1rb/mchr1b/grm5b/manf/her2/hsd11b2/gria2a/cadm1b/zbtb18/id1/cyp11c1/gria3b/hrh1/cadm1a/fosab/gmfb/nr4a1/ar/nr4a3/cxcl12a/pax6b/anos1b/prom1a/kcnk10a/caln2/calb2b/spred2b/hif1al/pcna/ppp3ccb/nlgn2a/cyp19a1b
36	optic stalk	optic stalk	82	-0.140005323311855	-0.514866910306799	1	1	1	4555	tags=24%, list=23%, signal=19%	sort1a/pax2b/shha/axin2/itga5/otpb/bmpr1ba/foxg1a/rgmd/ptch2/dhrs3a/ctsf/fadd/fgf8b/vax1/il17rd/etv4/spry1/oc90/fsta
