## Supplementary material for "Diencephalic and Neuropeptidergic Dysfunction in Zebrafish with Autism Risk Mutations": Data S1 - RNA-seq analysis files: kmt5b-singlecellGSEA-CNS.csv

	ID	Description	setSize	enrichmentScore	NES	pvalue	p.adjust	qvalue	rank	leading_edge	core_enrichment
1	progenitors #1	progenitors #1	227	-0.578430723745164	-3.08180654462926	1e-10	1.16e-09	7.36842105263158e-10	3065	tags=54%, list=19%, signal=44%	cdca7b/rrm1/cdca7a/mcm5/rps11/rpl35/orc5/rfc5/si:ch211-156b7.4/rps17/nup37/rpl34/rpl5b/gins3/pa2g4b/rpl22/rps15a/rpl11/rpl36a/mad2l1/rbb4l/mcm2/fabp11a/tuba8l4/rpl9/rps27.1/tuba8l/rpl13a/naca/lig1/rpl14/cdca5/hsp90ab1/h2afvb/eif3ba/paics/uba52/cdc6/esco2/ppiaa/rfc4/rps25/rpl36/rpl5a/rps7/rpl29/rpl32/rpa2/rps21/rps20/nme2b.1/rplp1/ddx39ab/eef2b/rpl10a/rps27a/abcf1/rps29/rpl12/rps8a/rps10/eef1g/rps…
2	progenitors/neurons (differentiating)	progenitors/neurons (differentiating)	218	-0.544241609280276	-2.8842267342472	1e-10	1.16e-09	7.36842105263158e-10	3189	tags=56%, list=20%, signal=45%	cdca7b/rtca/snrpd3l/cdca7a/rps11/hnrnpa0a/rpl35/lima1a/phc2a/rps17/psmb3/smarca5/rpl34/rpl5b/pomp/gadd45gb.1/dnajb1b/notch1a/rpl22/rps15a/rpl11/rpl36a/tp53inp2/sox11b/hspa8/mcm2/rpl9/rps27.1/rad21a/rpl13a/naca/rpl14/hsp90ab1/cct4/h2afvb/prdx2/slc25a5/uba52/ebf2/insm1b/ppiaa/h3f3d/rps25/rpl36/rpl5a/rps7/rpl29/rpl32/rps21/rps20/nme2b.1/rplp1/neurog1/smarcb1b/ddx39ab/eef2b/rpl10a/rps27a/rps29/rpl12/…
3	progenitors (cycling)	progenitors (cycling)	221	-0.524104283513938	-2.78291427376783	1e-10	1.16e-09	7.36842105263158e-10	3519	tags=49%, list=22%, signal=39%	ttk/rps24/ccna2/kif18a/tacc3/kpna2/nek2/ncapg/kif22/gpsm2/cdca7b/rrm1/si:ch211-63o20.7/cdca7a/mcm5/rps11/rpl35/foxn4/cdc20/smc2/si:ch211-156b7.4/si:ch211-156j22.4/pa2g4b/rps15a/rpl11/si:ch211-244o22.2/rpl36a/mad2l1/tp53inp2/parpbp/mcm2/tuba8l4/rpl9/zgc:86764/rps27.1/tuba8l/rpl13a/odf2b/kif11/tmpoa/cdca5/h2afvb/cenpe/rpl5a/rps7/pane1/rps20/nme2b.1/rplp1/eef2b/smc4/si:ch211-69g19.2/rpl10a/rps27a/tu…
4	neurons (ganglion)	neurons (ganglion)	201	-0.52374347773652	-2.72012920544529	1e-10	1.16e-09	7.36842105263158e-10	2717	tags=47%, list=17%, signal=40%	rps17/rpl34/erfl3/six4b/ada/mfsd6b/rpl22/rps15a/rpl11/rpl36a/vim/syt4/hspa8/slc8a2a/ndnfl/rpl9/tuba1a/rps27.1/sirt1/rpl13a/naca/rpl14/hsp90ab1/map7d2b/cdh4/slc25a5/uba52/auts2b/insm1b/isl2a/ppiaa/rps25/tuba8l3/smad9/rps7/rpl32/rps20/nme2b.1/rplp1/eef2b/rpl10a/rps27a/rps29/rpl12/tmeff2b/rps8a/rps10/eef1g/rps16/rps23/rpl21/rpl18/rpl23a/eef1a1l1/rps12/mrpl11/rpl27/rpl13/nme2b.2/rplp0/rpl23/rplp2l/sm…
5	progenitors #2	progenitors #2	217	-0.501893973950328	-2.64878145870768	1e-10	1.16e-09	7.36842105263158e-10	2774	tags=44%, list=17%, signal=37%	si:ch211-156b7.4/rps17/rpl34/rpl5b/rpl22/rps15a/rpl11/rpl36a/mcm2/rpl9/rps27.1/rpl13a/naca/lig1/si:ch211-66e2.5/rpl14/paics/uba52/ppiaa/rps25/rpl36/rpl5a/rps7/rpl29/rpl32/rps21/rps20/nme2b.1/s1pr1/zgc:165461/rplp1/eef2b/rpl10a/si:dkey-180p18.9/rps27a/rps29/rpl12/rps8a/rps10/eef1g/rps16/rps23/rpl21/rpl18/orc4/rpl23a/ahcy/hmgb2b/ybx1/eef1a1l1/rps12/rpl27/rpl13/rplp0/rpl23/ddx21/rplp2l/rpl28/rpl39/r…
6	oligodendrocytes #1	oligodendrocytes #1	209	-0.356082209283068	-1.86156684782814	4.5961050324515e-07	4.44290153136978e-06	2.82216975676847e-06	2717	tags=35%, list=17%, signal=29%	rps17/rpl34/nr2f5/dnajb1b/rps15a/rpl11/rpl36a/vim/hepacama/rpl9/zgc:86764/rps27.1/tuba8l/rpl13a/si:dkey-34d22.1/pmela/tln1/foxd3/ppiaa/tuba8l3/rps7/rpl32/rps20/rplp1/nr4a2b/rpl10a/rps27a/col4a2/rpl12/rps8a/rps10/rps16/rps23/rpl21/rpl18/rpl23a/ybx1/eef1a1l1/rps12/rpl27/rpl13/junba/rplp0/rpl23/rplp2l/rpl28/rpl39/rps13/rpl3/rpl19/rpl7/rps9/rpl6/rps14/eef1da/rps4x/faua/eef1b2/rps5/rps3a/rps26l/rpl15/…
7	progenitors #3	progenitors #3	216	-0.349473240782393	-1.84017789209407	1.53652200970362e-06	1.27311823661157e-05	8.08695794580854e-06	5349	tags=50%, list=34%, signal=34%	si:dkey-185e18.7/fen1/rtkn2a/ube2c/kif4/ssrp1a/haus5/armc1l/plk1/kif20bb/ccnb3/si:ch211-114n24.6/top2a/ccnb1/g2e3/pif1/dtymk/cdc25b/rfc3/ndc80/nuf2/rpa3/nasp/prim1/psmc3ip/gtse1/cdca8/mybl2b/primpol/prc1a/chtf18/mis18bp1/tfdp2/prim2/cep55l/rpa1/cdc45/tyms/haus1/mycla/anp32b/ascl1a/chaf1a/her9/ttk/ccnb2/ccna2/kif18a/tacc3/kpna2/trip13/ncapg/kif22/dck/sox19a/rrm1/si:ch211-63o20.7/cdca7a/atad5a/ncap…
8	neurons (midbrain?, glutamatergic)	neurons (midbrain?, glutamatergic)	195	-0.351595620382688	-1.81708954703569	3.0170696935014e-06	2.18737552778852e-05	1.38943999042828e-05	4318	tags=39%, list=27%, signal=29%	cadpsb/atp6v1b2/hmgb3a/evlb/adcyap1b/ywhag2/atp6v1e1b/ndufa3/hoxa3a/mab21l2/dynll2b/shox2/ugp2b/fgf12a/si:dkey-7j14.5/vdac1/zgc:77058/si:dkey-238f9.1/tmie/csdc2a/rogdi/aldocb/atcaya/pnpo/cox7b/atp6v1h/atp6ap2/serinc1/zgc:194981/eef1a1b/si:dkey-276j7.1/si:ch211-214j24.9/ndufa5/mlf2/glrbb/ccni/syt4/fam19a4b/chgb/ywhah/ndnfl/syn2a/ldhba/ndrg3a/ckbb/nsfa/nell2b/pgm1/nrg2b/ubn2a/foxd3/si:dkey-33c12.3/…
9	hypothalamus #3	hypothalamus #3	207	-0.329280534717467	-1.71870637750756	2.09301413510675e-05	0.000134883133151324	8.56789412032002e-05	4335	tags=39%, list=27%, signal=29%	tcea2/ywhabl/atp6v1b2/otpa/ywhag2/atp6v1e1b/nkx2.1/gng7/tbca/rgs5b/qpct/htr1ab/baiap3/pcbd1/egr4/nkx2.4a/cnih2/nr4a1/xbp1/rasd1/rogdi/cntfr/aldocb/si:dkey-27j5.5/crhb/si:ch211-195b15.8/atp6v1h/bdnf/rnf130/crabp1a/atp6ap2/si:dkey-276j7.1/sept5a/si:ch211-214j24.9/tox/hist2h2l/slc3a2b/ptprna/th/ncs1b/fam49bb/ccni/syt4/si:dkey-175g6.2/cdipt/crhbp/stmn2b/pam/necab1/six6b/rtn4rl2a/prkd1/fezf1/gabarapl2…
10	neurons (glutamatergic) #2	neurons (glutamatergic) #2	200	-0.320719718059102	-1.6623761968396	0.000135419847188699	0.000785435113694452	0.000498915226484679	3048	tags=30%, list=19%, signal=25%	aldocb/myl6/cox7b/tpi1b/chchd10/cacna2d3/ndufb9/eef1a1b/got2b/ndufa5/eef1a2/rab11bb/pabpc1b/chgb/ywhah/syn2a/sms/vdac3/scrt1b/cox8a/ndufs4/ndrg3a/ckbb/uqcrc2b/nsfa/stmn4l/ndufv2/mdh2/atp5l/si:dkey-33c12.3/neflb/cox7c/aldoaa/ndufb8/clta/cox6a1/mtbl/slc25a3b/sh3glb2b/atp1b3b/ndufa6/ppiab/tuba1c/ndufa2/gapdhs/tubb2/ndufb11/cox6b1/pvalb6/ckmt1/sdhb/gpx4b/ndufb3/nefma/chga/eno1a/pin1/nefmb/tpi1a/nefla
11	neurons #4	neurons #4	218	-0.292337069115409	-1.54925014143841	0.000353153829343422	0.00186208382744713	0.00118281186861433	3937	tags=36%, list=25%, signal=27%	zc4h2/myl10/fam168b/krtt1c19e/vdac1/cox5aa/apoa2/atp6v1f/ponzr3/cyc1/ckma/si:ch211-255p10.3/zgc:136930/syn1/krt4/tnnt3b/mdkb/tpi1b/hnrnpa0a/ckmb/cyt1l/hspa5/tnnc1b/atp6ap2/ctnnd2a/si:dkey-276j7.1/hist2h2l/actb2/tnnc2/h2afy2/actb1/ywhah/stmn2b/syn2a/krt17/cox8a/ldhba/myl13/hsp90ab1/cdh4/slc25a5/stmn4l/hk1/gap43/opn1sw1/klhl41b/acta1b/wdr91/cspg5a/si:dkey-183i3.5/aldoaa/actc1b/tusc3/mybpha/cdk5r2a/…
12	olfactory bulb	olfactory bulb	163	0.363486440171091	1.63588197704863	0.000581302927504863	0.0028096308162735	0.00178470197040967	4360	tags=37%, list=27%, signal=27%	umodl1/si:dkey-70b23.2/si:dkey-111e8.5/or103-5/ttc12/wdr78/si:ch211-248e11.2/ompb/ugt8/cfap52/gnal/cyp2k17/rsph3/si:ch211-113e8.9/flrt1b/si:ch1073-443f11.2/spef2/setd1bb/iqub/vamp8/fam228a/or115-7/fa2h/ponzr6/nipal4/gbgt1l4/glod5/aifm4/cldnh/gcnt7/cyb5d1/cldn7b/ccdc146/adgb/or106-8/efcab6/or133-5/cx28.8/zmynd10/anxa5b/prdx1/ap1s3b/f11r.1/tspan2a/atp1b1a/zgc:113333/atf5a/capslb/nwd1/si:rp71-17i16.…
13	mid-hind boundary (gabaergic) #2	mid-hind boundary (gabaergic) #2	215	-0.288786778557711	-1.51949091552109	0.00106189130141189	0.00473766888322229	0.00300940854651143	4313	tags=40%, list=27%, signal=29%	ywhabl/atp6v1b2/otpa/onecutl/dlx2a/dok6/ywhag2/atp6v1e1b/hoxa3a/mab21l2/dynll2b/snap25b/rac3a/si:dkey-7j14.5/eef1a1a/vdac1/urp1/tmie/dixdc1a/csdc2a/hoxa5a/rogdi/aldocb/atcaya/myl6/arf3a/pnpo/tpi1b/atp6v1h/atp6ap2/serinc1/zgc:194981/si:dkey-276j7.1/si:ch211-214j24.9/hist2h2l/hoxb3a/ccni/syt4/si:dkey-175g6.2/rab11bb/hoxd4a/stmn2b/tuba1a/raly/ndrg3a/ckbb/nxn/olfm2a/stmn4l/zmat4b/pgm1/slc18a3a/hoxb5b…
14	optic tectum (gabaergic) #1	optic tectum (gabaergic) #1	218	-0.269482060094828	-1.42812925155313	0.00308644502704797	0.0127867008263416	0.00812222375538941	4440	tags=36%, list=28%, signal=26%	vgf/zfpm2a/ywhabl/atp6v1b2/hmgb3a/ywhag2/atp6v1e1b/tcf7l2/itm2ca/rac3a/prkab1a/zc4h2/fgf12a/si:dkey-7j14.5/eef1a1a/vdac1/cox5aa/gata3/cnih2/csdc2a/aldocb/myl6/arf3a/pnpo/tpi1b/nkain1/atp6v1h/atp6ap2/serinc1/nxph1/si:dkey-276j7.1/si:ch211-214j24.9/hist2h2l/h2afy2/ccni/syt4/si:dkey-175g6.2/rab11bb/pabpc1b/apba2b/ywhah/stmn2b/syn2a/pfkpa/ldhba/ndrg3a/ckbb/nsfa/npy/si:dkey-33c12.3/cox7c/gap43/slc35g2…
15	ventral forebrain (dienc, hyp, poa; gabaergic) #1	ventral forebrain (dienc, hyp, poa; gabaergic) #1	222	-0.271294649568818	-1.44385176915221	0.00345590913811864	0.0133628486673921	0.00848819788309841	3425	tags=29%, list=22%, signal=23%	egr4/gbx1/cnih2/rasd1/rogdi/sox1a/aldocb/myl6/si:ch211-195b15.8/pnpo/mdkb/tpi1b/atp6v1h/dlx2b/atp6ap2/trim9/serinc1/nxph1/si:dkey-276j7.1/sept5a/si:ch211-214j24.9/chodl/hist2h2l/slc3a2b/fam49bb/h2afy2/syt4/si:dkey-175g6.2/cdipt/ywhah/stmn2b/syn2a/mpp2b/ldhba/necab1/nsfa/prkd1/gabarapl2/gap43/slc35g2a/plk2b/cspg5a/cdk5r2a/cadm4/mtbl/scg2b/dclk1a/prdm12b/kcnf1b/tuba1c/gapdhs/ubc/kidins220b/cox6b1/s…
16	hindbrain	hindbrain	216	-0.265995823438638	-1.40062121089816	0.0060054294488875	0.0217696817522172	0.0138282914941489	4296	tags=34%, list=27%, signal=25%	atp6v1b2/hmgb3a/evlb/adcyap1b/ywhag2/atp6v1e1b/hoxa3a/mab21l2/dynll2b/tlx2/apoob/shox2/si:dkey-7j14.5/grm4/elmo1/vip/si:dkey-238f9.1/egr4/tmie/rogdi/aldocb/atcaya/crabp1b/si:ch211-195b15.8/atp6v1h/bdnf/zgc:194981/si:dkey-276j7.1/olfm1b/r3hdm1/si:ch211-214j24.9/hist2h2l/hoxb3a/th/glrbb/cart2/ccni/syt4/rab11bb/sox11b/stmn2b/tuba1a/phox2bb/ndrg3a/olfm2a/nell2b/stmn4l/hoxb5b/gabarapl2/h3f3d/gap43/slc…
17	granule cells	granule cells	194	0.303056278302836	1.39963559293185	0.0126499439716499	0.0407609305753163	0.0258916981875875	4665	tags=36%, list=29%, signal=26%	si:dkeyp-74b6.2/sypb/draxin/pip4k2ab/zbtb18/pcbp3/slc17a7a/syt1a/nfixb/nfia/bcam/edil3a/slc38a3a/stxbp1a/etv1/vamp2/si:ch73-1a9.3/tulp1b/ipo13/cbln12/nova2/qkia/sept9b/npsn/ptmaa/atp6v0b/bhlhe23/nfatc3a/pcloa/hook1/basp1/si:dkey-16j16.4/prune2/gpm6aa/cited4a/fat1a/mag/olfm1a/pax6b/calm3a/gabra6b/srrm4/gabarapb/negr1/ppp1r14bb/tmc2a/skia/palmdb/mcama/rnasekb/ccng1/atpv0e2/ndrg4/chn2/yaf2/oprd1b/st…
18	neurons (glutamatergic) #1	neurons (glutamatergic) #1	214	-0.256695331240772	-1.34753426642816	0.0122697835417812	0.0407609305753163	0.0258916981875875	4313	tags=34%, list=27%, signal=25%	ywhabl/atp6v1b2/hmgb3a/adcyap1b/ywhag2/uts1/atp6v1e1b/dynll2b/kif3cb/apoob/glra4a/zc4h2/si:dkey-7j14.5/fam168b/vdac1/irx4b/dixdc1a/csdc2a/rogdi/aldocb/evx2/arf3a/crhb/pafah1b1b/tpi1b/atp6v1h/c1ql4a/bdnf/irx4a/atp6ap2/serinc1/zgc:194981/si:dkey-276j7.1/si:ch211-214j24.9/hist2h2l/glrbb/h2afy2/ccni/rab11bb/ywhah/stmn2b/syn2a/tuba1a/mpp2b/ndrg3a/ncam2/ckbb/nsfa/map7d2b/gabarapl2/aclya/si:dkey-33c12.3…
