## Supplementary material for "Diencephalic and Neuropeptidergic Dysfunction in Zebrafish with Autism Risk Mutations": Data S1 - RNA-seq analysis files: kmt5b-singlecellGSEA.csv

	ID	Description	setSize	enrichmentScore	NES	pvalue	p.adjust	qvalue	rank	leading_edge	core_enrichment
1	progenitors #1	progenitors #1	227	-0.578430723745164	-3.06748645843244	1e-10	1.04444444444444e-09	6.66666666666667e-10	3065	tags=54%, list=19%, signal=44%	cdca7b/rrm1/cdca7a/mcm5/rps11/rpl35/orc5/rfc5/si:ch211-156b7.4/rps17/nup37/rpl34/rpl5b/gins3/pa2g4b/rpl22/rps15a/rpl11/rpl36a/mad2l1/rbb4l/mcm2/fabp11a/tuba8l4/rpl9/rps27.1/tuba8l/rpl13a/naca/lig1/rpl14/cdca5/hsp90ab1/h2afvb/eif3ba/paics/uba52/cdc6/esco2/ppiaa/rfc4/rps25/rpl36/rpl5a/rps7/rpl29/rpl32/rpa2/rps21/rps20/nme2b.1/rplp1/ddx39ab/eef2b/rpl10a/rps27a/abcf1/rps29/rpl12/rps8a/rps10/eef1g/rps…
2	progenitors/neurons (differentiating)	progenitors/neurons (differentiating)	218	-0.544241609280276	-2.86157642545272	1e-10	1.04444444444444e-09	6.66666666666667e-10	3189	tags=56%, list=20%, signal=45%	cdca7b/rtca/snrpd3l/cdca7a/rps11/hnrnpa0a/rpl35/lima1a/phc2a/rps17/psmb3/smarca5/rpl34/rpl5b/pomp/gadd45gb.1/dnajb1b/notch1a/rpl22/rps15a/rpl11/rpl36a/tp53inp2/sox11b/hspa8/mcm2/rpl9/rps27.1/rad21a/rpl13a/naca/rpl14/hsp90ab1/cct4/h2afvb/prdx2/slc25a5/uba52/ebf2/insm1b/ppiaa/h3f3d/rps25/rpl36/rpl5a/rps7/rpl29/rpl32/rps21/rps20/nme2b.1/rplp1/neurog1/smarcb1b/ddx39ab/eef2b/rpl10a/rps27a/rps29/rpl12/…
3	progenitors (cycling)	progenitors (cycling)	221	-0.524104283513938	-2.75261751820418	1e-10	1.04444444444444e-09	6.66666666666667e-10	3519	tags=49%, list=22%, signal=39%	ttk/rps24/ccna2/kif18a/tacc3/kpna2/nek2/ncapg/kif22/gpsm2/cdca7b/rrm1/si:ch211-63o20.7/cdca7a/mcm5/rps11/rpl35/foxn4/cdc20/smc2/si:ch211-156b7.4/si:ch211-156j22.4/pa2g4b/rps15a/rpl11/si:ch211-244o22.2/rpl36a/mad2l1/tp53inp2/parpbp/mcm2/tuba8l4/rpl9/zgc:86764/rps27.1/tuba8l/rpl13a/odf2b/kif11/tmpoa/cdca5/h2afvb/cenpe/rpl5a/rps7/pane1/rps20/nme2b.1/rplp1/eef2b/smc4/si:ch211-69g19.2/rpl10a/rps27a/tu…
4	neurons (ganglion)	neurons (ganglion)	201	-0.52374347773652	-2.72307747049836	1e-10	1.04444444444444e-09	6.66666666666667e-10	2717	tags=47%, list=17%, signal=40%	rps17/rpl34/erfl3/six4b/ada/mfsd6b/rpl22/rps15a/rpl11/rpl36a/vim/syt4/hspa8/slc8a2a/ndnfl/rpl9/tuba1a/rps27.1/sirt1/rpl13a/naca/rpl14/hsp90ab1/map7d2b/cdh4/slc25a5/uba52/auts2b/insm1b/isl2a/ppiaa/rps25/tuba8l3/smad9/rps7/rpl32/rps20/nme2b.1/rplp1/eef2b/rpl10a/rps27a/rps29/rpl12/tmeff2b/rps8a/rps10/eef1g/rps16/rps23/rpl21/rpl18/rpl23a/eef1a1l1/rps12/mrpl11/rpl27/rpl13/nme2b.2/rplp0/rpl23/rplp2l/sm…
5	progenitors #2	progenitors #2	217	-0.501893973950328	-2.63766104310291	1e-10	1.04444444444444e-09	6.66666666666667e-10	2774	tags=44%, list=17%, signal=37%	si:ch211-156b7.4/rps17/rpl34/rpl5b/rpl22/rps15a/rpl11/rpl36a/mcm2/rpl9/rps27.1/rpl13a/naca/lig1/si:ch211-66e2.5/rpl14/paics/uba52/ppiaa/rps25/rpl36/rpl5a/rps7/rpl29/rpl32/rps21/rps20/nme2b.1/s1pr1/zgc:165461/rplp1/eef2b/rpl10a/si:dkey-180p18.9/rps27a/rps29/rpl12/rps8a/rps10/eef1g/rps16/rps23/rpl21/rpl18/orc4/rpl23a/ahcy/hmgb2b/ybx1/eef1a1l1/rps12/rpl27/rpl13/rplp0/rpl23/ddx21/rplp2l/rpl28/rpl39/r…
6	lens #1	lens #1	208	-0.489904151522156	-2.56612724176345	1e-10	1.04444444444444e-09	6.66666666666667e-10	3754	tags=48%, list=24%, signal=37%	zgc:112285/crygm2d6/si:ch211-210c8.7/pcbd1/pus1/crygm2d18/crygm2d7/serpinb1/prox2/crygm2d4/crygm2d5/anxa3b/crygm2d21/si:ch211-214j24.14/lctla/pah/crygm2c/cryba2a/crygm2d12/crygm2d9/lim2.4/rps17/crygm2d1/si:dkey-164f24.2/crygm2d20/zgc:193690/mfsd6b/crygm2d8/vim/crygm2d16/ddx24/fabp11a/crygm2d3/sox1b/rnd2/etf1b/crygm2d13/crygm2d11/crybb1l1/crygm2d14/coq2/bysl/mettl1/zgc:101858/rpl5a/carhsp1/crygn1/…
7	cornea	cornea	216	-0.47293145662353	-2.48673549235891	1e-10	1.04444444444444e-09	6.66666666666667e-10	2735	tags=45%, list=17%, signal=38%	gstz1/rps17/rpl34/rpl5b/si:dkey-164f24.2/rpl22/rps15a/gyg1b/rpl11/zgc:153704/rpl36a/anxa2a/rbp4/rpl9/aldob/rps27.1/rpl13a/naca/rpl14/clcf1/gli2a/uba52/scinla/wnt4a/pdgfrl/aldh9a1a.1/rps25/rpl36/rpl5a/rps7/twist3/si:dkey-16p21.8/rpl29/rpl32/rps21/sgk1/rps20/rplp1/chrna4b/rpl10a/rps27a/dap1b/rps29/tubb6/rpl12/rps8a/rps10/eef1g/rps16/rps23/rpl21/rpl18/rpl23a/ahcy/ybx1/eef1a1l1/rps12/rpl27/rpl13/bhmt…
8	muscle	muscle	208	-0.432332309551574	-2.26456484107714	1e-10	1.04444444444444e-09	6.66666666666667e-10	2191	tags=37%, list=14%, signal=32%	aldoab/rpl9/rps27.1/rpl13a/pkmb/myl13/rpl14/uba52/ppiaa/rps25/rpl5a/tuba8l3/rps7/rpl32/rps20/nme2b.1/acta1b/desma/tcap/rplp1/actc1b/mybpha/rpl10a/rps27a/rpl12/wif1/rps8a/vwde/rps10/eef1g/rps16/rps23/rpl21/rpl18/osr2/rpl23a/ahcy/eef1a1l1/rps12/rpl27/rpl13/bhmt/rplp0/rpl23/rplp2l/pabpc4/rpl28/rps13/rpl3/rpl19/rpl24/mylz3/rpl7/rps9/rpl6/rps14/eef1da/rps15/rps4x/rpl17/eef1b2/rps5/rps3a/rps26l/rpl15/r…
9	retina (photoreceptor precursor cells)	retina (photoreceptor precursor cells)	215	-0.429239540378578	-2.26007174535132	1e-10	1.04444444444444e-09	6.66666666666667e-10	3120	tags=40%, list=20%, signal=33%	gngt2a/ppdpfa/rps11/rpl35/ca7/arl3l2/rps17/rpl34/ada/dnajb1b/rps15a/arr3a/rpl11/foxq2/rpl36a/rpl9/rps27.1/mmrn2a/rpl13a/foxg1b/ckmt2a/sept4a/si:dkey-283b15.2/isl2a/syt5b/rpl36/tmem237a/rps7/rpl32/meig1/rps21/zgc:110339/rps20/cerkl/rplp1/rpl10a/rps27a/rps29/rps8a/rps10/eef1g/rps16/rps23/rpl21/rpl18/rpl23a/eef1a1l1/samd7/rps12/rpl27/rpl13/rpl23/rplp2l/sema6d/rpl28/rpl39/rps13/si:ch1073-155h21.2/rpl…
10	retina (RPE differentiation)	retina (RPE differentiation)	152	0.500689861470886	2.23098375164033	1.75910928070505e-10	1.65356272386275e-09	1.05546556842303e-09	1715	tags=28%, list=11%, signal=25%	slc5a2/serpinf2b/hspb8/agxtb/anpepb/cdh17/cx32.3/slc2a11l/slc6a19b/g6pca.2/eps8l3a/si:ch211-139a5.9/ezra/pdzk1ip1/col4a5/zgc:175280/uroc1/syngr2a/pdzk1/slc20a1a/cubn/si:dkey-204f11.64/slc31a1/rab38b/fbp1b/slc5a6a/agtrap/gcshb/slc5a12/slc23a1/si:dkey-238d18.4/slc26a1/epdl2/cldn19/tmem98/dhrs11b/sypl2a/oca2/grhprb/rhoub/gstp2/lpl/rgn
11	cartilage #1	cartilage #1	233	-0.389690559979599	-2.06972395399044	2.07433328469281e-09	1.77261207964658e-08	1.13145451892335e-08	2717	tags=34%, list=17%, signal=29%	rps17/rpl34/hspb1/dnajb1b/rpl22/rps15a/rpl11/zgc:153704/rpl36a/rbp4/rpl9/aldob/rps27.1/tuba8l/rpl13a/naca/rpl14/uba52/dlx4a/ppiaa/rps25/rpl5a/rps7/twist3/rpl32/rps20/nme2b.1/rplp1/eef2b/rpl10a/rps27a/rpl12/rps8a/vwde/rps10/eef1g/rps16/rps23/rpl21/rpl18/rpl23a/eef1a1l1/rps12/rpl27/rpl13/bhmt/rplp0/rpl23/rplp2l/rpl28/rpl39/rps13/rpl3/rpl19/rpl24/rpl7/rps9/rpl6/ak2/rps14/eef1da/rpl31/rps15/rps4x/rpl…
12	cartilage #2	cartilage #2	221	-0.354556314422854	-1.86214452537346	3.87059191636997e-07	3.03196366782314e-06	1.93529595818499e-06	1505	tags=24%, list=9%, signal=22%	rpl5a/rps7/col9a1a/rpl32/rps20/matn1/rplp1/rpl10a/qsox1/rps27a/rpl12/rps8a/rps10/rpl21/rpl18/rpl23a/fgfbp2b/eef1a1l1/rps12/rpl27/rpl13/bhmt/rplp0/rpl23/rplp2l/rps13/rpe65b/rpl3/rpl19/rpl24/rpl7/rps9/rpl6/rps14/eef1da/rps4x/etv4/rpl17/eef1b2/rps5/rps3a/srpx/rpl15/rpl8/rpl18a/rpl7a/rpl10/rps2/rps6/rpl26/rpsa/rps19
13	oligodendrocytes #1	oligodendrocytes #1	209	-0.356082209283068	-1.86609642334358	8.52707769318188e-07	6.08599091943943e-06	3.88467505496134e-06	2717	tags=35%, list=17%, signal=29%	rps17/rpl34/nr2f5/dnajb1b/rps15a/rpl11/rpl36a/vim/hepacama/rpl9/zgc:86764/rps27.1/tuba8l/rpl13a/si:dkey-34d22.1/pmela/tln1/foxd3/ppiaa/tuba8l3/rps7/rpl32/rps20/rplp1/nr4a2b/rpl10a/rps27a/col4a2/rpl12/rps8a/rps10/rps16/rps23/rpl21/rpl18/rpl23a/ybx1/eef1a1l1/rps12/rpl27/rpl13/junba/rplp0/rpl23/rplp2l/rpl28/rpl39/rps13/rpl3/rpl19/rpl7/rps9/rpl6/rps14/eef1da/rps4x/faua/eef1b2/rps5/rps3a/rps26l/rpl15/…
14	progenitors #3	progenitors #3	216	-0.349473240782393	-1.83757603625647	9.06424179490979e-07	6.08599091943943e-06	3.88467505496134e-06	5349	tags=50%, list=34%, signal=34%	si:dkey-185e18.7/fen1/rtkn2a/ube2c/kif4/ssrp1a/haus5/armc1l/plk1/kif20bb/ccnb3/si:ch211-114n24.6/top2a/ccnb1/g2e3/pif1/dtymk/cdc25b/rfc3/ndc80/nuf2/rpa3/nasp/prim1/psmc3ip/gtse1/cdca8/mybl2b/primpol/prc1a/chtf18/mis18bp1/tfdp2/prim2/cep55l/rpa1/cdc45/tyms/haus1/mycla/anp32b/ascl1a/chaf1a/her9/ttk/ccnb2/ccna2/kif18a/tacc3/kpna2/trip13/ncapg/kif22/dck/sox19a/rrm1/si:ch211-63o20.7/cdca7a/atad5a/ncap…
15	neurons (midbrain?, glutamatergic)	neurons (midbrain?, glutamatergic)	195	-0.351595620382688	-1.8280534468365	9.07668316860865e-06	5.68805478566142e-05	3.63067326744346e-05	4318	tags=39%, list=27%, signal=29%	cadpsb/atp6v1b2/hmgb3a/evlb/adcyap1b/ywhag2/atp6v1e1b/ndufa3/hoxa3a/mab21l2/dynll2b/shox2/ugp2b/fgf12a/si:dkey-7j14.5/vdac1/zgc:77058/si:dkey-238f9.1/tmie/csdc2a/rogdi/aldocb/atcaya/pnpo/cox7b/atp6v1h/atp6ap2/serinc1/zgc:194981/eef1a1b/si:dkey-276j7.1/si:ch211-214j24.9/ndufa5/mlf2/glrbb/ccni/syt4/fam19a4b/chgb/ywhah/ndnfl/syn2a/ldhba/ndrg3a/ckbb/nsfa/nell2b/pgm1/nrg2b/ubn2a/foxd3/si:dkey-33c12.3/…
16	hypothalamus #3	hypothalamus #3	207	-0.329280534717467	-1.72181761730221	1.39134727741951e-05	8.1741652548396e-05	5.21755229032315e-05	4335	tags=39%, list=27%, signal=29%	tcea2/ywhabl/atp6v1b2/otpa/ywhag2/atp6v1e1b/nkx2.1/gng7/tbca/rgs5b/qpct/htr1ab/baiap3/pcbd1/egr4/nkx2.4a/cnih2/nr4a1/xbp1/rasd1/rogdi/cntfr/aldocb/si:dkey-27j5.5/crhb/si:ch211-195b15.8/atp6v1h/bdnf/rnf130/crabp1a/atp6ap2/si:dkey-276j7.1/sept5a/si:ch211-214j24.9/tox/hist2h2l/slc3a2b/ptprna/th/ncs1b/fam49bb/ccni/syt4/si:dkey-175g6.2/cdipt/crhbp/stmn2b/pam/necab1/six6b/rtn4rl2a/prkd1/fezf1/gabarapl2…
17	eye (non retina)	eye (non retina)	186	0.378106791246482	1.72345150930426	4.17728726701527e-05	0.000230979413587903	0.000147433668247598	3955	tags=36%, list=25%, signal=27%	si:ch211-149a19.3/si:dkey-187j14.4/adgrf6/elovl6l/zgc:123217/si:dkey-262k9.2/zgc:174935/eppk1/si:dkey-160o24.3/s100u/grk5/si:ch211-139n6.3/si:ch211-69b7.6/crb3b/zgc:158404/gna14/evpla/si:dkey-175d9.2/mslna/si:ch1073-443f11.2/tmem176l.3b/fut9b/eevs/si:ch211-28p3.3/vamp8/si:dkey-247k7.2/foxq1a/pcdh20/si:dkey-202l22.6/cacng6a/si:dkey-221j11.3/gbgt1l4/zgc:111983/cldn7b/erbb3a/atp10b/card14/zgc:172075…
18	neurons (glutamatergic) #2	neurons (glutamatergic) #2	200	-0.320719718059102	-1.66351626463044	4.82980652159683e-05	0.000252223229461168	0.000160993550719894	3048	tags=30%, list=19%, signal=25%	aldocb/myl6/cox7b/tpi1b/chchd10/cacna2d3/ndufb9/eef1a1b/got2b/ndufa5/eef1a2/rab11bb/pabpc1b/chgb/ywhah/syn2a/sms/vdac3/scrt1b/cox8a/ndufs4/ndrg3a/ckbb/uqcrc2b/nsfa/stmn4l/ndufv2/mdh2/atp5l/si:dkey-33c12.3/neflb/cox7c/aldoaa/ndufb8/clta/cox6a1/mtbl/slc25a3b/sh3glb2b/atp1b3b/ndufa6/ppiab/tuba1c/ndufa2/gapdhs/tubb2/ndufb11/cox6b1/pvalb6/ckmt1/sdhb/gpx4b/ndufb3/nefma/chga/eno1a/pin1/nefmb/tpi1a/nefla
19	rostral blood island (myeloid) #2	rostral blood island (myeloid) #2	173	0.383997545156689	1.73423391104442	5.26709280368703e-05	0.000260582486077148	0.000166329246432222	3830	tags=38%, list=24%, signal=29%	crlf1b/si:dkeyp-4c4.1/calcrlb/si:dkey-56i24.1/pgfb/ugt1b5/itga4/pcdh12/rps6ka3b/parvab/si:dkey-192g7.3/si:dkey-237i9.8/fkbp1ab/myct1a/si:ch211-248e11.2/fstl1b/fgd5a/tfpia/she/vamp5/b3gnt7/sypl2a/cst14b.1/yrk/ramp2/lgals9l3/bcl6b/tie1/cyp1c1/nenf/tor4aa/prcp/adam8a/lifrb/kdr/clic2/arap3/ecscr/fam43a/cmtm3/slc43a1b/tmem206/mgat1b/dab2/reep3a/lats2/rnaseka/fev/mrc1a/lamp2/rab8b/ppp1r27b/ap1s3b/fmnl3…
20	retina (RPE)	retina (RPE)	191	0.36121452278194	1.6436813554325	0.000132436016662127	0.000622449278311996	0.000397308049986381	4797	tags=42%, list=30%, signal=30%	si:ch211-198c19.3/b3gnt2b/col4a5/ugt1b5/inpp5kb/cldn5a/si:dkey-204f11.64/slc31a1/slc6a9/ca9/agtrap/ostm1/lpar4/si:dkey-238d18.4/zgc:158404/gltpd2/col4a4/slc13a3/slc14a2/tmem98/si:dkey-94e7.2/lrrfip1a/oca2/slc39a8/sycp1/slc47a1/zgc:171775/lpl/rgn/tmem196b/slc16a8/nav2b/col4a3/tm4sf18/sult2st3/col4a6/myo10l3/dio3b/mat1a/oaz2a/steap4/tmem56b/hnf4a/pcxb/fabp11b/msnb/si:ch211-236l14.4/zgc:158689/rab38…
21	neurons #4	neurons #4	218	-0.292337069115409	-1.53708362426179	0.000316929666865155	0.00141863755644403	0.000905513333900442	3937	tags=36%, list=25%, signal=27%	zc4h2/myl10/fam168b/krtt1c19e/vdac1/cox5aa/apoa2/atp6v1f/ponzr3/cyc1/ckma/si:ch211-255p10.3/zgc:136930/syn1/krt4/tnnt3b/mdkb/tpi1b/hnrnpa0a/ckmb/cyt1l/hspa5/tnnc1b/atp6ap2/ctnnd2a/si:dkey-276j7.1/hist2h2l/actb2/tnnc2/h2afy2/actb1/ywhah/stmn2b/syn2a/krt17/cox8a/ldhba/myl13/hsp90ab1/cdh4/slc25a5/stmn4l/hk1/gap43/opn1sw1/klhl41b/acta1b/wdr91/cspg5a/si:dkey-183i3.5/aldoaa/actc1b/tusc3/mybpha/cdk5r2a/…
22	olfactory bulb	olfactory bulb	163	0.363486440171091	1.63383588178325	0.000335406407881018	0.00143310010640071	0.000914744748766413	4360	tags=37%, list=27%, signal=27%	umodl1/si:dkey-70b23.2/si:dkey-111e8.5/or103-5/ttc12/wdr78/si:ch211-248e11.2/ompb/ugt8/cfap52/gnal/cyp2k17/rsph3/si:ch211-113e8.9/flrt1b/si:ch1073-443f11.2/spef2/setd1bb/iqub/vamp8/fam228a/or115-7/fa2h/ponzr6/nipal4/gbgt1l4/glod5/aifm4/cldnh/gcnt7/cyb5d1/cldn7b/ccdc146/adgb/or106-8/efcab6/or133-5/cx28.8/zmynd10/anxa5b/prdx1/ap1s3b/f11r.1/tspan2a/atp1b1a/zgc:113333/atf5a/capslb/nwd1/si:rp71-17i16.…
23	mid-hind boundary (gabaergic) #2	mid-hind boundary (gabaergic) #2	215	-0.288786778557711	-1.52054686777846	0.000744041262156377	0.00304086428881302	0.00194097720562533	4313	tags=40%, list=27%, signal=29%	ywhabl/atp6v1b2/otpa/onecutl/dlx2a/dok6/ywhag2/atp6v1e1b/hoxa3a/mab21l2/dynll2b/snap25b/rac3a/si:dkey-7j14.5/eef1a1a/vdac1/urp1/tmie/dixdc1a/csdc2a/hoxa5a/rogdi/aldocb/atcaya/myl6/arf3a/pnpo/tpi1b/atp6v1h/atp6ap2/serinc1/zgc:194981/si:dkey-276j7.1/si:ch211-214j24.9/hist2h2l/hoxb3a/ccni/syt4/si:dkey-175g6.2/rab11bb/hoxd4a/stmn2b/tuba1a/raly/ndrg3a/ckbb/nxn/olfm2a/stmn4l/zmat4b/pgm1/slc18a3a/hoxb5b…
24	ventral forebrain (dienc, hyp, poa; gabaergic) #1	ventral forebrain (dienc, hyp, poa; gabaergic) #1	222	-0.271294649568818	-1.42562429925934	0.00178760571142582	0.00700145570308445	0.00446901427856454	3425	tags=29%, list=22%, signal=23%	egr4/gbx1/cnih2/rasd1/rogdi/sox1a/aldocb/myl6/si:ch211-195b15.8/pnpo/mdkb/tpi1b/atp6v1h/dlx2b/atp6ap2/trim9/serinc1/nxph1/si:dkey-276j7.1/sept5a/si:ch211-214j24.9/chodl/hist2h2l/slc3a2b/fam49bb/h2afy2/syt4/si:dkey-175g6.2/cdipt/ywhah/stmn2b/syn2a/mpp2b/ldhba/necab1/nsfa/prkd1/gabarapl2/gap43/slc35g2a/plk2b/cspg5a/cdk5r2a/cadm4/mtbl/scg2b/dclk1a/prdm12b/kcnf1b/tuba1c/gapdhs/ubc/kidins220b/cox6b1/s…
25	optic tectum (gabaergic) #1	optic tectum (gabaergic) #1	218	-0.269482060094828	-1.41691391672456	0.00281175419364932	0.0105721957681214	0.00674821006475837	4440	tags=36%, list=28%, signal=26%	vgf/zfpm2a/ywhabl/atp6v1b2/hmgb3a/ywhag2/atp6v1e1b/tcf7l2/itm2ca/rac3a/prkab1a/zc4h2/fgf12a/si:dkey-7j14.5/eef1a1a/vdac1/cox5aa/gata3/cnih2/csdc2a/aldocb/myl6/arf3a/pnpo/tpi1b/nkain1/atp6v1h/atp6ap2/serinc1/nxph1/si:dkey-276j7.1/si:ch211-214j24.9/hist2h2l/h2afy2/ccni/syt4/si:dkey-175g6.2/rab11bb/pabpc1b/apba2b/ywhah/stmn2b/syn2a/pfkpa/ldhba/ndrg3a/ckbb/nsfa/npy/si:dkey-33c12.3/cox7c/gap43/slc35g2…
26	glia (eye)	glia (eye)	178	0.328762295370238	1.49121326289889	0.00347047344892671	0.0125470963153504	0.00800878488213857	3753	tags=33%, list=24%, signal=25%	klf5a/b3gnt2b/pi15a/fam167b/cyp46a1.4/cdh26.1/cx44.2/ugt1b5/slc16a9a/renbp/cygb1/slc5a6a/si:ch211-207e14.4/tfpia/kcnq5a/slc2a11a/ms4a17a.14/pm20d1.1/slc6a16a/cst14b.1/lipeb/alpl/epas1b/exoc3l2b/slc16a5b/grasp/hey1/lpl/cyp1c1/slc20a2/ccl25b/cisd2/si:ch211-161h7.5/tfr1a/oaz2a/steap4/igfn1.3/tmem56b/plpp3/slc7a8a/slc43a3b/slco2b1/si:ch211-236l14.4/mych/sdc4/rnaseka/sult1st1/si:dkey-19b23.10/f11r.1/p…
27	hindbrain	hindbrain	216	-0.265995823438638	-1.39864085101584	0.00428129071949805	0.014905234356771	0.00951397937666232	4296	tags=34%, list=27%, signal=25%	atp6v1b2/hmgb3a/evlb/adcyap1b/ywhag2/atp6v1e1b/hoxa3a/mab21l2/dynll2b/tlx2/apoob/shox2/si:dkey-7j14.5/grm4/elmo1/vip/si:dkey-238f9.1/egr4/tmie/rogdi/aldocb/atcaya/crabp1b/si:ch211-195b15.8/atp6v1h/bdnf/zgc:194981/si:dkey-276j7.1/olfm1b/r3hdm1/si:ch211-214j24.9/hist2h2l/hoxb3a/th/glrbb/cart2/ccni/syt4/rab11bb/sox11b/stmn2b/tuba1a/phox2bb/ndrg3a/olfm2a/nell2b/stmn4l/hoxb5b/gabarapl2/h3f3d/gap43/slc…
28	granule cells	granule cells	194	0.303056278302836	1.38275955109997	0.0117680977393762	0.0381448685345296	0.0243477884262955	4665	tags=36%, list=29%, signal=26%	si:dkeyp-74b6.2/sypb/draxin/pip4k2ab/zbtb18/pcbp3/slc17a7a/syt1a/nfixb/nfia/bcam/edil3a/slc38a3a/stxbp1a/etv1/vamp2/si:ch73-1a9.3/tulp1b/ipo13/cbln12/nova2/qkia/sept9b/npsn/ptmaa/atp6v0b/bhlhe23/nfatc3a/pcloa/hook1/basp1/si:dkey-16j16.4/prune2/gpm6aa/cited4a/fat1a/mag/olfm1a/pax6b/calm3a/gabra6b/srrm4/gabarapb/negr1/ppp1r14bb/tmc2a/skia/palmdb/mcama/rnasekb/ccng1/atpv0e2/ndrg4/chn2/yaf2/oprd1b/st…
29	mid-hind boundary (gabaergic) #1	mid-hind boundary (gabaergic) #1	212	-0.253873043634879	-1.33043980228008	0.0113692506724134	0.0381448685345296	0.0243477884262955	4296	tags=34%, list=27%, signal=25%	atp6v1b2/hmgb3a/evlb/ywhag2/atp6v1e1b/hoxa3a/mab21l2/lmo4a/gfra3/rac3a/zc4h2/fgf12a/si:dkey-7j14.5/eef1a1a/galnt9/vdac1/gbx2/gbx1/tmie/csdc2a/aldocb/myl6/arf3a/tpi1b/atp6v1h/irx4a/cacna2d3/atp6ap2/serinc1/zgc:194981/nxph1/si:dkey-276j7.1/si:ch211-214j24.9/hoxb3a/mlf2/ccni/si:dkey-175g6.2/rab11bb/hoxd4a/ywhah/syn2a/vdac3/ndrg3a/ckbb/nsfa/stmn4l/gabarapl2/nkx6.3/foxd3/h3f3d/si:dkey-33c12.3/meis3/ho…
30	neurons (glutamatergic) #1	neurons (glutamatergic) #1	214	-0.256695331240772	-1.35027950891405	0.0131392939212045	0.0411697876197741	0.026278587842409	4313	tags=34%, list=27%, signal=25%	ywhabl/atp6v1b2/hmgb3a/adcyap1b/ywhag2/uts1/atp6v1e1b/dynll2b/kif3cb/apoob/glra4a/zc4h2/si:dkey-7j14.5/fam168b/vdac1/irx4b/dixdc1a/csdc2a/rogdi/aldocb/evx2/arf3a/crhb/pafah1b1b/tpi1b/atp6v1h/c1ql4a/bdnf/irx4a/atp6ap2/serinc1/zgc:194981/si:dkey-276j7.1/si:ch211-214j24.9/hist2h2l/glrbb/h2afy2/ccni/rab11bb/ywhah/stmn2b/syn2a/tuba1a/mpp2b/ndrg3a/ncam2/ckbb/nsfa/map7d2b/gabarapl2/aclya/si:dkey-33c12.3…
31	rostral blood island (myeloid) #1	rostral blood island (myeloid) #1	195	0.309247880155348	1.40944463445644	0.0165658829341145	0.0486622811189614	0.0310610305014647	3948	tags=33%, list=25%, signal=25%	cav1/ncam3/ugt1b5/pcdh12/parvab/prkd2/eppk1/rca2.2/si:dkey-237i9.8/si:dkey-261h17.1/hspa12b/si:ch211-136m16.8/myct1a/qki2/si:ch211-248e11.2/cdh5/fgd5a/she/slc2a1a/col4a1/grb10a/perp/sypl2a/yrk/ackr3a/alpl/epas1b/ramp2/ahr2/grasp/bcl6b/lpl/tie1/slc6a2/epas1a/lifrb/clic2/arap3/ecscr/gbp1/cav2/s1pr5a/xirp2a/si:dkey-126g1.9/sult1st1/si:ch211-1a19.3/cxcr4a/si:dkey-19b23.8/fmnl3/il15/podxl/si:ch211-157…
32	diencephalon (tuberculum; gabaergic)	diencephalon (tuberculum; gabaergic)	218	-0.245749005551335	-1.29212751997063	0.016464585343239	0.0486622811189614	0.0310610305014647	4440	tags=34%, list=28%, signal=25%	vgf/srgap1b/prdm8/ywhabl/atp6v1b2/otpa/hmgb3a/ywhag2/atp6v1e1b/prkab1a/zc4h2/si:dkey-7j14.5/eef1a1a/vdac1/cox5aa/elmo1/si:dkey-238f9.1/csdc2a/rogdi/cntfr/aldocb/myl6/arf3a/si:ch211-195b15.8/pnpo/osbp2/tpi1b/atp6v1h/sh3bp5b/atp6ap2/serinc1/si:dkey-276j7.1/si:ch211-214j24.9/hist2h2l/mlf2/si:dkey-26c10.5/h2afy2/ccni/si:dkey-175g6.2/pabpc1b/sox11b/ywhah/syn2a/pfkpa/ldhba/ndrg3a/ckbb/nsfa/h3f3d/si:dke…
